# Mechanisms of spinophilin-dependent pancreas dysregulation underlying diabesity

**DOI:** 10.1101/2023.02.07.527495

**Authors:** Kaitlyn C. Stickel, Amber L. Mosley, Emma H. Doud, Teri L. Belecky-Adams, Anthony J. Baucum

## Abstract

**Objective:** Spinophilin is an F-actin binding and protein phosphatase 1 (PP1) targeting protein that acts as a scaffold of PP1 to its substrates. Spinophilin knockout (Spino^-/-^) mice have decreased fat mass, increased lean mass, and improved glucose tolerance, with no difference in feeding behaviors. While spinophilin is enriched in neurons, its roles in non-neuronal tissues, such as beta cells of the pancreatic islets, are unclear.

**Methods & Results:** We have corroborated and expanded upon previous studies to determine that Spino^-/-^ mice have decreased weight gain and improved glucose tolerance in two different models of obesity. Using proteomics and immunoblotting-based approaches we identified multiple putative spinophilin interacting proteins isolated from intact pancreas and observed increased interactions of spinophilin with exocrine, ribosomal, and cytoskeletal protein classes that mediate peptide hormone production, processing, and/or release in Lepr^db/db^ and/or high fat-fed (HFF) models of obesity. Moreover, loss of spinophilin specifically in pancreatic beta cells improved glucose tolerance without impacting body weight.

**Conclusion:** Our data further support a role for spinophilin in mediating pathophysiological changes in body weight and whole-body metabolism associated with obesity and provide the first evidence that spinophilin mediates obesity-dependent pancreatic dysfunction that leads to deficits in glucose homeostasis or diabesity.
