## Supplementary material for "Mechanisms of spinophilin-dependent pancreas dysregulation underlying diabesity": Table S1

### Sheet: Figure 1
Figure 1
A.
Three-Way ANOVA
Fixed effects (type III)	P value	P value summary	Statistically significant (P < 0.05)?	F (DFn, DFd)	Geisser-Greenhouse's epsilon
Age (Weeks)	<0.0001	****	Yes	F (3.187, 53.37) = 638.0	0.3983
Leptin Genotype	<0.0001	****	Yes	F (1, 25) = 272.1
Spinophilin Genotype	0.0003	***	Yes	F (1, 25) = 18.05
Age (Weeks) x Leptin Genotype	<0.0001	****	Yes	F (8, 134) = 169.9
Age (Weeks) x Spinophilin Genotype	0.0148	*	Yes	F (8, 134) = 2.495
Leptin Genotype x Spinophilin Genotype	0.6502	ns	No	F (1, 25) = 0.2107
Age (Weeks) x Leptin Genotype x Spinophilin Genotype	<0.0001	****	Yes	F (8, 134) = 5.244
Two Way repeated measures ANOVA (LeprWT)							Two Way repeated measures ANOVA (Leprdb)
Mixed-effects model (REML)	Matching: Stacked						Mixed-effects model (REML)	Matching: Stacked
Assume sphericity?	No						Assume sphericity?	No
Alpha	0.05						Alpha	0.05
Fixed effects (type III)	P value	P value summary	Statistically significant (P < 0.05)?	F (DFn, DFd)	Geisser-Greenhouse's epsilon		Fixed effects (type III)	P value	P value summary	Statistically significant (P < 0.05)?	F (DFn, DFd)	Geisser-Greenhouse's epsilon
Age	<0.0001	****	Yes	F (3.117, 29.62) = 201.7	0.3897		Age	<0.0001	****	Yes	F (2.504, 18.15) = 379.9	0.313
Spinophilin Genotype (LeprWT)	0.0023	**	Yes	F (1, 15) = 13.45			Spinophilin Genotype (Leprdbdb)	0.0315	*	Yes	F (1, 10) = 6.247
Age x Spinophilin Genotype (LeprWT)	0.0147	*	Yes	F (8, 76) = 2.590			Age x Spinophilin Genotype (Leprdbdb)	0.0027	**	Yes	F (8, 58) = 3.429
Random effects	SD	Variance					Random effects	SD	Variance
Subject	2.692	7.25					Subject	3.903	15.23
Residual	0.9859	0.9721					Residual	2.02	4.082
Was the matching effective?							Was the matching effective?
Chi-square, df	115.7, 1						Chi-square, df	65.42, 1
P value	<0.0001						P value	<0.0001
P value summary	****						P value summary	****
Is there significant matching (P < 0.05)?	Yes						Is there significant matching (P < 0.05)?	Yes
Difference between column means							Difference between column means
Predicted mean of Spino+/+	25.7						Predicted mean of Leprdb/db	47.58
Predicted mean of Spino-/-	20.75						Predicted mean of Leprdb/db Spino-/-	41.5
Difference between predicted means	4.953						Difference between predicted means	6.077
SE of difference	1.351						SE of difference	2.431
95% CI of difference	2.074 to 7.832						95% CI of difference	0.6595 to 11.49
Data summary							Data summary
Number of columns (Spinophilin Genotype (LeprWT))	2						Number of columns (Spinophilin Genotype (Leprdbdb))	2
Number of rows (Age)	9						Number of rows (Age)	9
Number of subjects (Subject)	17						Number of subjects (Subject)	12
Number of missing values	44						Number of missing values	22
B.
Three-Way repeated measures ANOVA
Fixed effects (type III)	P value	P value summary	Statistically significant (P < 0.05)?	F (DFn, DFd)	Geisser-Greenhouse's epsilon
Age (Weeks)	<0.0001	****	Yes	F (2.526, 50.83) = 321.9	0.3157
Leptin Genotype	<0.0001	****	Yes	F (1, 36) = 694.6
Spinophilin Genotype	<0.0001	****	Yes	F (1, 36) = 37.35
Age (Weeks) x Leptin Genotype	<0.0001	****	Yes	F (8, 161) = 135.0
Age (Weeks) x Spinophilin Genotype	0.2516	ns	No	F (8, 161) = 1.291
Leptin Genotype x Spinophilin Genotype	0.0018	**	Yes	F (1, 36) = 11.31
Age (Weeks) x Leptin Genotype x Spinophilin Genotype	0.1147	ns	No	F (8, 161) = 1.650
Two Way repeated measures ANOVA (LeprWT)							Two Way repeated measures ANOVA (Leprdb)
Mixed-effects model (REML)	Matching: Stacked						Mixed-effects model (REML)	Matching: Stacked
Assume sphericity?	No						Assume sphericity?	No
Alpha	0.05						Alpha	0.05
Fixed effects (type III)	P value	P value summary	Statistically significant (P < 0.05)?	F (DFn, DFd)	Geisser-Greenhouse's epsilon		Fixed effects (type III)	P value	P value summary	Statistically significant (P < 0.05)?	F (DFn, DFd)	Geisser-Greenhouse's epsilon
Age	<0.0001	****	Yes	F (1.673, 19.86) = 94.41	0.2091		Age	<0.0001	****	Yes	F (2.917, 24.07) = 206.5	0.3647
Spinophilin Genotype (LeprWT)	0.0012	**	Yes	F (1, 20) = 14.29			Spinophilin Genotype (Leprdb)	0.0003	***	Yes	F (1, 16) = 21.36
Age x Spinophilin Genotype (LeprWT)	0.2892	ns	No	F (8, 95) = 1.232			Age x Spinophilin Genotype (Leprdb)	0.2723	ns	No	F (8, 66) = 1.274
Random effects	SD	Variance					Random effects	SD	Variance
Subject	1.393	1.939					Subject	3.506	12.29
Residual	0.8507	0.7237					Residual	2.473	6.115
Was the matching effective?							Was the matching effective?
Chi-square, df	84.50, 1						Chi-square, df	44.20, 1
P value	<0.0001						P value	<0.0001
P value summary	****						P value summary	****
Is there significant matching (P < 0.05)?	Yes						Is there significant matching (P < 0.05)?	Yes
Difference between column means							Difference between column means
Predicted mean of Spino+/+	21.31						Predicted mean of Leprdb/db	46.83
Predicted mean of Spino-/-	18.95						Predicted mean of Leprdb/db Spino-/-	38.68
Difference between predicted means	2.361						Difference between predicted means	8.152
SE of difference	0.6244						SE of difference	1.764
95% CI of difference	1.058 to 3.663						95% CI of difference	4.413 to 11.89
Data summary							Data summary
Number of columns (Spinophilin Genotype (LeprWT))	2						Number of columns (Spinophilin Genotype (Leprdb))	2
Number of rows (Age)	9						Number of rows (Age)	9
Number of subjects (Subject)	22						Number of subjects (Subject)	18
Number of missing values	65						Number of missing values	62
Number of families	1
Number of comparisons per family	9
Alpha	0.05
C.
Source of Variation	% of total variation	P value	P value summary	Significant?	Geisser-Greenhouse's epsilon
Age (Weeks) x Genotype	4.248	<0.0001	****	Yes
Age (Weeks)	60.73	<0.0001	****	Yes	0.1619
Genotype	19.55	<0.0001	****	Yes
Subject	2.369	0.0002	***	Yes
ANOVA table	SS	DF	MS	F (DFn, DFd)	P value
Age (Weeks) x Genotype	500.3	8	62.54	F (8, 64) = 8.307	P<0.0001
Age (Weeks)	7152	8	894	F (1.295, 10.36) = 118.8	P<0.0001
Genotype	2303	1	2303	F (1, 8) = 66.03	P<0.0001
Subject	279	8	34.87	F (8, 64) = 4.632	P=0.0002
Residual	481.8	64	7.528
Difference between column means
Mean of Spino+/+	37.99
Mean of Spino-/-	27.66
Difference between means	10.33
SE of difference	1.271
95% CI of difference	7.395 to 13.26
Data summary
Number of columns (Genotype)	2
Number of rows (Age (Weeks))	9
Number of subjects (Subject)	10
Number of missing values	0
D.
Source of Variation	% of total variation	P value	P value summary	Significant?	Geisser-Greenhouse's epsilon
Age (Weeks) x Genotype	2.54	<0.0001	****	Yes
Age (Weeks)	77.93	<0.0001	****	Yes	0.2848
Genotype	6.431	0.0071	**	Yes
Subject	6.512	<0.0001	****	Yes
ANOVA table	SS	DF	MS	F (DFn, DFd)	P value
Age (Weeks) x Genotype	243	8	30.37	F (8, 88) = 6.629	P<0.0001
Age (Weeks)	7455	8	931.9	F (2.279, 25.07) = 203.4	P<0.0001
Genotype	615.2	1	615.2	F (1, 11) = 10.86	P=0.0071
Subject	623	11	56.63	F (11, 88) = 12.36	P<0.0001
Residual	403.2	88	4.582
Difference between column means
Mean of Spino+/+	29.55
Mean of Spino-/-	24.95
Difference between means	4.6
SE of difference	1.396
95% CI of difference	1.528 to 7.671
Data summary
Number of columns (Genotype)	2
Number of rows (Age (Weeks))	9
Number of subjects (Subject)	13
Number of missing values	0

### Sheet: Figure 2
Figure 2.
A.
Two-way RM ANOVA	Matching: Stacked
Assume sphericity?	No
Alpha	0.05
Source of Variation	% of total variation	P value	P value summary	Significant?	Geisser-Greenhouse's epsilon
Time x Genotype	1.322	0.2405	ns	No
Time	66.36	<0.0001	****	Yes	0.572
Genotype	1.584	0.4814	ns	No
Subject	23.24	<0.0001	****	Yes
ANOVA table	SS	DF	MS	F (DFn, DFd)	P value
Time x Genotype	8229	5	1646	F (5, 40) = 1.413	P=0.2405
Time	412930	5	82586	F (2.860, 22.88) = 70.89	P<0.0001
Genotype	9856	1	9856	F (1, 8) = 0.5452	P=0.4814
Subject	144634	8	18079	F (8, 40) = 15.52	P<0.0001
Residual	46597	40	1165
Difference between column means
Mean of Sp+/+	252
Mean of Sp-/-	226.4
Difference between means	25.63
SE of difference	34.72
95% CI of difference	-54.42 to 105.7
Data summary
Number of columns (Genotype)	2
Number of rows (Time)	6
Number of subjects (Subject)	10
Number of missing values	0
B.
Column B	Spino-/-
vs.	vs.
Column A	Spino+/+
Unpaired t test
P value	0.4746
P value summary	ns
Significantly different (P < 0.05)?	No
One- or two-tailed P value?	Two-tailed
t, df	t=0.7502, df=8
How big is the difference?
Mean of column A	1347
Mean of column B	1209
Difference between means (B - A) ± SEM	-138.3 ± 184.3
95% confidence interval	-563.4 to 286.8
R squared (eta squared)	0.06573
F test to compare variances
F, DFn, Dfd	2.033, 4, 4
P value	0.509
P value summary	ns
Significantly different (P < 0.05)?	No
Data analyzed
Sample size, column A	5
Sample size, column B	5
C.
Column B	Spino-/-
vs.	vs.
Column A	Spino+/+
Unpaired t test
P value	0.0002
P value summary	***
Significantly different (P < 0.05)?	Yes
One- or two-tailed P value?	Two-tailed
t, df	t=6.614, df=8
How big is the difference?
Mean of column A	25.18
Mean of column B	20.3
Difference between means (B - A) ± SEM	-4.880 ± 0.7378
95% confidence interval	-6.581 to -3.179
R squared (eta squared)	0.8454
F test to compare variances
F, DFn, Dfd	2.572, 4, 4
P value	0.3824
P value summary	ns
Significantly different (P < 0.05)?	No
Data analyzed
Sample size, column A	5
Sample size, column B	5
D.
Two-way RM ANOVA	Matching: Stacked
Assume sphericity?	No
Alpha	0.05
Source of Variation	% of total variation	P value	P value summary	Significant?	Geisser-Greenhouse's epsilon
Time x Genotype	2.062	0.1676	ns	No
Time	76.34	<0.0001	****	Yes	0.4111
Genotype	4.354	0.012	*	Yes
Subject	4.637	0.0774	ns	No
ANOVA table	SS	DF	MS	F (DFn, DFd)	P value
Time x Genotype	9776	5	1955	F (5, 50) = 1.637	P=0.1676
Time	361861	5	72372	F (2.055, 20.55) = 60.58	P<0.0001
Genotype	20638	1	20638	F (1, 10) = 9.389	P=0.0120
Subject	21981	10	2198	F (10, 50) = 1.840	P=0.0774
Residual	59731	50	1195
Difference between column means
Mean of Sp+/+	203
Mean of Sp-/-	169.2
Difference between means	33.86
SE of difference	11.05
95% CI of difference	9.239 to 58.48
Data summary
Number of columns (Genotype)	2
Number of rows (Time)	6
Number of subjects (Subject)	12
Number of missing values	0
E.
Column B	Spino-/-
vs.	vs.
Column A	Spino+/+
Unpaired t test
P value	0.0175
P value summary	*
Significantly different (P < 0.05)?	Yes
One- or two-tailed P value?	Two-tailed
t, df	t=2.841, df=10
How big is the difference?
Mean of column A	1078
Mean of column B	891.3
Difference between means (B - A) ± SEM	-186.3 ± 65.60
95% confidence interval	-332.5 to -40.17
R squared (eta squared)	0.4466
F test to compare variances
F, DFn, Dfd	2.409, 5, 5
P value	0.3566
P value summary	ns
Significantly different (P < 0.05)?	No
Data analyzed
Sample size, column A	6
Sample size, column B	6
F.
Column B	Spino-/-
vs.	vs.
Column A	Spino+/+
Unpaired t test
P value	0.0016
P value summary	**
Significantly different (P < 0.05)?	Yes
One- or two-tailed P value?	Two-tailed
t, df	t=4.303, df=10
How big is the difference?
Mean of column A	20.55
Mean of column B	18.25
Difference between means (B - A) ± SEM	-2.300 ± 0.5345
95% confidence interval	-3.491 to -1.109
R squared (eta squared)	0.6493
F test to compare variances
F, DFn, Dfd	1.601, 5, 5
P value	0.6182
P value summary	ns
Significantly different (P < 0.05)?	No
Data analyzed
Sample size, column A	6
Sample size, column B	6
G.
Two-way RM ANOVA	Matching: Stacked
Assume sphericity?	No
Alpha	0.05
Source of Variation	% of total variation	P value	P value summary	Significant?	Geisser-Greenhouse's epsilon
Time x Genotype	1.335	0.297	ns	No
Time	57.5	<0.0001	****	Yes	0.5323
Genotype	19.15	0.0029	**	Yes
Subject	10.5	<0.0001	****	Yes
ANOVA table	SS	DF	MS	F (DFn, DFd)	P value
Time x Genotype	7183	5	1437	F (5, 45) = 1.262	P=0.2970
Time	309300	5	61860	F (2.661, 23.95) = 54.32	P<0.0001
Genotype	103032	1	103032	F (1, 9) = 16.42	P=0.0029
Subject	56468	9	6274	F (9, 45) = 5.510	P<0.0001
Residual	51243	45	1139
Difference between column means
Mean of Sp+/+	272.4
Mean of Sp-/-	193.1
Difference between means	79.35
SE of difference	19.58
95% CI of difference	35.05 to 123.6
Data summary
Number of columns (Genotype)	2
Number of rows (Time)	6
Number of subjects (Subject)	11
Number of missing values	0
H.
Column B	Spino-/-
vs.	vs.
Column A	Spino+/+
Unpaired t test
P value	0.0094
P value summary	**
Significantly different (P < 0.05)?	Yes
One- or two-tailed P value?	Two-tailed
t, df	t=3.288, df=9
How big is the difference?
Mean of column A	1431
Mean of column B	1028
Difference between means (B - A) ± SEM	-403.8 ± 122.8
95% confidence interval	-681.7 to -126.0
R squared (eta squared)	0.5457
F test to compare variances
F, DFn, Dfd	2.848, 5, 4
P value	0.3325
P value summary	ns
Significantly different (P < 0.05)?	No
Data analyzed
Sample size, column A	6
Sample size, column B	5
I.
Column B	Spino-/-
vs.	vs.
Column A	Spino+/+
Unpaired t test
P value	0.0002
P value summary	***
Significantly different (P < 0.05)?	Yes
One- or two-tailed P value?	Two-tailed
t, df	t=5.860, df=9
How big is the difference?
Mean of column A	35.02
Mean of column B	26.54
Difference between means (B - A) ± SEM	-8.477 ± 1.447
95% confidence interval	-11.75 to -5.204
R squared (eta squared)	0.7923
F test to compare variances
F, DFn, Dfd	1.697, 4, 5
P value	0.5719
P value summary	ns
Significantly different (P < 0.05)?	No
Data analyzed
Sample size, column A	6
Sample size, column B	5
J.
Two-way RM ANOVA	Matching: Stacked
Assume sphericity?	No
Alpha	0.05
Source of Variation	% of total variation	P value	P value summary	Significant?	Geisser-Greenhouse's epsilon
Time x Genotype	4.343	0.0101	*	Yes
Time	64.52	<0.0001	****	Yes	0.3381
Genotype	6.511	0.0411	*	Yes
Subject	11.86	0.0001	***	Yes
ANOVA table	SS	DF	MS	F (DFn, DFd)	P value
Time x Genotype	25681	5	5136	F (5, 50) = 3.401	P=0.0101
Time	381527	5	76305	F (1.690, 16.90) = 50.53	P<0.0001
Genotype	38503	1	38503	F (1, 10) = 5.491	P=0.0411
Subject	70118	10	7012	F (10, 50) = 4.643	P=0.0001
Residual	75510	50	1510
Difference between column means
Mean of Sp+/+	210.8
Mean of Sp-/-	164.5
Difference between means	46.25
SE of difference	19.74
95% CI of difference	2.274 to 90.23
Data summary
Number of columns (Genotype)	2
Number of rows (Time)	6
Number of subjects (Subject)	12
Number of missing values	0
K.
Column B	Spino-/-
vs.	vs.
Column A	Spino+/+
Unpaired t test
P value	0.0555
P value summary	ns
Significantly different (P < 0.05)?	No
One- or two-tailed P value?	Two-tailed
t, df	t=2.166, df=10
How big is the difference?
Mean of column A	1132
Mean of column B	880.3
Difference between means (B - A) ± SEM	-251.3 ± 116.0
95% confidence interval	-509.8 to 7.182
R squared (eta squared)	0.3194
F test to compare variances
F, DFn, Dfd	1.747, 5, 5
P value	0.5551
P value summary	ns
Significantly different (P < 0.05)?	No
Data analyzed
Sample size, column A	6
Sample size, column B	6
L.
Column B	Spino-/-
vs.	vs.
Column A	Spino+/+
Unpaired t test
P value	0.0915
P value summary	ns
Significantly different (P < 0.05)?	No
One- or two-tailed P value?	Two-tailed
t, df	t=1.867, df=10
How big is the difference?
Mean of column A	25.75
Mean of column B	23.5
Difference between means (B - A) ± SEM	-2.250 ± 1.205
95% confidence interval	-4.935 to 0.4353
R squared (eta squared)	0.2585
F test to compare variances
F, DFn, Dfd	1.463, 5, 5
P value	0.6867
P value summary	ns
Significantly different (P < 0.05)?	No
Data analyzed
Sample size, column A	6
Sample size, column B	6

### Sheet: Figure 4
Figure 4.
B.
Table Analyzed	PP1 in spino IP not norm to input			Number of families	1
Data sets analyzed	A-C			Number of comparisons per family	2
				Alpha	0.05
ANOVA summary
F	4.578			Dunnett's T3 multiple comparisons test	Mean Diff.	95.00% CI of diff.	Below threshold?	Summary	Adjusted P Value	A-?
P value	0.0333			WT vs. Db/Db	0.5349	0.2508 to 0.8189	Yes	**	0.0022	B	Db/Db
P value summary	*			WT vs. Akita	-0.2259	-1.186 to 0.7344	No	ns	0.7313	C	Akita
Significant diff. among means (P < 0.05)?	Yes
R squared	0.4328			Test details	Mean 1	Mean 2	Mean Diff.	SE of diff.	n1	n2	t	DF
				WT vs. Db/Db	1	0.4651	0.5349	0.1014	5	5	5.273	7.238
Brown-Forsythe test				WT vs. Akita	1	1.226	-0.2259	0.3107	5	5	0.727	4.604
F (DFn, DFd)	4.152 (2, 12)
P value	0.0426
P value summary	*
Are SDs significantly different (P < 0.05)?	Yes
Bartlett's test
Bartlett's statistic (corrected)	10.29
P value	0.0058
P value summary	**
Are SDs significantly different (P < 0.05)?	Yes
ANOVA table	SS	DF	MS	F (DFn, DFd)	P value
Treatment (between columns)	1.527	2	0.7633	F (2, 12) = 4.578	P=0.0333
Residual (within columns)	2.001	12	0.1667
Total	3.527	14
Data summary
Number of treatments (columns)	3
Number of values (total)	15
Table Analyzed	PP1 in spino IP not norm to input
Brown-Forsythe ANOVA test
F* (DFn, DFd)	4.578 (2.000, 4.934)
P value	0.0751
P value summary	ns
Significant diff. among means (P < 0.05)?	No
Welch's ANOVA test
W (DFn, DFd)	14.36 (2.000, 6.990)
P value	0.0033
P value summary	**
Significant diff. among means (P < 0.05)?	Yes
Data summary
Number of treatments (columns)	3
Number of values (total)	15
C.
Table Analyzed	Neurabin in spino IP not norm to input
Data sets analyzed	A-C
ANOVA summary				Number of families	1
F	23.83			Number of comparisons per family	2
P value	0.0014			Alpha	0.05
P value summary	**
Significant diff. among means (P < 0.05)?	Yes			Dunnett's multiple comparisons test	Mean Diff.	95.00% CI of diff.	Below threshold?	Summary	Adjusted P Value	A-?
R squared	0.8882			WT vs. Db/Db	0.8483	0.4813 to 1.215	Yes	**	0.001	B	Db/Db
				WT vs. Akita	0.2053	-0.1617 to 0.5724	No	ns	0.2621	C	Akita
Brown-Forsythe test
F (DFn, DFd)	0.4874 (2, 6)			Test details	Mean 1	Mean 2	Mean Diff.	SE of diff.	n1	n2	q	DF
P value	0.6366			WT vs. Db/Db	1	0.1517	0.8483	0.1282	3	3	6.617	6
P value summary	ns			WT vs. Akita	1	0.7947	0.2053	0.1282	3	3	1.602	6
Are SDs significantly different (P < 0.05)?	No
Bartlett's test
Bartlett's statistic (corrected)
P value
P value summary
Are SDs significantly different (P < 0.05)?
ANOVA table	SS	DF	MS	F (DFn, DFd)	P value
Treatment (between columns)	1.175	2	0.5876	F (2, 6) = 23.83	P=0.0014
Residual (within columns)	0.1479	6	0.02466
Total	1.323	8
Data summary
Number of treatments (columns)	3
Number of values (total)	9

### Sheet: Figure 6
C. GTT 6 wks- cell specific knockout
Table Analyzed	6 wk sp flx GTT
Two-way RM ANOVA	Matching: Stacked
Assume sphericity?	No
Alpha	0.05
Source of Variation	% of total variation	P value	P value summary	Significant?	Geisser-Greenhouse's epsilon
Time x Genotype	1.894	0.3145	ns	No
Time	77.28	<0.0001	****	Yes	0.5009
Genotype	4.373	0.0213	*	Yes
Subject	5.417	0.0055	**	Yes
ANOVA table	SS	DF	MS	F (DFn, DFd)	P value
Time x Genotype	18219	10	1822	F (10, 65) = 1.189	P=0.3145
Time	743557	5	148711	F (2.504, 32.56) = 97.07	P<0.0001
Genotype	42071	2	21035	F (2, 13) = 5.247	P=0.0213
Subject	52114	13	4009	F (13, 65) = 2.617	P=0.0055
Residual	99576	65	1532
Data summary
Number of columns (Genotype)	3
Number of rows (Time)	6
Number of subjects (Subject)	16
Number of missing values	0
D. AUC GTT male 6 wks old unpaired ttest
Table Analyzed	AUC 6 wk combined controls ttest
Column B	Spino Fl/Fl INS1Cre+
vs.	vs.
Column A	Control
Unpaired t test
P value	0.0072
P value summary	**
Significantly different (P < 0.05)?	Yes
One- or two-tailed P value?	Two-tailed
t, df	t=3.144, df=14
How big is the difference?
Mean of column A	1340
Mean of column B	1090
Difference between means (B - A) ± SEM	-250.2 ± 79.57
95% confidence interval	-420.8 to -79.52
R squared (eta squared)	0.4139
F test to compare variances
F, DFn, Dfd	16.71, 10, 4
P value	0.0154
P value summary	*
Significantly different (P < 0.05)?	Yes
Data analyzed
Sample size, column A	11
Sample size, column B	5
E. Weights 6 wks old male unpaired ttest
Table Analyzed	6 wk old weight
Column B	Spino Fl/Fl INS1Cre+
vs.	vs.
Column A	Control
Unpaired t test
P value	0.5365
P value summary	ns
Significantly different (P < 0.05)?	No
One- or two-tailed P value?	Two-tailed
t, df	t=0.6349, df=13
How big is the difference?
Mean of column A	22.4
Mean of column B	22.8
Difference between means (B - A) ± SEM	0.4000 ± 0.6300
95% confidence interval	-0.9611 to 1.761
R squared (eta squared)	0.03008
F test to compare variances
F, DFn, Dfd	2.286, 9, 4
P value	0.4423
P value summary	ns
Significantly different (P < 0.05)?	No
F. ITT 8 wks old male cell specific KO 2 way anova RM
Table Analyzed	8 wk ITT Male
Two-way RM ANOVA	Matching: Stacked
Assume sphericity?	No
Alpha	0.05
Source of Variation	% of total variation	P value	P value summary	Significant?	Geisser-Greenhouse's epsilon
Time x Genotype	6.171	0.0125	*	Yes
Time	39.19	<0.0001	****	Yes	0.4416
Genotype	6.634	0.4585	ns	No
Subject	39.31	<0.0001	****	Yes
ANOVA table	SS	DF	MS	F (DFn, DFd)	P value
Time x Genotype	3200	10	320	F (10, 50) = 2.605	P=0.0125
Time	20323	5	4065	F (2.208, 22.08) = 33.09	P<0.0001
Genotype	3440	2	1720	F (2, 10) = 0.8438	P=0.4585
Subject	20382	10	2038	F (10, 50) = 16.59	P<0.0001
Residual	6141	50	122.8
Data summary
Number of columns (Genotype)	3
Number of rows (Time)	6
Number of subjects (Subject)	13
Number of missing values	0
G. AUC ITT 8 wks unpaired ttest (combined controls)
Table Analyzed	AUC 8 wk ITT combined controls
Column B	Spino Fl/Fl INS1Cre+
vs.	vs.
Column A	Control
Unpaired t test
P value	0.2301
P value summary	ns
Significantly different (P < 0.05)?	No
One- or two-tailed P value?	Two-tailed
t, df	t=1.271, df=11
How big is the difference?
Mean of column A	498.5
Mean of column B	559.5
Difference between means (B - A) ± SEM	61.00 ± 48.01
95% confidence interval	-44.67 to 166.7
R squared (eta squared)	0.128
F test to compare variances
F, DFn, Dfd	5.438, 6, 5
P value	0.0831
P value summary	ns
Significantly different (P < 0.05)?	No
Data analyzed
Sample size, column A	7
Sample size, column B	6
H. 8 wk weights cell specific KO unpaired ttest
Table Analyzed	8 wk old weight
Column B	Spino Fl/Fl INS1Cre+
vs.	vs.
Column A	Control
Unpaired t test
P value	0.3086
P value summary	ns
Significantly different (P < 0.05)?	No
One- or two-tailed P value?	Two-tailed
t, df	t=1.068, df=11
How big is the difference?
Mean of column A	24.14
Mean of column B	25.33
Difference between means (B - A) ± SEM	1.190 ± 1.115
95% confidence interval	-1.264 to 3.645
R squared (eta squared)	0.09389
F test to compare variances
F, DFn, Dfd	26.79, 6, 5
P value	0.0024
P value summary	**
Significantly different (P < 0.05)?	Yes
Data analyzed
Sample size, column A	7
Sample size, column B	6
I. GTT 10 wk cell specific KO 2 way anova rm
Table Analyzed	10 wk GTT male STD Chow
Two-way RM ANOVA	Matching: Stacked
Assume sphericity?	No
Alpha	0.05
Source of Variation	% of total variation	P value	P value summary	Significant?	Geisser-Greenhouse's epsilon
Time x Genotype	2.332	0.0071	**	Yes
Time	79	<0.0001	****	Yes	0.455
Genotype	5.607	0.0227	*	Yes
Subject	7.82	<0.0001	****	Yes
ANOVA table	SS	DF	MS	F (DFn, DFd)	P value
Time x Genotype	13243	10	1324	F (10, 70) = 2.714	P=0.0071
Time	448561	5	89712	F (2.275, 31.85) = 183.9	P<0.0001
Genotype	31836	2	15918	F (2, 14) = 5.019	P=0.0227
Subject	44399	14	3171	F (14, 70) = 6.499	P<0.0001
Residual	34157	70	488
Data summary
Number of columns (Genotype)	3
Number of rows (Time)	6
Number of subjects (Subject)	17
Number of missing values	0
J. AUC GTT male 10 wks old unpaired ttest
Table Analyzed	AUC 10 wk GTT combined controls
Column B	Spino Fl/Fl INS1Cre+
vs.	vs.
Column A	Control
Unpaired t test
P value	0.0051
P value summary	**
Significantly different (P < 0.05)?	Yes
One- or two-tailed P value?	Two-tailed
t, df	t=3.278, df=15
How big is the difference?
Mean of column A	1169
Mean of column B	960.1
Difference between means (B - A) ± SEM	-208.6 ± 63.63
95% confidence interval	-344.2 to -72.97
R squared (eta squared)	0.4174
F test to compare variances
F, DFn, Dfd	4.398, 10, 5
P value	0.1158
P value summary	ns
Significantly different (P < 0.05)?	No
Data analyzed
Sample size, column A	11
Sample size, column B	6
K. weights 10 wk cell specific KO unpaired ttest
Table Analyzed	10 wk old weight
Column B	Spino Fl/Fl INS1Cre+
vs.	vs.
Column A	Control
Unpaired t test
P value	0.2068
P value summary	ns
Significantly different (P < 0.05)?	No
One- or two-tailed P value?	Two-tailed
t, df	t=1.319, df=15
How big is the difference?
Mean of column A	25.82
Mean of column B	26.83
Difference between means (B - A) ± SEM	1.015 ± 0.7694
95% confidence interval	-0.6247 to 2.655
R squared (eta squared)	0.104
F test to compare variances
F, DFn, Dfd	2.022, 10, 5
P value	0.4524
P value summary	ns
Significantly different (P < 0.05)?	No
Data analyzed
Sample size, column A	11
Sample size, column B	6

### Sheet: Figure S1
Supplemental unpaired ttest 6 wk cre control vs flox control
Table Analyzed	AUC 6 wk cre vs flox control ttest
Column B	Flox control
vs.	vs.
Column A	Cre+ control
Unpaired t test
P value	0.7086
P value summary	ns
Significantly different (P < 0.05)?	No
One- or two-tailed P value?	Two-tailed
t, df	t=0.3858, df=9
How big is the difference?
Mean of column A	1317
Mean of column B	1359
Difference between means (B - A) ± SEM	42.13 ± 109.2
95% confidence interval	-204.9 to 289.2
R squared (eta squared)	0.01627
F test to compare variances
F, DFn, Dfd	1.902, 4, 5
P value	0.4969
P value summary	ns
Significantly different (P < 0.05)?	No
Data analyzed
Sample size, column A	5
Sample size, column B	6
Supplemental 8 wk unpaired ttest cre control vs flox control
Table Analyzed	AUC 8 wk cre vs flox control ttest
Column B	Flox control
vs.	vs.
Column A	Cre+ control
Unpaired t test
P value	0.6458
P value summary	ns
Significantly different (P < 0.05)?	No
One- or two-tailed P value?	Two-tailed
t, df	t=0.4887, df=5
How big is the difference?
Mean of column A	523.3
Mean of column B	479.9
Difference between means (B - A) ± SEM	-43.46 ± 88.94
95% confidence interval	-272.1 to 185.2
R squared (eta squared)	0.04558
F test to compare variances
F, DFn, Dfd	2.009, 3, 2
P value	0.6987
P value summary	ns
Significantly different (P < 0.05)?	No
Data analyzed
Sample size, column A	3
Sample size, column B	4
Supplemental 10 wk unpaired ttest 10 wk cre control vs flox cotrol
Table Analyzed	AUC 10 wk cre vs flox control ttest
Column B	Flox control
vs.	vs.
Column A	Cre+ control
Unpaired t test
P value	0.8579
P value summary	ns
Significantly different (P < 0.05)?	No
One- or two-tailed P value?	Two-tailed
t, df	t=0.1843, df=9
How big is the difference?
Mean of column A	1178
Mean of column B	1161
Difference between means (B - A) ± SEM	-17.08 ± 92.70
95% confidence interval	-226.8 to 192.6
R squared (eta squared)	0.003759
F test to compare variances
F, DFn, Dfd	1.046, 4, 5
P value	0.9352
P value summary	ns
Significantly different (P < 0.05)?	No
Data analyzed
Sample size, column A	5
Sample size, column B	6
