## Supplementary material for "Mechanisms of spinophilin-dependent pancreas dysregulation underlying diabesity": Table S3

### Sheet: S4. full protein expression
FULL PANCREAS PROTEOMICS (all spectral counts included)	Goat Spino Ab		Rabbit Spino Ab
	WT	Db/Db	WT	Db/Db	Total Spectral Counts
neurabin-2 (spinophilin)	21	17	42	36	116
78 kDa glucose-regulated protein precursor	2	25	10	34	71
myosin-9	0	74	0	56	130
glial fibrillary acidic protein isoform 2	8	14	14	14	50
uncharacterized protein LOC239673	8	9	14	6	37
collagen alpha-1(I) chain precursor	20	11	0	1	32
protein disulfide-isomerase A2 precursor	0	0	5	15	20
serum albumin precursor	0	7	3	11	21
bile salt-activated lipase precursor	3	3	1	5	12
vigilin	3	2	7	6	18
PREDICTED: deleted in malignant brain tumors 1 protein isoform X1	0	11	0	5	16
chymotrypsin-like elastase family member 2A precursor	0	0	2	9	11
elongation factor 2	1	3	1	5	10
heat shock cognate 71 kDa protein	0	2	1	4	7
myosin-11 isoform 1	0	9	0	9	18
pancreatic alpha-amylase precursor	1	2	5	0	8
hypoxia up-regulated protein 1 precursor	4	3	0	3	10
serine/threonine-protein phosphatase PP1-alpha catalytic subunit	0	1	3	4	8
serine/threonine-protein phosphatase PP1-gamma catalytic subunit	0	1	3	5	9
heat shock 70 kDa protein 1-like	0	2	1	3	6
neurabin-1	1	0	10	0	11
17-beta-hydroxysteroid dehydrogenase 13 isoform 1 precursor	0	4	0	2	6
PREDICTED: 60S ribosomal protein L6 isoform X1	0	1	2	1	4
staphylococcal nuclease domain-containing protein 1	0	4	0	4	8
60S acidic ribosomal protein P0	0	2	1	0	3
40S ribosomal protein S3	0	0	3	0	3
coatomer subunit alpha	1	0	1	1	3
PREDICTED: 40S ribosomal protein S6	0	0	3	4	7
anionic trypsin-2 precursor	0	1	2	4	7
ribosome-binding protein 1 isoform a	1	1	1	3	6
pancreatic carboxypeptidase B1 precursor	0	7	0	0	7
chymotrypsinogen B precursor	1	1	1	3	6
protein transport protein Sec61 subunit alpha isoform 1	0	2	0	2	4
40S ribosomal protein SA	0	5	1	0	6
endoplasmin precursor	2	1	0	1	4
actin, cytoplasmic 1	0	6	0	0	6
guanine nucleotide-binding protein subunit beta-2-like 1	0	0	1	2	3
clathrin heavy chain 1	1	0	0	3	4
carboxypeptidase A1 precursor	0	7	0	0	7
chymotrypsin-like elastase family member 3B precursor	0	0	1	4	5
junction plakoglobin	0	2	3	0	5
40S ribosomal protein S3a	1	0	1	1	3
60S ribosomal protein L7	0	0	0	4	4
ADP/ATP translocase 2	0	0	1	1	2
actin, alpha cardiac muscle 1	0	4	0	0	4
beta-actin-like protein 2	0	4	0	0	4
glyceraldehyde-3-phosphate dehydrogenase isoform 1	0	1	1	1	3
60S ribosomal protein L7a	0	0	1	2	3
dolichyl-diphosphooligosaccharide--protein glycosyltransferase subunit 1 precursor	0	0	0	0	0
alpha-amylase 1 precursor	0	0	2	0	2
desmoplakin	1	2	0	0	3
collagen alpha-3(VI) chain isoform 1 precursor	0	0	0	5	5
PREDICTED: LOW QUALITY PROTEIN: 60S ribosomal protein L7a-like isoform X1	0	0	1	2	3
chymotrypsin-like elastase family member 1 precursor	0	0	2	1	3
myosin-14 isoform 3	0	0	0	4	4
serpin I2 precursor	0	0	0	0	0
40S ribosomal protein S2	0	0	0	0	0
collagen alpha-1(VI) chain precursor	0	0	0	3	3
40S ribosomal protein S4, X isoform	0	0	0	0	0
cytoplasmic dynein 1 heavy chain 1	0	0	0	0	0
2-amino-3-ketobutyrate coenzyme A ligase, mitochondrial isoform b	0	0	2	0	2
protein disulfide-isomerase precursor	0	0	2	0	2
eukaryotic translation initiation factor 4 gamma 1 isoform a	1	0	0	0	1
heat shock 70 kDa protein 1B	0	0	0	0	0
trypsin 5 precursor	0	0	0	0	0
heat shock protein HSP 90-beta	0	0	0	0	0
nidogen-2 precursor	0	0	0	2	2
