## Supplementary material for "Mechanisms of spinophilin-dependent pancreas dysregulation underlying diabesity": Table S4

### Sheet: enrichment.KEGG
#term ID	term description	observed gene count	background gene count	strength	false discovery rate	matching proteins in your network (IDs)	matching proteins in your network (labels)
mmu04974	Protein digestion and absorption	10	108	1.57	1.01e-10	10090.ENSMUSP00000001147,10090.ENSMUSP00000001547,10090.ENSMUSP00000011607,10090.ENSMUSP00000031806,10090.ENSMUSP00000034435,10090.ENSMUSP00000057131,10090.ENSMUSP00000064498,10090.ENSMUSP00000065393,10090.ENSMUSP00000099539,10090.ENSMUSP00000099581	Col6a1,Col1a1,Cpb1,Cpa1,Ctrb1,Col6a3,Try5,Prss2,Cela2a,Cela3b
mmu03010	Ribosome	10	127	1.5	2.3e-10	10090.ENSMUSP00000029722,10090.ENSMUSP00000031617,10090.ENSMUSP00000032998,10090.ENSMUSP00000033683,10090.ENSMUSP00000035105,10090.ENSMUSP00000071616,10090.ENSMUSP00000083705,10090.ENSMUSP00000092502,10090.ENSMUSP00000099878,10090.ENSMUSP00000099962	Rps3a1,Rpl6,Rps3,Rps4x,Rpsa,Rpl7,Rplp0,Rps2,Rps6,Rpl7a
mmu04972	Pancreatic secretion	9	108	1.52	1.37e-09	10090.ENSMUSP00000011607,10090.ENSMUSP00000028161,10090.ENSMUSP00000031806,10090.ENSMUSP00000034435,10090.ENSMUSP00000064498,10090.ENSMUSP00000065393,10090.ENSMUSP00000096264,10090.ENSMUSP00000099539,10090.ENSMUSP00000099581	Cpb1,Cel,Cpa1,Ctrb1,Try5,Prss2,Amy2a2,Cela2a,Cela3b
mmu04141	Protein processing in endoplasmic reticulum	8	168	1.28	1.01e-06	10090.ENSMUSP00000015800,10090.ENSMUSP00000016072,10090.ENSMUSP00000020238,10090.ENSMUSP00000026122,10090.ENSMUSP00000032143,10090.ENSMUSP00000032168,10090.ENSMUSP00000068594,10090.ENSMUSP00000097747	Hspa8,Rrbp1,Hsp90b1,P4hb,Rpn1,Sec61a1,Hyou1,Hspa5
mmu04510	Focal adhesion	6	196	1.09	0.00072	10090.ENSMUSP00000001147,10090.ENSMUSP00000001547,10090.ENSMUSP00000039109,10090.ENSMUSP00000057131,10090.ENSMUSP00000098066,10090.ENSMUSP00000099587	Col6a1,Col1a1,Ppp1ca,Col6a3,Actb,Ppp1cc
mmu05205	Proteoglycans in cancer	5	199	1	0.0084	10090.ENSMUSP00000001547,10090.ENSMUSP00000039109,10090.ENSMUSP00000098066,10090.ENSMUSP00000099587,10090.ENSMUSP00000099878	Col1a1,Ppp1ca,Actb,Ppp1cc,Rps6
mmu05132	Salmonella infection	5	213	0.97	0.0098	10090.ENSMUSP00000018851,10090.ENSMUSP00000020238,10090.ENSMUSP00000032998,10090.ENSMUSP00000098066,10090.ENSMUSP00000113942	Dync1h1,Hsp90b1,Rps3,Actb,Gapdh
mmu04151	PI3K-Akt signaling pathway	6	355	0.83	0.0107	10090.ENSMUSP00000001147,10090.ENSMUSP00000001547,10090.ENSMUSP00000020238,10090.ENSMUSP00000057131,10090.ENSMUSP00000076155,10090.ENSMUSP00000099878	Col6a1,Col1a1,Hsp90b1,Col6a3,Gnb5,Rps6
mmu04611	Platelet activation	4	120	1.13	0.0107	10090.ENSMUSP00000001547,10090.ENSMUSP00000039109,10090.ENSMUSP00000098066,10090.ENSMUSP00000099587	Col1a1,Ppp1ca,Actb,Ppp1cc
mmu04921	Oxytocin signaling pathway	4	145	1.04	0.0172	10090.ENSMUSP00000039109,10090.ENSMUSP00000046101,10090.ENSMUSP00000098066,10090.ENSMUSP00000099587	Ppp1ca,Eef2,Actb,Ppp1cc
mmu04918	Thyroid hormone synthesis	3	73	1.22	0.0262	10090.ENSMUSP00000020238,10090.ENSMUSP00000031314,10090.ENSMUSP00000097747	Hsp90b1,Alb,Hspa5
mmu05164	Influenza A	4	167	0.98	0.0262	10090.ENSMUSP00000016463,10090.ENSMUSP00000064498,10090.ENSMUSP00000065393,10090.ENSMUSP00000098066	Slc25a5,Try5,Prss2,Actb
mmu05412	Arrhythmogenic right ventricular cardiomyopathy	3	76	1.2	0.0262	10090.ENSMUSP00000001592,10090.ENSMUSP00000098066,10090.ENSMUSP00000115062	Jup,Actb,Dsp
mmu04512	ECM-receptor interaction	3	87	1.14	0.0349	10090.ENSMUSP00000001147,10090.ENSMUSP00000001547,10090.ENSMUSP00000057131	Col6a1,Col1a1,Col6a3
mmu03060	Protein export	2	24	1.52	0.0421	10090.ENSMUSP00000032168,10090.ENSMUSP00000097747	Sec61a1,Hspa5
mmu04810	Regulation of actin cytoskeleton	4	212	0.88	0.0425	10090.ENSMUSP00000016771,10090.ENSMUSP00000039109,10090.ENSMUSP00000098066,10090.ENSMUSP00000099587	Myh9,Ppp1ca,Actb,Ppp1cc
