## Supplementary material for "Mechanisms of spinophilin-dependent pancreas dysregulation underlying diabesity": Table S5

### Sheet: enrichment.Process
#term ID	term description	observed gene count	background gene count	strength	false discovery rate	matching proteins in your network (IDs)	matching proteins in your network (labels)
GO:0006412	Translation	11	316	1.14	5.43e-06	10090.ENSMUSP00000029722,10090.ENSMUSP00000031617,10090.ENSMUSP00000032998,10090.ENSMUSP00000033683,10090.ENSMUSP00000035105,10090.ENSMUSP00000046101,10090.ENSMUSP00000047678,10090.ENSMUSP00000071616,10090.ENSMUSP00000083705,10090.ENSMUSP00000092502,10090.ENSMUSP00000099878	Rps3a1,Rpl6,Rps3,Rps4x,Rpsa,Eef2,Eif4g1,Rpl7,Rplp0,Rps2,Rps6
GO:0019538	Protein metabolic process	28	3634	0.49	1.97e-05	10090.ENSMUSP00000015800,10090.ENSMUSP00000016771,10090.ENSMUSP00000020238,10090.ENSMUSP00000023775,10090.ENSMUSP00000026122,10090.ENSMUSP00000029722,10090.ENSMUSP00000031617,10090.ENSMUSP00000031806,10090.ENSMUSP00000032143,10090.ENSMUSP00000032998,10090.ENSMUSP00000033683,10090.ENSMUSP00000034435,10090.ENSMUSP00000035105,10090.ENSMUSP00000039109,10090.ENSMUSP00000041732,10090.ENSMUSP00000046101…	Hspa8,Myh9,Hsp90b1,Cela1,P4hb,Rps3a1,Rpl6,Cpa1,Rpn1,Rps3,Rps4x,Ctrb1,Rpsa,Ppp1ca,Ppp1r9b,Eef2,Eif4g1,Prss2,Rpl7,Rplp0,Rps2,Hspa5,Cela2a,Cela3b,Ppp1cc,Rps6,Gapdh,Dsp
GO:1901564	Organonitrogen compound metabolic process	30	4475	0.43	5.03e-05	10090.ENSMUSP00000006544,10090.ENSMUSP00000015800,10090.ENSMUSP00000016771,10090.ENSMUSP00000020238,10090.ENSMUSP00000023775,10090.ENSMUSP00000026122,10090.ENSMUSP00000028161,10090.ENSMUSP00000029722,10090.ENSMUSP00000031617,10090.ENSMUSP00000031806,10090.ENSMUSP00000032143,10090.ENSMUSP00000032998,10090.ENSMUSP00000033683,10090.ENSMUSP00000034435,10090.ENSMUSP00000035105,10090.ENSMUSP00000039109…	Gcat,Hspa8,Myh9,Hsp90b1,Cela1,P4hb,Cel,Rps3a1,Rpl6,Cpa1,Rpn1,Rps3,Rps4x,Ctrb1,Rpsa,Ppp1ca,Ppp1r9b,Eef2,Eif4g1,Prss2,Rpl7,Rplp0,Rps2,Hspa5,Cela2a,Cela3b,Ppp1cc,Rps6,Gapdh,Dsp
GO:0008152	Metabolic process	38	7331	0.32	0.00012	10090.ENSMUSP00000001460,10090.ENSMUSP00000001547,10090.ENSMUSP00000006544,10090.ENSMUSP00000015800,10090.ENSMUSP00000016771,10090.ENSMUSP00000020238,10090.ENSMUSP00000023775,10090.ENSMUSP00000026122,10090.ENSMUSP00000028161,10090.ENSMUSP00000029722,10090.ENSMUSP00000031617,10090.ENSMUSP00000031806,10090.ENSMUSP00000032143,10090.ENSMUSP00000032998,10090.ENSMUSP00000033683,10090.ENSMUSP00000034435…	Snd1,Col1a1,Gcat,Hspa8,Myh9,Hsp90b1,Cela1,P4hb,Cel,Rps3a1,Rpl6,Cpa1,Rpn1,Rps3,Rps4x,Ctrb1,Rpsa,Pdia2,Ppp1ca,Ppp1r9b,Eef2,Hsd17b13,Eif4g1,Prss2,Rpl7,Rplp0,Rps2,Amy2a2,Hspa5,Cltc,Cela2a,Cela3b,Ppp1cc,Rps6,Rpl7a,Gapdh,Dsp,Hdlbp
GO:0043603	Cellular amide metabolic process	12	689	0.84	0.00019	10090.ENSMUSP00000028161,10090.ENSMUSP00000029722,10090.ENSMUSP00000031617,10090.ENSMUSP00000032998,10090.ENSMUSP00000033683,10090.ENSMUSP00000035105,10090.ENSMUSP00000046101,10090.ENSMUSP00000047678,10090.ENSMUSP00000071616,10090.ENSMUSP00000083705,10090.ENSMUSP00000092502,10090.ENSMUSP00000099878	Cel,Rps3a1,Rpl6,Rps3,Rps4x,Rpsa,Eef2,Eif4g1,Rpl7,Rplp0,Rps2,Rps6
GO:0043170	Macromolecule metabolic process	31	5313	0.37	0.00045	10090.ENSMUSP00000001460,10090.ENSMUSP00000015800,10090.ENSMUSP00000016771,10090.ENSMUSP00000020238,10090.ENSMUSP00000023775,10090.ENSMUSP00000026122,10090.ENSMUSP00000029722,10090.ENSMUSP00000031617,10090.ENSMUSP00000031806,10090.ENSMUSP00000032143,10090.ENSMUSP00000032998,10090.ENSMUSP00000033683,10090.ENSMUSP00000034435,10090.ENSMUSP00000035105,10090.ENSMUSP00000039109,10090.ENSMUSP00000041732…	Snd1,Hspa8,Myh9,Hsp90b1,Cela1,P4hb,Rps3a1,Rpl6,Cpa1,Rpn1,Rps3,Rps4x,Ctrb1,Rpsa,Ppp1ca,Ppp1r9b,Eef2,Eif4g1,Prss2,Rpl7,Rplp0,Rps2,Hspa5,Cltc,Cela2a,Cela3b,Ppp1cc,Rps6,Rpl7a,Gapdh,Dsp
GO:0044238	Primary metabolic process	34	6369	0.33	0.00053	10090.ENSMUSP00000001460,10090.ENSMUSP00000006544,10090.ENSMUSP00000015800,10090.ENSMUSP00000016771,10090.ENSMUSP00000020238,10090.ENSMUSP00000023775,10090.ENSMUSP00000026122,10090.ENSMUSP00000028161,10090.ENSMUSP00000029722,10090.ENSMUSP00000031617,10090.ENSMUSP00000031806,10090.ENSMUSP00000032143,10090.ENSMUSP00000032998,10090.ENSMUSP00000033683,10090.ENSMUSP00000034435,10090.ENSMUSP00000035105…	Snd1,Gcat,Hspa8,Myh9,Hsp90b1,Cela1,P4hb,Cel,Rps3a1,Rpl6,Cpa1,Rpn1,Rps3,Rps4x,Ctrb1,Rpsa,Ppp1ca,Ppp1r9b,Eef2,Eif4g1,Prss2,Rpl7,Rplp0,Rps2,Amy2a2,Hspa5,Cela2a,Cela3b,Ppp1cc,Rps6,Rpl7a,Gapdh,Dsp,Hdlbp
GO:0071704	Organic substance metabolic process	35	6824	0.31	0.00073	10090.ENSMUSP00000001460,10090.ENSMUSP00000006544,10090.ENSMUSP00000015800,10090.ENSMUSP00000016771,10090.ENSMUSP00000020238,10090.ENSMUSP00000023775,10090.ENSMUSP00000026122,10090.ENSMUSP00000028161,10090.ENSMUSP00000029722,10090.ENSMUSP00000031617,10090.ENSMUSP00000031806,10090.ENSMUSP00000032143,10090.ENSMUSP00000032998,10090.ENSMUSP00000033683,10090.ENSMUSP00000034435,10090.ENSMUSP00000035105…	Snd1,Gcat,Hspa8,Myh9,Hsp90b1,Cela1,P4hb,Cel,Rps3a1,Rpl6,Cpa1,Rpn1,Rps3,Rps4x,Ctrb1,Rpsa,Ppp1ca,Ppp1r9b,Eef2,Eif4g1,Prss2,Rpl7,Rplp0,Rps2,Amy2a2,Hspa5,Cltc,Cela2a,Cela3b,Ppp1cc,Rps6,Rpl7a,Gapdh,Dsp,Hdlbp
GO:0006807	Nitrogen compound metabolic process	32	5878	0.34	0.00094	10090.ENSMUSP00000001460,10090.ENSMUSP00000006544,10090.ENSMUSP00000015800,10090.ENSMUSP00000016771,10090.ENSMUSP00000020238,10090.ENSMUSP00000023775,10090.ENSMUSP00000026122,10090.ENSMUSP00000028161,10090.ENSMUSP00000029722,10090.ENSMUSP00000031617,10090.ENSMUSP00000031806,10090.ENSMUSP00000032143,10090.ENSMUSP00000032998,10090.ENSMUSP00000033683,10090.ENSMUSP00000034435,10090.ENSMUSP00000035105…	Snd1,Gcat,Hspa8,Myh9,Hsp90b1,Cela1,P4hb,Cel,Rps3a1,Rpl6,Cpa1,Rpn1,Rps3,Rps4x,Ctrb1,Rpsa,Ppp1ca,Ppp1r9b,Eef2,Eif4g1,Prss2,Rpl7,Rplp0,Rps2,Hspa5,Cela2a,Cela3b,Ppp1cc,Rps6,Rpl7a,Gapdh,Dsp
GO:0010033	Response to organic substance	21	2742	0.49	0.0012	10090.ENSMUSP00000001147,10090.ENSMUSP00000001547,10090.ENSMUSP00000001592,10090.ENSMUSP00000015800,10090.ENSMUSP00000016463,10090.ENSMUSP00000020238,10090.ENSMUSP00000026122,10090.ENSMUSP00000032168,10090.ENSMUSP00000032998,10090.ENSMUSP00000033683,10090.ENSMUSP00000034435,10090.ENSMUSP00000041732,10090.ENSMUSP00000046101,10090.ENSMUSP00000065393,10090.ENSMUSP00000076155,10090.ENSMUSP00000083705…	Col6a1,Col1a1,Jup,Hspa8,Slc25a5,Hsp90b1,P4hb,Sec61a1,Rps3,Rps4x,Ctrb1,Ppp1r9b,Eef2,Prss2,Gnb5,Rplp0,Rps2,Hspa5,Actb,Cela2a,Gapdh
GO:0034976	Response to endoplasmic reticulum stress	7	216	1.11	0.0012	10090.ENSMUSP00000020238,10090.ENSMUSP00000026122,10090.ENSMUSP00000035584,10090.ENSMUSP00000046101,10090.ENSMUSP00000047678,10090.ENSMUSP00000068594,10090.ENSMUSP00000097747	Hsp90b1,P4hb,Pdia2,Eef2,Eif4g1,Hyou1,Hspa5
GO:1901698	Response to nitrogen compound	13	1064	0.69	0.0015	10090.ENSMUSP00000001147,10090.ENSMUSP00000001547,10090.ENSMUSP00000001592,10090.ENSMUSP00000020238,10090.ENSMUSP00000041732,10090.ENSMUSP00000046101,10090.ENSMUSP00000065393,10090.ENSMUSP00000076155,10090.ENSMUSP00000083705,10090.ENSMUSP00000097747,10090.ENSMUSP00000098066,10090.ENSMUSP00000099539,10090.ENSMUSP00000113942	Col6a1,Col1a1,Jup,Hsp90b1,Ppp1r9b,Eef2,Prss2,Gnb5,Rplp0,Hspa5,Actb,Cela2a,Gapdh
GO:0050896	Response to stimulus	34	6908	0.3	0.0026	10090.ENSMUSP00000001147,10090.ENSMUSP00000001547,10090.ENSMUSP00000001592,10090.ENSMUSP00000006544,10090.ENSMUSP00000015800,10090.ENSMUSP00000016072,10090.ENSMUSP00000016463,10090.ENSMUSP00000016771,10090.ENSMUSP00000020238,10090.ENSMUSP00000023775,10090.ENSMUSP00000026122,10090.ENSMUSP00000031314,10090.ENSMUSP00000032168,10090.ENSMUSP00000032998,10090.ENSMUSP00000033683,10090.ENSMUSP00000034435…	Col6a1,Col1a1,Jup,Gcat,Hspa8,Rrbp1,Slc25a5,Myh9,Hsp90b1,Cela1,P4hb,Alb,Sec61a1,Rps3,Rps4x,Ctrb1,Pdia2,Ppp1ca,Ppp1r9b,Eef2,Eif4g1,Prss2,Hyou1,Gnb5,Rplp0,Rps2,Hspa5,Actb,Cela2a,Ppp1cc,Rps6,Gapdh,Dsp,Copa
GO:0010243	Response to organonitrogen compound	12	975	0.69	0.0033	10090.ENSMUSP00000001147,10090.ENSMUSP00000001547,10090.ENSMUSP00000001592,10090.ENSMUSP00000020238,10090.ENSMUSP00000041732,10090.ENSMUSP00000046101,10090.ENSMUSP00000065393,10090.ENSMUSP00000076155,10090.ENSMUSP00000083705,10090.ENSMUSP00000097747,10090.ENSMUSP00000098066,10090.ENSMUSP00000099539	Col6a1,Col1a1,Jup,Hsp90b1,Ppp1r9b,Eef2,Prss2,Gnb5,Rplp0,Hspa5,Actb,Cela2a
GO:0042254	Ribosome biogenesis	7	278	1	0.0047	10090.ENSMUSP00000031617,10090.ENSMUSP00000035105,10090.ENSMUSP00000071616,10090.ENSMUSP00000083705,10090.ENSMUSP00000092502,10090.ENSMUSP00000099878,10090.ENSMUSP00000099962	Rpl6,Rpsa,Rpl7,Rplp0,Rps2,Rps6,Rpl7a
GO:0044267	Cellular protein metabolic process	21	3073	0.44	0.0051	10090.ENSMUSP00000015800,10090.ENSMUSP00000020238,10090.ENSMUSP00000026122,10090.ENSMUSP00000029722,10090.ENSMUSP00000031617,10090.ENSMUSP00000032143,10090.ENSMUSP00000032998,10090.ENSMUSP00000033683,10090.ENSMUSP00000035105,10090.ENSMUSP00000039109,10090.ENSMUSP00000041732,10090.ENSMUSP00000046101,10090.ENSMUSP00000047678,10090.ENSMUSP00000071616,10090.ENSMUSP00000083705,10090.ENSMUSP00000092502…	Hspa8,Hsp90b1,P4hb,Rps3a1,Rpl6,Rpn1,Rps3,Rps4x,Rpsa,Ppp1ca,Ppp1r9b,Eef2,Eif4g1,Rpl7,Rplp0,Rps2,Hspa5,Ppp1cc,Rps6,Gapdh,Dsp
GO:0071417	Cellular response to organonitrogen compound	9	549	0.82	0.0057	10090.ENSMUSP00000001147,10090.ENSMUSP00000001547,10090.ENSMUSP00000001592,10090.ENSMUSP00000020238,10090.ENSMUSP00000041732,10090.ENSMUSP00000076155,10090.ENSMUSP00000083705,10090.ENSMUSP00000097747,10090.ENSMUSP00000098066	Col6a1,Col1a1,Jup,Hsp90b1,Ppp1r9b,Gnb5,Rplp0,Hspa5,Actb
GO:0042221	Response to chemical	23	3720	0.39	0.0073	10090.ENSMUSP00000001147,10090.ENSMUSP00000001547,10090.ENSMUSP00000001592,10090.ENSMUSP00000015800,10090.ENSMUSP00000016463,10090.ENSMUSP00000020238,10090.ENSMUSP00000026122,10090.ENSMUSP00000032168,10090.ENSMUSP00000032998,10090.ENSMUSP00000033683,10090.ENSMUSP00000034435,10090.ENSMUSP00000039109,10090.ENSMUSP00000041732,10090.ENSMUSP00000046101,10090.ENSMUSP00000065393,10090.ENSMUSP00000068594…	Col6a1,Col1a1,Jup,Hspa8,Slc25a5,Hsp90b1,P4hb,Sec61a1,Rps3,Rps4x,Ctrb1,Ppp1ca,Ppp1r9b,Eef2,Prss2,Hyou1,Gnb5,Rplp0,Rps2,Hspa5,Actb,Cela2a,Gapdh
GO:1901566	Organonitrogen compound biosynthetic process	12	1096	0.64	0.0082	10090.ENSMUSP00000029722,10090.ENSMUSP00000031617,10090.ENSMUSP00000032143,10090.ENSMUSP00000032998,10090.ENSMUSP00000033683,10090.ENSMUSP00000035105,10090.ENSMUSP00000046101,10090.ENSMUSP00000047678,10090.ENSMUSP00000071616,10090.ENSMUSP00000083705,10090.ENSMUSP00000092502,10090.ENSMUSP00000099878	Rps3a1,Rpl6,Rpn1,Rps3,Rps4x,Rpsa,Eef2,Eif4g1,Rpl7,Rplp0,Rps2,Rps6
GO:0071310	Cellular response to organic substance	16	1987	0.51	0.0106	10090.ENSMUSP00000001147,10090.ENSMUSP00000001547,10090.ENSMUSP00000001592,10090.ENSMUSP00000015800,10090.ENSMUSP00000016463,10090.ENSMUSP00000020238,10090.ENSMUSP00000026122,10090.ENSMUSP00000032998,10090.ENSMUSP00000041732,10090.ENSMUSP00000046101,10090.ENSMUSP00000076155,10090.ENSMUSP00000083705,10090.ENSMUSP00000092502,10090.ENSMUSP00000097747,10090.ENSMUSP00000098066,10090.ENSMUSP00000113942	Col6a1,Col1a1,Jup,Hspa8,Slc25a5,Hsp90b1,P4hb,Rps3,Ppp1r9b,Eef2,Gnb5,Rplp0,Rps2,Hspa5,Actb,Gapdh
GO:0042255	Ribosome assembly	4	61	1.42	0.0111	10090.ENSMUSP00000031617,10090.ENSMUSP00000035105,10090.ENSMUSP00000083705,10090.ENSMUSP00000092502	Rpl6,Rpsa,Rplp0,Rps2
GO:0044260	Cellular macromolecule metabolic process	24	4161	0.36	0.0113	10090.ENSMUSP00000001460,10090.ENSMUSP00000015800,10090.ENSMUSP00000020238,10090.ENSMUSP00000023775,10090.ENSMUSP00000026122,10090.ENSMUSP00000029722,10090.ENSMUSP00000031617,10090.ENSMUSP00000032143,10090.ENSMUSP00000032998,10090.ENSMUSP00000033683,10090.ENSMUSP00000035105,10090.ENSMUSP00000039109,10090.ENSMUSP00000041732,10090.ENSMUSP00000046101,10090.ENSMUSP00000047678,10090.ENSMUSP00000071616…	Snd1,Hspa8,Hsp90b1,Cela1,P4hb,Rps3a1,Rpl6,Rpn1,Rps3,Rps4x,Rpsa,Ppp1ca,Ppp1r9b,Eef2,Eif4g1,Rpl7,Rplp0,Rps2,Hspa5,Cltc,Ppp1cc,Rps6,Gapdh,Dsp
GO:1901700	Response to oxygen-containing compound	14	1585	0.55	0.0126	10090.ENSMUSP00000001147,10090.ENSMUSP00000001547,10090.ENSMUSP00000001592,10090.ENSMUSP00000020238,10090.ENSMUSP00000032998,10090.ENSMUSP00000033683,10090.ENSMUSP00000041732,10090.ENSMUSP00000046101,10090.ENSMUSP00000076155,10090.ENSMUSP00000083705,10090.ENSMUSP00000092502,10090.ENSMUSP00000097747,10090.ENSMUSP00000098066,10090.ENSMUSP00000099539	Col6a1,Col1a1,Jup,Hsp90b1,Rps3,Rps4x,Ppp1r9b,Eef2,Gnb5,Rplp0,Rps2,Hspa5,Actb,Cela2a
GO:0002181	Cytoplasmic translation	4	68	1.37	0.0143	10090.ENSMUSP00000031617,10090.ENSMUSP00000035105,10090.ENSMUSP00000083705,10090.ENSMUSP00000092502	Rpl6,Rpsa,Rplp0,Rps2
GO:0034097	Response to cytokine	10	818	0.69	0.0145	10090.ENSMUSP00000001547,10090.ENSMUSP00000016463,10090.ENSMUSP00000026122,10090.ENSMUSP00000032168,10090.ENSMUSP00000032998,10090.ENSMUSP00000034435,10090.ENSMUSP00000083705,10090.ENSMUSP00000092502,10090.ENSMUSP00000097747,10090.ENSMUSP00000113942	Col1a1,Slc25a5,P4hb,Sec61a1,Rps3,Ctrb1,Rplp0,Rps2,Hspa5,Gapdh
GO:0006457	Protein folding	5	146	1.14	0.0158	10090.ENSMUSP00000015800,10090.ENSMUSP00000020238,10090.ENSMUSP00000026122,10090.ENSMUSP00000035584,10090.ENSMUSP00000097747	Hspa8,Hsp90b1,P4hb,Pdia2,Hspa5
GO:0042273	Ribosomal large subunit biogenesis	4	72	1.35	0.016	10090.ENSMUSP00000031617,10090.ENSMUSP00000071616,10090.ENSMUSP00000083705,10090.ENSMUSP00000099962	Rpl6,Rpl7,Rplp0,Rpl7a
GO:0071407	Cellular response to organic cyclic compound	8	511	0.8	0.0163	10090.ENSMUSP00000001547,10090.ENSMUSP00000001592,10090.ENSMUSP00000020238,10090.ENSMUSP00000041732,10090.ENSMUSP00000076155,10090.ENSMUSP00000083705,10090.ENSMUSP00000097747,10090.ENSMUSP00000098066	Col1a1,Jup,Hsp90b1,Ppp1r9b,Gnb5,Rplp0,Hspa5,Actb
GO:0010941	Regulation of cell death	14	1661	0.53	0.0167	10090.ENSMUSP00000015800,10090.ENSMUSP00000016463,10090.ENSMUSP00000020238,10090.ENSMUSP00000026122,10090.ENSMUSP00000029722,10090.ENSMUSP00000031314,10090.ENSMUSP00000032998,10090.ENSMUSP00000034435,10090.ENSMUSP00000039109,10090.ENSMUSP00000047678,10090.ENSMUSP00000068594,10090.ENSMUSP00000097747,10090.ENSMUSP00000099878,10090.ENSMUSP00000113942	Hspa8,Slc25a5,Hsp90b1,P4hb,Rps3a1,Alb,Rps3,Ctrb1,Ppp1ca,Eif4g1,Hyou1,Hspa5,Rps6,Gapdh
GO:0034645	Cellular macromolecule biosynthetic process	12	1233	0.59	0.0167	10090.ENSMUSP00000029722,10090.ENSMUSP00000031617,10090.ENSMUSP00000032143,10090.ENSMUSP00000032998,10090.ENSMUSP00000033683,10090.ENSMUSP00000035105,10090.ENSMUSP00000046101,10090.ENSMUSP00000047678,10090.ENSMUSP00000071616,10090.ENSMUSP00000083705,10090.ENSMUSP00000092502,10090.ENSMUSP00000099878	Rps3a1,Rpl6,Rpn1,Rps3,Rps4x,Rpsa,Eef2,Eif4g1,Rpl7,Rplp0,Rps2,Rps6
GO:0097305	Response to alcohol	6	252	0.98	0.0167	10090.ENSMUSP00000001592,10090.ENSMUSP00000033683,10090.ENSMUSP00000041732,10090.ENSMUSP00000046101,10090.ENSMUSP00000083705,10090.ENSMUSP00000092502	Jup,Rps4x,Ppp1r9b,Eef2,Rplp0,Rps2
GO:0014074	Response to purine-containing compound	5	156	1.11	0.0179	10090.ENSMUSP00000001547,10090.ENSMUSP00000020238,10090.ENSMUSP00000065393,10090.ENSMUSP00000083705,10090.ENSMUSP00000097747	Col1a1,Hsp90b1,Prss2,Rplp0,Hspa5
GO:0006417	Regulation of translation	7	386	0.86	0.0181	10090.ENSMUSP00000029722,10090.ENSMUSP00000032998,10090.ENSMUSP00000033683,10090.ENSMUSP00000039109,10090.ENSMUSP00000046101,10090.ENSMUSP00000047678,10090.ENSMUSP00000113942	Rps3a1,Rps3,Rps4x,Ppp1ca,Eef2,Eif4g1,Gapdh
GO:0042981	Regulation of apoptotic process	13	1486	0.54	0.0199	10090.ENSMUSP00000015800,10090.ENSMUSP00000016463,10090.ENSMUSP00000020238,10090.ENSMUSP00000026122,10090.ENSMUSP00000029722,10090.ENSMUSP00000031314,10090.ENSMUSP00000032998,10090.ENSMUSP00000034435,10090.ENSMUSP00000039109,10090.ENSMUSP00000068594,10090.ENSMUSP00000097747,10090.ENSMUSP00000099878,10090.ENSMUSP00000113942	Hspa8,Slc25a5,Hsp90b1,P4hb,Rps3a1,Alb,Rps3,Ctrb1,Ppp1ca,Hyou1,Hspa5,Rps6,Gapdh
GO:0071353	Cellular response to interleukin-4	3	28	1.63	0.0201	10090.ENSMUSP00000083705,10090.ENSMUSP00000092502,10090.ENSMUSP00000097747	Rplp0,Rps2,Hspa5
GO:0071495	Cellular response to endogenous stimulus	11	1075	0.61	0.0201	10090.ENSMUSP00000001147,10090.ENSMUSP00000001547,10090.ENSMUSP00000001592,10090.ENSMUSP00000020238,10090.ENSMUSP00000032998,10090.ENSMUSP00000041732,10090.ENSMUSP00000046101,10090.ENSMUSP00000076155,10090.ENSMUSP00000083705,10090.ENSMUSP00000097747,10090.ENSMUSP00000098066	Col6a1,Col1a1,Jup,Hsp90b1,Rps3,Ppp1r9b,Eef2,Gnb5,Rplp0,Hspa5,Actb
GO:0007586	Digestion	4	88	1.26	0.0239	10090.ENSMUSP00000028161,10090.ENSMUSP00000034435,10090.ENSMUSP00000065393,10090.ENSMUSP00000118179	Cel,Ctrb1,Prss2,Copa
GO:0014070	Response to organic cyclic compound	10	930	0.63	0.0265	10090.ENSMUSP00000001547,10090.ENSMUSP00000001592,10090.ENSMUSP00000020238,10090.ENSMUSP00000041732,10090.ENSMUSP00000046101,10090.ENSMUSP00000065393,10090.ENSMUSP00000076155,10090.ENSMUSP00000083705,10090.ENSMUSP00000097747,10090.ENSMUSP00000098066	Col1a1,Jup,Hsp90b1,Ppp1r9b,Eef2,Prss2,Gnb5,Rplp0,Hspa5,Actb
GO:0070887	Cellular response to chemical stimulus	17	2535	0.43	0.0272	10090.ENSMUSP00000001147,10090.ENSMUSP00000001547,10090.ENSMUSP00000001592,10090.ENSMUSP00000015800,10090.ENSMUSP00000016463,10090.ENSMUSP00000020238,10090.ENSMUSP00000026122,10090.ENSMUSP00000032998,10090.ENSMUSP00000041732,10090.ENSMUSP00000046101,10090.ENSMUSP00000068594,10090.ENSMUSP00000076155,10090.ENSMUSP00000083705,10090.ENSMUSP00000092502,10090.ENSMUSP00000097747,10090.ENSMUSP00000098066…	Col6a1,Col1a1,Jup,Hspa8,Slc25a5,Hsp90b1,P4hb,Rps3,Ppp1r9b,Eef2,Hyou1,Gnb5,Rplp0,Rps2,Hspa5,Actb,Gapdh
GO:0009719	Response to endogenous stimulus	12	1370	0.55	0.0313	10090.ENSMUSP00000001147,10090.ENSMUSP00000001547,10090.ENSMUSP00000001592,10090.ENSMUSP00000020238,10090.ENSMUSP00000032998,10090.ENSMUSP00000041732,10090.ENSMUSP00000046101,10090.ENSMUSP00000076155,10090.ENSMUSP00000083705,10090.ENSMUSP00000097747,10090.ENSMUSP00000098066,10090.ENSMUSP00000099539	Col6a1,Col1a1,Jup,Hsp90b1,Rps3,Ppp1r9b,Eef2,Gnb5,Rplp0,Hspa5,Actb,Cela2a
GO:0086073	Bundle of his cell-purkinje myocyte adhesion involved in cell communication	2	5	2.21	0.032	10090.ENSMUSP00000001592,10090.ENSMUSP00000115062	Jup,Dsp
GO:0051641	Cellular localization	15	2115	0.45	0.0388	10090.ENSMUSP00000001547,10090.ENSMUSP00000001592,10090.ENSMUSP00000015800,10090.ENSMUSP00000016771,10090.ENSMUSP00000018851,10090.ENSMUSP00000020238,10090.ENSMUSP00000028161,10090.ENSMUSP00000031314,10090.ENSMUSP00000032168,10090.ENSMUSP00000041732,10090.ENSMUSP00000068594,10090.ENSMUSP00000097747,10090.ENSMUSP00000098066,10090.ENSMUSP00000099475,10090.ENSMUSP00000118179	Col1a1,Jup,Hspa8,Myh9,Dync1h1,Hsp90b1,Cel,Alb,Sec61a1,Ppp1r9b,Hyou1,Hspa5,Actb,Cltc,Copa
GO:0030157	Pancreatic juice secretion	2	6	2.13	0.041	10090.ENSMUSP00000028161,10090.ENSMUSP00000118179	Cel,Copa
GO:0009056	Catabolic process	13	1680	0.49	0.0474	10090.ENSMUSP00000001460,10090.ENSMUSP00000006544,10090.ENSMUSP00000015800,10090.ENSMUSP00000020238,10090.ENSMUSP00000023775,10090.ENSMUSP00000028161,10090.ENSMUSP00000034435,10090.ENSMUSP00000065393,10090.ENSMUSP00000096264,10090.ENSMUSP00000097747,10090.ENSMUSP00000099475,10090.ENSMUSP00000099539,10090.ENSMUSP00000113942	Snd1,Gcat,Hspa8,Hsp90b1,Cela1,Cel,Ctrb1,Prss2,Amy2a2,Hspa5,Cltc,Cela2a,Gapdh
GO:1901701	Cellular response to oxygen-containing compound	10	1026	0.59	0.0474	10090.ENSMUSP00000001147,10090.ENSMUSP00000001547,10090.ENSMUSP00000001592,10090.ENSMUSP00000020238,10090.ENSMUSP00000032998,10090.ENSMUSP00000041732,10090.ENSMUSP00000076155,10090.ENSMUSP00000083705,10090.ENSMUSP00000097747,10090.ENSMUSP00000098066	Col6a1,Col1a1,Jup,Hsp90b1,Rps3,Ppp1r9b,Gnb5,Rplp0,Hspa5,Actb
GO:0009058	Biosynthetic process	15	2176	0.44	0.0476	10090.ENSMUSP00000001547,10090.ENSMUSP00000006544,10090.ENSMUSP00000029722,10090.ENSMUSP00000031617,10090.ENSMUSP00000032143,10090.ENSMUSP00000032998,10090.ENSMUSP00000033683,10090.ENSMUSP00000035105,10090.ENSMUSP00000046101,10090.ENSMUSP00000047678,10090.ENSMUSP00000071616,10090.ENSMUSP00000083705,10090.ENSMUSP00000092502,10090.ENSMUSP00000099878,10090.ENSMUSP00000113942	Col1a1,Gcat,Rps3a1,Rpl6,Rpn1,Rps3,Rps4x,Rpsa,Eef2,Eif4g1,Rpl7,Rplp0,Rps2,Rps6,Gapdh
GO:0031204	Posttranslational protein targeting to membrane, translocation	2	7	2.06	0.0476	10090.ENSMUSP00000032168,10090.ENSMUSP00000097747	Sec61a1,Hspa5
