## Supplementary material for "Mechanisms of spinophilin-dependent pancreas dysregulation underlying diabesity": Table S6

### Sheet: enrichment.Function
#term ID	term description	observed gene count	background gene count	strength	false discovery rate	matching proteins in your network (IDs)	matching proteins in your network (labels)
GO:0005198	Structural molecule activity	15	483	1.1	2.67e-09	10090.ENSMUSP00000001547,10090.ENSMUSP00000001592,10090.ENSMUSP00000029722,10090.ENSMUSP00000031617,10090.ENSMUSP00000032998,10090.ENSMUSP00000033683,10090.ENSMUSP00000035105,10090.ENSMUSP00000071616,10090.ENSMUSP00000083705,10090.ENSMUSP00000092502,10090.ENSMUSP00000098066,10090.ENSMUSP00000099475,10090.ENSMUSP00000099878,10090.ENSMUSP00000115062,10090.ENSMUSP00000118179	Col1a1,Jup,Rps3a1,Rpl6,Rps3,Rps4x,Rpsa,Rpl7,Rplp0,Rps2,Actb,Cltc,Rps6,Dsp,Copa
GO:0003723	RNA binding	17	1034	0.82	4.19e-07	10090.ENSMUSP00000001460,10090.ENSMUSP00000015800,10090.ENSMUSP00000020238,10090.ENSMUSP00000029722,10090.ENSMUSP00000031617,10090.ENSMUSP00000032998,10090.ENSMUSP00000033683,10090.ENSMUSP00000046101,10090.ENSMUSP00000047678,10090.ENSMUSP00000071616,10090.ENSMUSP00000083705,10090.ENSMUSP00000092502,10090.ENSMUSP00000099475,10090.ENSMUSP00000099878,10090.ENSMUSP00000099962,10090.ENSMUSP00000118179…	Snd1,Hspa8,Hsp90b1,Rps3a1,Rpl6,Rps3,Rps4x,Eef2,Eif4g1,Rpl7,Rplp0,Rps2,Cltc,Rps6,Rpl7a,Copa,Hdlbp
GO:0003735	Structural constituent of ribosome	9	155	1.37	4.19e-07	10090.ENSMUSP00000029722,10090.ENSMUSP00000031617,10090.ENSMUSP00000032998,10090.ENSMUSP00000033683,10090.ENSMUSP00000035105,10090.ENSMUSP00000071616,10090.ENSMUSP00000083705,10090.ENSMUSP00000092502,10090.ENSMUSP00000099878	Rps3a1,Rpl6,Rps3,Rps4x,Rpsa,Rpl7,Rplp0,Rps2,Rps6
GO:0003729	mRNA binding	9	270	1.13	2.21e-05	10090.ENSMUSP00000029722,10090.ENSMUSP00000031617,10090.ENSMUSP00000032998,10090.ENSMUSP00000047678,10090.ENSMUSP00000071616,10090.ENSMUSP00000092502,10090.ENSMUSP00000099878,10090.ENSMUSP00000118179,10090.ENSMUSP00000127903	Rps3a1,Rpl6,Rps3,Eif4g1,Rpl7,Rps2,Rps6,Copa,Hdlbp
GO:0019843	rRNA binding	6	70	1.54	2.22e-05	10090.ENSMUSP00000031617,10090.ENSMUSP00000032998,10090.ENSMUSP00000033683,10090.ENSMUSP00000046101,10090.ENSMUSP00000071616,10090.ENSMUSP00000083705	Rpl6,Rps3,Rps4x,Eef2,Rpl7,Rplp0
GO:0019899	Enzyme binding	19	2277	0.52	0.00071	10090.ENSMUSP00000001547,10090.ENSMUSP00000001592,10090.ENSMUSP00000015800,10090.ENSMUSP00000016463,10090.ENSMUSP00000020238,10090.ENSMUSP00000026122,10090.ENSMUSP00000031314,10090.ENSMUSP00000032998,10090.ENSMUSP00000039109,10090.ENSMUSP00000041732,10090.ENSMUSP00000046101,10090.ENSMUSP00000092502,10090.ENSMUSP00000097747,10090.ENSMUSP00000098066,10090.ENSMUSP00000099475,10090.ENSMUSP00000099587…	Col1a1,Jup,Hspa8,Slc25a5,Hsp90b1,P4hb,Alb,Rps3,Ppp1ca,Ppp1r9b,Eef2,Rps2,Hspa5,Actb,Cltc,Ppp1cc,Rps6,Gapdh,Dsp
GO:0044877	Protein-containing complex binding	15	1411	0.63	0.00071	10090.ENSMUSP00000001147,10090.ENSMUSP00000001460,10090.ENSMUSP00000001592,10090.ENSMUSP00000016771,10090.ENSMUSP00000026122,10090.ENSMUSP00000028161,10090.ENSMUSP00000032168,10090.ENSMUSP00000032998,10090.ENSMUSP00000035105,10090.ENSMUSP00000039109,10090.ENSMUSP00000041732,10090.ENSMUSP00000046101,10090.ENSMUSP00000092502,10090.ENSMUSP00000097747,10090.ENSMUSP00000099587	Col6a1,Snd1,Jup,Myh9,P4hb,Cel,Sec61a1,Rps3,Rpsa,Ppp1ca,Ppp1r9b,Eef2,Rps2,Hspa5,Ppp1cc
GO:0043021	Ribonucleoprotein complex binding	6	149	1.21	0.00095	10090.ENSMUSP00000001460,10090.ENSMUSP00000032168,10090.ENSMUSP00000035105,10090.ENSMUSP00000039109,10090.ENSMUSP00000046101,10090.ENSMUSP00000097747	Snd1,Sec61a1,Rpsa,Ppp1ca,Eef2,Hspa5
GO:0005488	Binding	44	11199	0.2	0.0027	10090.ENSMUSP00000001147,10090.ENSMUSP00000001460,10090.ENSMUSP00000001547,10090.ENSMUSP00000001592,10090.ENSMUSP00000006544,10090.ENSMUSP00000015800,10090.ENSMUSP00000016463,10090.ENSMUSP00000016771,10090.ENSMUSP00000018851,10090.ENSMUSP00000020238,10090.ENSMUSP00000022340,10090.ENSMUSP00000023775,10090.ENSMUSP00000026122,10090.ENSMUSP00000028161,10090.ENSMUSP00000029722,10090.ENSMUSP00000031314…	Col6a1,Snd1,Col1a1,Jup,Gcat,Hspa8,Slc25a5,Myh9,Dync1h1,Hsp90b1,Nid2,Cela1,P4hb,Cel,Rps3a1,Alb,Rpl6,Cpa1,Sec61a1,Rps3,Rps4x,Rpsa,Pdia2,Ppp1ca,Ppp1r9b,Eef2,Eif4g1,Prss2,Hyou1,Rpl7,Gnb5,Rplp0,Rps2,Amy2a2,Hspa5,Actb,Cltc,Ppp1cc,Rps6,Rpl7a,Gapdh,Dsp,Copa,Hdlbp
GO:0016787	Hydrolase activity	17	2263	0.48	0.0076	10090.ENSMUSP00000001460,10090.ENSMUSP00000015800,10090.ENSMUSP00000016771,10090.ENSMUSP00000018851,10090.ENSMUSP00000023775,10090.ENSMUSP00000028161,10090.ENSMUSP00000031806,10090.ENSMUSP00000032998,10090.ENSMUSP00000034435,10090.ENSMUSP00000039109,10090.ENSMUSP00000046101,10090.ENSMUSP00000065393,10090.ENSMUSP00000096264,10090.ENSMUSP00000097747,10090.ENSMUSP00000099539,10090.ENSMUSP00000099581…	Snd1,Hspa8,Myh9,Dync1h1,Cela1,Cel,Cpa1,Rps3,Ctrb1,Ppp1ca,Eef2,Prss2,Amy2a2,Hspa5,Cela2a,Cela3b,Ppp1cc
GO:0043022	Ribosome binding	4	63	1.41	0.0076	10090.ENSMUSP00000032168,10090.ENSMUSP00000035105,10090.ENSMUSP00000046101,10090.ENSMUSP00000097747	Sec61a1,Rpsa,Eef2,Hspa5
GO:0097159	Organic cyclic compound binding	26	4858	0.33	0.0085	10090.ENSMUSP00000001460,10090.ENSMUSP00000006544,10090.ENSMUSP00000015800,10090.ENSMUSP00000016771,10090.ENSMUSP00000018851,10090.ENSMUSP00000020238,10090.ENSMUSP00000029722,10090.ENSMUSP00000031314,10090.ENSMUSP00000031617,10090.ENSMUSP00000032998,10090.ENSMUSP00000033683,10090.ENSMUSP00000035584,10090.ENSMUSP00000046101,10090.ENSMUSP00000047678,10090.ENSMUSP00000068594,10090.ENSMUSP00000071616…	Snd1,Gcat,Hspa8,Myh9,Dync1h1,Hsp90b1,Rps3a1,Alb,Rpl6,Rps3,Rps4x,Pdia2,Eef2,Eif4g1,Hyou1,Rpl7,Rplp0,Rps2,Hspa5,Actb,Cltc,Rps6,Rpl7a,Gapdh,Copa,Hdlbp
GO:0008157	Protein phosphatase 1 binding	3	27	1.65	0.014	10090.ENSMUSP00000039109,10090.ENSMUSP00000041732,10090.ENSMUSP00000099587	Ppp1ca,Ppp1r9b,Ppp1cc
GO:0004252	Serine-type endopeptidase activity	5	165	1.08	0.0149	10090.ENSMUSP00000023775,10090.ENSMUSP00000034435,10090.ENSMUSP00000065393,10090.ENSMUSP00000099539,10090.ENSMUSP00000099581	Cela1,Ctrb1,Prss2,Cela2a,Cela3b
GO:0019903	Protein phosphatase binding	5	172	1.07	0.0149	10090.ENSMUSP00000001592,10090.ENSMUSP00000020238,10090.ENSMUSP00000039109,10090.ENSMUSP00000041732,10090.ENSMUSP00000099587	Jup,Hsp90b1,Ppp1ca,Ppp1r9b,Ppp1cc
GO:0050839	Cell adhesion molecule binding	6	272	0.95	0.0149	10090.ENSMUSP00000001592,10090.ENSMUSP00000016771,10090.ENSMUSP00000026122,10090.ENSMUSP00000035105,10090.ENSMUSP00000039109,10090.ENSMUSP00000115062	Jup,Myh9,P4hb,Rpsa,Ppp1ca,Dsp
GO:1901363	Heterocyclic compound binding	25	4771	0.32	0.0149	10090.ENSMUSP00000001460,10090.ENSMUSP00000006544,10090.ENSMUSP00000015800,10090.ENSMUSP00000016771,10090.ENSMUSP00000018851,10090.ENSMUSP00000020238,10090.ENSMUSP00000029722,10090.ENSMUSP00000031314,10090.ENSMUSP00000031617,10090.ENSMUSP00000032998,10090.ENSMUSP00000033683,10090.ENSMUSP00000046101,10090.ENSMUSP00000047678,10090.ENSMUSP00000068594,10090.ENSMUSP00000071616,10090.ENSMUSP00000083705…	Snd1,Gcat,Hspa8,Myh9,Dync1h1,Hsp90b1,Rps3a1,Alb,Rpl6,Rps3,Rps4x,Eef2,Eif4g1,Hyou1,Rpl7,Rplp0,Rps2,Hspa5,Actb,Cltc,Rps6,Rpl7a,Gapdh,Copa,Hdlbp
GO:0003676	Nucleic acid binding	18	2889	0.4	0.0237	10090.ENSMUSP00000001460,10090.ENSMUSP00000015800,10090.ENSMUSP00000020238,10090.ENSMUSP00000029722,10090.ENSMUSP00000031314,10090.ENSMUSP00000031617,10090.ENSMUSP00000032998,10090.ENSMUSP00000033683,10090.ENSMUSP00000046101,10090.ENSMUSP00000047678,10090.ENSMUSP00000071616,10090.ENSMUSP00000083705,10090.ENSMUSP00000092502,10090.ENSMUSP00000099475,10090.ENSMUSP00000099878,10090.ENSMUSP00000099962…	Snd1,Hspa8,Hsp90b1,Rps3a1,Alb,Rpl6,Rps3,Rps4x,Eef2,Eif4g1,Rpl7,Rplp0,Rps2,Cltc,Rps6,Rpl7a,Copa,Hdlbp
GO:0019900	Kinase binding	9	792	0.66	0.0237	10090.ENSMUSP00000001592,10090.ENSMUSP00000032998,10090.ENSMUSP00000041732,10090.ENSMUSP00000046101,10090.ENSMUSP00000098066,10090.ENSMUSP00000099475,10090.ENSMUSP00000099587,10090.ENSMUSP00000099878,10090.ENSMUSP00000115062	Jup,Rps3,Ppp1r9b,Eef2,Actb,Cltc,Ppp1cc,Rps6,Dsp
