## Supplementary material for "Mechanisms of spinophilin-dependent pancreas dysregulation underlying diabesity": Table S7

### Sheet: enrichment.Component
#term ID	term description	observed gene count	background gene count	strength	false discovery rate	matching proteins in your network (IDs)	matching proteins in your network (labels)
GO:0022626	Cytosolic ribosome	10	99	1.61	2.3e-10	10090.ENSMUSP00000029722,10090.ENSMUSP00000031617,10090.ENSMUSP00000032998,10090.ENSMUSP00000033683,10090.ENSMUSP00000035105,10090.ENSMUSP00000071616,10090.ENSMUSP00000083705,10090.ENSMUSP00000092502,10090.ENSMUSP00000099878,10090.ENSMUSP00000099962	Rps3a1,Rpl6,Rps3,Rps4x,Rpsa,Rpl7,Rplp0,Rps2,Rps6,Rpl7a
GO:0005844	Polysome	9	75	1.68	3.64e-10	10090.ENSMUSP00000031617,10090.ENSMUSP00000032998,10090.ENSMUSP00000033683,10090.ENSMUSP00000046101,10090.ENSMUSP00000047678,10090.ENSMUSP00000071616,10090.ENSMUSP00000099878,10090.ENSMUSP00000099962,10090.ENSMUSP00000127903	Rpl6,Rps3,Rps4x,Eef2,Eif4g1,Rpl7,Rps6,Rpl7a,Hdlbp
GO:1990904	Ribonucleoprotein complex	17	669	1.01	3.64e-10	10090.ENSMUSP00000001460,10090.ENSMUSP00000015800,10090.ENSMUSP00000029722,10090.ENSMUSP00000031617,10090.ENSMUSP00000032998,10090.ENSMUSP00000033683,10090.ENSMUSP00000035105,10090.ENSMUSP00000046101,10090.ENSMUSP00000047678,10090.ENSMUSP00000071616,10090.ENSMUSP00000083705,10090.ENSMUSP00000092502,10090.ENSMUSP00000098066,10090.ENSMUSP00000099878,10090.ENSMUSP00000099962,10090.ENSMUSP00000113942…	Snd1,Hspa8,Rps3a1,Rpl6,Rps3,Rps4x,Rpsa,Eef2,Eif4g1,Rpl7,Rplp0,Rps2,Actb,Rps6,Rpl7a,Gapdh,Hdlbp
GO:0005840	Ribosome	11	213	1.32	3.1e-09	10090.ENSMUSP00000029722,10090.ENSMUSP00000031617,10090.ENSMUSP00000032998,10090.ENSMUSP00000033683,10090.ENSMUSP00000035105,10090.ENSMUSP00000046101,10090.ENSMUSP00000071616,10090.ENSMUSP00000083705,10090.ENSMUSP00000092502,10090.ENSMUSP00000099878,10090.ENSMUSP00000099962	Rps3a1,Rpl6,Rps3,Rps4x,Rpsa,Eef2,Rpl7,Rplp0,Rps2,Rps6,Rpl7a
GO:0032991	Protein-containing complex	36	4895	0.47	3.1e-09	10090.ENSMUSP00000001147,10090.ENSMUSP00000001460,10090.ENSMUSP00000001547,10090.ENSMUSP00000001592,10090.ENSMUSP00000015800,10090.ENSMUSP00000016463,10090.ENSMUSP00000016771,10090.ENSMUSP00000018851,10090.ENSMUSP00000020238,10090.ENSMUSP00000026122,10090.ENSMUSP00000028161,10090.ENSMUSP00000029722,10090.ENSMUSP00000031314,10090.ENSMUSP00000031617,10090.ENSMUSP00000032143,10090.ENSMUSP00000032168…	Col6a1,Snd1,Col1a1,Jup,Hspa8,Slc25a5,Myh9,Dync1h1,Hsp90b1,P4hb,Cel,Rps3a1,Alb,Rpl6,Rpn1,Sec61a1,Rps3,Rps4x,Rpsa,Ppp1ca,Eef2,Eif4g1,Hyou1,Rpl7,Gnb5,Rplp0,Rps2,Hspa5,Actb,Cltc,Ppp1cc,Rps6,Rpl7a,Gapdh,Copa,Hdlbp
GO:0044391	Ribosomal subunit	10	181	1.35	1.08e-08	10090.ENSMUSP00000029722,10090.ENSMUSP00000031617,10090.ENSMUSP00000032998,10090.ENSMUSP00000033683,10090.ENSMUSP00000035105,10090.ENSMUSP00000071616,10090.ENSMUSP00000083705,10090.ENSMUSP00000092502,10090.ENSMUSP00000099878,10090.ENSMUSP00000099962	Rps3a1,Rpl6,Rps3,Rps4x,Rpsa,Rpl7,Rplp0,Rps2,Rps6,Rpl7a
GO:0030054	Cell junction	23	2050	0.65	4.72e-08	10090.ENSMUSP00000001592,10090.ENSMUSP00000015800,10090.ENSMUSP00000016771,10090.ENSMUSP00000028161,10090.ENSMUSP00000029722,10090.ENSMUSP00000031617,10090.ENSMUSP00000032998,10090.ENSMUSP00000033683,10090.ENSMUSP00000035105,10090.ENSMUSP00000039109,10090.ENSMUSP00000041732,10090.ENSMUSP00000046101,10090.ENSMUSP00000047678,10090.ENSMUSP00000071616,10090.ENSMUSP00000076155,10090.ENSMUSP00000083705…	Jup,Hspa8,Myh9,Cel,Rps3a1,Rpl6,Rps3,Rps4x,Rpsa,Ppp1ca,Ppp1r9b,Eef2,Eif4g1,Rpl7,Gnb5,Rplp0,Rps2,Actb,Cltc,Ppp1cc,Rpl7a,Gapdh,Dsp
GO:0045202	Synapse	20	1492	0.73	4.72e-08	10090.ENSMUSP00000015800,10090.ENSMUSP00000028161,10090.ENSMUSP00000029722,10090.ENSMUSP00000031617,10090.ENSMUSP00000032998,10090.ENSMUSP00000033683,10090.ENSMUSP00000035105,10090.ENSMUSP00000039109,10090.ENSMUSP00000041732,10090.ENSMUSP00000046101,10090.ENSMUSP00000047678,10090.ENSMUSP00000071616,10090.ENSMUSP00000076155,10090.ENSMUSP00000083705,10090.ENSMUSP00000092502,10090.ENSMUSP00000098066…	Hspa8,Cel,Rps3a1,Rpl6,Rps3,Rps4x,Rpsa,Ppp1ca,Ppp1r9b,Eef2,Eif4g1,Rpl7,Gnb5,Rplp0,Rps2,Actb,Cltc,Ppp1cc,Rpl7a,Gapdh
GO:0022627	Cytosolic small ribosomal subunit	6	41	1.77	3.35e-07	10090.ENSMUSP00000029722,10090.ENSMUSP00000032998,10090.ENSMUSP00000033683,10090.ENSMUSP00000035105,10090.ENSMUSP00000092502,10090.ENSMUSP00000099878	Rps3a1,Rps3,Rps4x,Rpsa,Rps2,Rps6
GO:0005829	Cytosol	27	3573	0.48	2.75e-06	10090.ENSMUSP00000001460,10090.ENSMUSP00000001592,10090.ENSMUSP00000015800,10090.ENSMUSP00000016771,10090.ENSMUSP00000020238,10090.ENSMUSP00000026122,10090.ENSMUSP00000028161,10090.ENSMUSP00000029722,10090.ENSMUSP00000031617,10090.ENSMUSP00000032143,10090.ENSMUSP00000032998,10090.ENSMUSP00000033683,10090.ENSMUSP00000035105,10090.ENSMUSP00000039109,10090.ENSMUSP00000046101,10090.ENSMUSP00000047678…	Snd1,Jup,Hspa8,Myh9,Hsp90b1,P4hb,Cel,Rps3a1,Rpl6,Rpn1,Rps3,Rps4x,Rpsa,Ppp1ca,Eef2,Eif4g1,Rpl7,Gnb5,Rplp0,Rps2,Hspa5,Actb,Cltc,Rps6,Rpl7a,Gapdh,Hdlbp
GO:0062023	Collagen-containing extracellular matrix	10	359	1.05	3.44e-06	10090.ENSMUSP00000001147,10090.ENSMUSP00000001547,10090.ENSMUSP00000022340,10090.ENSMUSP00000023775,10090.ENSMUSP00000031314,10090.ENSMUSP00000035105,10090.ENSMUSP00000046943,10090.ENSMUSP00000065393,10090.ENSMUSP00000099539,10090.ENSMUSP00000099581	Col6a1,Col1a1,Nid2,Cela1,Alb,Rpsa,Serpini2,Prss2,Cela2a,Cela3b
GO:0034663	Endoplasmic reticulum chaperone complex	4	12	2.13	7.96e-06	10090.ENSMUSP00000020238,10090.ENSMUSP00000026122,10090.ENSMUSP00000068594,10090.ENSMUSP00000097747	Hsp90b1,P4hb,Hyou1,Hspa5
GO:0043209	Myelin sheath	8	212	1.18	8.36e-06	10090.ENSMUSP00000015800,10090.ENSMUSP00000016463,10090.ENSMUSP00000031314,10090.ENSMUSP00000076155,10090.ENSMUSP00000097747,10090.ENSMUSP00000098066,10090.ENSMUSP00000099475,10090.ENSMUSP00000113942	Hspa8,Slc25a5,Alb,Gnb5,Hspa5,Actb,Cltc,Gapdh
GO:0005783	Endoplasmic reticulum	16	1311	0.69	9.42e-06	10090.ENSMUSP00000001547,10090.ENSMUSP00000020238,10090.ENSMUSP00000026122,10090.ENSMUSP00000028161,10090.ENSMUSP00000029722,10090.ENSMUSP00000031314,10090.ENSMUSP00000031617,10090.ENSMUSP00000032143,10090.ENSMUSP00000032168,10090.ENSMUSP00000032998,10090.ENSMUSP00000035584,10090.ENSMUSP00000046772,10090.ENSMUSP00000068594,10090.ENSMUSP00000083705,10090.ENSMUSP00000097747,10090.ENSMUSP00000099878	Col1a1,Hsp90b1,P4hb,Cel,Rps3a1,Alb,Rpl6,Rpn1,Sec61a1,Rps3,Pdia2,Hsd17b13,Hyou1,Rplp0,Hspa5,Rps6
GO:0005576	Extracellular region	20	2229	0.56	2.07e-05	10090.ENSMUSP00000001147,10090.ENSMUSP00000001547,10090.ENSMUSP00000015800,10090.ENSMUSP00000020238,10090.ENSMUSP00000022340,10090.ENSMUSP00000023775,10090.ENSMUSP00000028161,10090.ENSMUSP00000031314,10090.ENSMUSP00000031806,10090.ENSMUSP00000034435,10090.ENSMUSP00000035105,10090.ENSMUSP00000046943,10090.ENSMUSP00000065393,10090.ENSMUSP00000068594,10090.ENSMUSP00000096264,10090.ENSMUSP00000097747…	Col6a1,Col1a1,Hspa8,Hsp90b1,Nid2,Cela1,Cel,Alb,Cpa1,Ctrb1,Rpsa,Serpini2,Prss2,Hyou1,Amy2a2,Hspa5,Cela2a,Cela3b,Copa,Hdlbp
GO:0042470	Melanosome	6	102	1.37	2.66e-05	10090.ENSMUSP00000001460,10090.ENSMUSP00000015800,10090.ENSMUSP00000020238,10090.ENSMUSP00000026122,10090.ENSMUSP00000032143,10090.ENSMUSP00000099475	Snd1,Hspa8,Hsp90b1,P4hb,Rpn1,Cltc
GO:0099080	Supramolecular complex	14	1160	0.68	6.27e-05	10090.ENSMUSP00000001547,10090.ENSMUSP00000001592,10090.ENSMUSP00000015800,10090.ENSMUSP00000016771,10090.ENSMUSP00000018851,10090.ENSMUSP00000031617,10090.ENSMUSP00000033683,10090.ENSMUSP00000047678,10090.ENSMUSP00000071616,10090.ENSMUSP00000083705,10090.ENSMUSP00000098066,10090.ENSMUSP00000099475,10090.ENSMUSP00000099587,10090.ENSMUSP00000099878	Col1a1,Jup,Hspa8,Myh9,Dync1h1,Rpl6,Rps4x,Eif4g1,Rpl7,Rplp0,Actb,Cltc,Ppp1cc,Rps6
GO:0043232	Intracellular non-membrane-bounded organelle	26	4035	0.41	7.44e-05	10090.ENSMUSP00000001592,10090.ENSMUSP00000015800,10090.ENSMUSP00000016463,10090.ENSMUSP00000016771,10090.ENSMUSP00000018851,10090.ENSMUSP00000026122,10090.ENSMUSP00000029722,10090.ENSMUSP00000031617,10090.ENSMUSP00000032998,10090.ENSMUSP00000033683,10090.ENSMUSP00000035105,10090.ENSMUSP00000039109,10090.ENSMUSP00000041732,10090.ENSMUSP00000046101,10090.ENSMUSP00000046772,10090.ENSMUSP00000047678…	Jup,Hspa8,Slc25a5,Myh9,Dync1h1,P4hb,Rps3a1,Rpl6,Rps3,Rps4x,Rpsa,Ppp1ca,Ppp1r9b,Eef2,Hsd17b13,Eif4g1,Rpl7,Rplp0,Rps2,Actb,Cltc,Ppp1cc,Rps6,Rpl7a,Gapdh,Dsp
GO:0005615	Extracellular space	15	1424	0.63	0.00011	10090.ENSMUSP00000001147,10090.ENSMUSP00000001547,10090.ENSMUSP00000015800,10090.ENSMUSP00000023775,10090.ENSMUSP00000028161,10090.ENSMUSP00000031314,10090.ENSMUSP00000031806,10090.ENSMUSP00000034435,10090.ENSMUSP00000046943,10090.ENSMUSP00000065393,10090.ENSMUSP00000096264,10090.ENSMUSP00000099539,10090.ENSMUSP00000099581,10090.ENSMUSP00000118179,10090.ENSMUSP00000127903	Col6a1,Col1a1,Hspa8,Cela1,Cel,Alb,Cpa1,Ctrb1,Serpini2,Prss2,Amy2a2,Cela2a,Cela3b,Copa,Hdlbp
GO:0098794	Postsynapse	11	761	0.76	0.00018	10090.ENSMUSP00000015800,10090.ENSMUSP00000031617,10090.ENSMUSP00000032998,10090.ENSMUSP00000039109,10090.ENSMUSP00000041732,10090.ENSMUSP00000047678,10090.ENSMUSP00000071616,10090.ENSMUSP00000083705,10090.ENSMUSP00000098066,10090.ENSMUSP00000099587,10090.ENSMUSP00000113942	Hspa8,Rpl6,Rps3,Ppp1ca,Ppp1r9b,Eif4g1,Rpl7,Rplp0,Actb,Ppp1cc,Gapdh
GO:0005737	Cytoplasm	42	10283	0.21	0.00047	10090.ENSMUSP00000001460,10090.ENSMUSP00000001547,10090.ENSMUSP00000001592,10090.ENSMUSP00000006544,10090.ENSMUSP00000015800,10090.ENSMUSP00000016463,10090.ENSMUSP00000016771,10090.ENSMUSP00000018851,10090.ENSMUSP00000020238,10090.ENSMUSP00000026122,10090.ENSMUSP00000028161,10090.ENSMUSP00000029722,10090.ENSMUSP00000031314,10090.ENSMUSP00000031617,10090.ENSMUSP00000032143,10090.ENSMUSP00000032168…	Snd1,Col1a1,Jup,Gcat,Hspa8,Slc25a5,Myh9,Dync1h1,Hsp90b1,P4hb,Cel,Rps3a1,Alb,Rpl6,Rpn1,Sec61a1,Rps3,Rps4x,Ctrb1,Rpsa,Pdia2,Ppp1ca,Ppp1r9b,Eef2,Hsd17b13,Eif4g1,Hyou1,Rpl7,Gnb5,Rplp0,Rps2,Hspa5,Actb,Cltc,Cela2a,Ppp1cc,Rps6,Rpl7a,Gapdh,Dsp,Copa,Hdlbp
GO:0014069	Postsynaptic density	8	414	0.89	0.0006	10090.ENSMUSP00000015800,10090.ENSMUSP00000031617,10090.ENSMUSP00000032998,10090.ENSMUSP00000041732,10090.ENSMUSP00000071616,10090.ENSMUSP00000083705,10090.ENSMUSP00000098066,10090.ENSMUSP00000113942	Hspa8,Rpl6,Rps3,Ppp1r9b,Rpl7,Rplp0,Actb,Gapdh
GO:0005788	Endoplasmic reticulum lumen	5	118	1.23	0.00083	10090.ENSMUSP00000020238,10090.ENSMUSP00000026122,10090.ENSMUSP00000035584,10090.ENSMUSP00000068594,10090.ENSMUSP00000097747	Hsp90b1,P4hb,Pdia2,Hyou1,Hspa5
GO:0022625	Cytosolic large ribosomal subunit	4	55	1.46	0.00083	10090.ENSMUSP00000031617,10090.ENSMUSP00000071616,10090.ENSMUSP00000083705,10090.ENSMUSP00000099962	Rpl6,Rpl7,Rplp0,Rpl7a
GO:0036464	Cytoplasmic ribonucleoprotein granule	6	214	1.05	0.00093	10090.ENSMUSP00000031617,10090.ENSMUSP00000033683,10090.ENSMUSP00000047678,10090.ENSMUSP00000083705,10090.ENSMUSP00000098066,10090.ENSMUSP00000099878	Rpl6,Rps4x,Eif4g1,Rplp0,Actb,Rps6
GO:0005912	Adherens junction	5	160	1.1	0.0028	10090.ENSMUSP00000001592,10090.ENSMUSP00000016771,10090.ENSMUSP00000039109,10090.ENSMUSP00000041732,10090.ENSMUSP00000098066	Jup,Myh9,Ppp1ca,Ppp1r9b,Actb
GO:0012505	Endomembrane system	22	3859	0.36	0.0035	10090.ENSMUSP00000001547,10090.ENSMUSP00000015800,10090.ENSMUSP00000016072,10090.ENSMUSP00000018851,10090.ENSMUSP00000020238,10090.ENSMUSP00000026122,10090.ENSMUSP00000028161,10090.ENSMUSP00000029722,10090.ENSMUSP00000031314,10090.ENSMUSP00000031617,10090.ENSMUSP00000032143,10090.ENSMUSP00000032168,10090.ENSMUSP00000032998,10090.ENSMUSP00000035584,10090.ENSMUSP00000046772,10090.ENSMUSP00000068594…	Col1a1,Hspa8,Rrbp1,Dync1h1,Hsp90b1,P4hb,Cel,Rps3a1,Alb,Rpl6,Rpn1,Sec61a1,Rps3,Pdia2,Hsd17b13,Hyou1,Rplp0,Hspa5,Cltc,Rps6,Gapdh,Copa
GO:0110165	Cellular anatomical entity	51	15632	0.12	0.0035	10090.ENSMUSP00000001147,10090.ENSMUSP00000001460,10090.ENSMUSP00000001547,10090.ENSMUSP00000001592,10090.ENSMUSP00000006544,10090.ENSMUSP00000015800,10090.ENSMUSP00000016072,10090.ENSMUSP00000016463,10090.ENSMUSP00000016771,10090.ENSMUSP00000018851,10090.ENSMUSP00000020238,10090.ENSMUSP00000022340,10090.ENSMUSP00000023775,10090.ENSMUSP00000026122,10090.ENSMUSP00000028161,10090.ENSMUSP00000029722…	Col6a1,Snd1,Col1a1,Jup,Gcat,Hspa8,Rrbp1,Slc25a5,Myh9,Dync1h1,Hsp90b1,Nid2,Cela1,P4hb,Cel,Rps3a1,Alb,Rpl6,Cpa1,Rpn1,Sec61a1,Rps3,Rps4x,Ctrb1,Rpsa,Pdia2,Ppp1ca,Ppp1r9b,Eef2,Hsd17b13,Serpini2,Eif4g1,Prss2,Hyou1,Rpl7,Gnb5,Rplp0,Rps2,Amy2a2,Hspa5,Actb,Cltc,Cela2a,Cela3b,Ppp1cc,Rps6,Rpl7a,Gapdh,Dsp,Copa,Hdlbp
GO:0042788	Polysomal ribosome	3	32	1.57	0.0041	10090.ENSMUSP00000031617,10090.ENSMUSP00000046101,10090.ENSMUSP00000099962	Rpl6,Eef2,Rpl7a
GO:0005790	Smooth endoplasmic reticulum	3	36	1.52	0.0056	10090.ENSMUSP00000020238,10090.ENSMUSP00000068594,10090.ENSMUSP00000097747	Hsp90b1,Hyou1,Hspa5
GO:0005791	Rough endoplasmic reticulum	4	113	1.15	0.009	10090.ENSMUSP00000028161,10090.ENSMUSP00000031617,10090.ENSMUSP00000032143,10090.ENSMUSP00000032168	Cel,Rpl6,Rpn1,Sec61a1
GO:0043226	Organelle	42	11550	0.16	0.009	10090.ENSMUSP00000001460,10090.ENSMUSP00000001547,10090.ENSMUSP00000001592,10090.ENSMUSP00000006544,10090.ENSMUSP00000015800,10090.ENSMUSP00000016072,10090.ENSMUSP00000016463,10090.ENSMUSP00000016771,10090.ENSMUSP00000018851,10090.ENSMUSP00000020238,10090.ENSMUSP00000026122,10090.ENSMUSP00000028161,10090.ENSMUSP00000029722,10090.ENSMUSP00000031314,10090.ENSMUSP00000031617,10090.ENSMUSP00000032143…	Snd1,Col1a1,Jup,Gcat,Hspa8,Rrbp1,Slc25a5,Myh9,Dync1h1,Hsp90b1,P4hb,Cel,Rps3a1,Alb,Rpl6,Rpn1,Sec61a1,Rps3,Rps4x,Ctrb1,Rpsa,Pdia2,Ppp1ca,Ppp1r9b,Eef2,Hsd17b13,Eif4g1,Hyou1,Rpl7,Gnb5,Rplp0,Rps2,Hspa5,Actb,Cltc,Ppp1cc,Rps6,Rpl7a,Gapdh,Dsp,Copa,Hdlbp
GO:0043229	Intracellular organelle	41	11084	0.17	0.009	10090.ENSMUSP00000001460,10090.ENSMUSP00000001547,10090.ENSMUSP00000001592,10090.ENSMUSP00000006544,10090.ENSMUSP00000015800,10090.ENSMUSP00000016463,10090.ENSMUSP00000016771,10090.ENSMUSP00000018851,10090.ENSMUSP00000020238,10090.ENSMUSP00000026122,10090.ENSMUSP00000028161,10090.ENSMUSP00000029722,10090.ENSMUSP00000031314,10090.ENSMUSP00000031617,10090.ENSMUSP00000032143,10090.ENSMUSP00000032168…	Snd1,Col1a1,Jup,Gcat,Hspa8,Slc25a5,Myh9,Dync1h1,Hsp90b1,P4hb,Cel,Rps3a1,Alb,Rpl6,Rpn1,Sec61a1,Rps3,Rps4x,Ctrb1,Rpsa,Pdia2,Ppp1ca,Ppp1r9b,Eef2,Hsd17b13,Eif4g1,Hyou1,Rpl7,Gnb5,Rplp0,Rps2,Hspa5,Actb,Cltc,Ppp1cc,Rps6,Rpl7a,Gapdh,Dsp,Copa,Hdlbp
GO:0072357	PTW/PP1 phosphatase complex	2	7	2.06	0.009	10090.ENSMUSP00000039109,10090.ENSMUSP00000099587	Ppp1ca,Ppp1cc
GO:0097433	Dense body	2	7	2.06	0.009	10090.ENSMUSP00000001460,10090.ENSMUSP00000098066	Snd1,Actb
GO:0043231	Intracellular membrane-bounded organelle	37	9507	0.19	0.01	10090.ENSMUSP00000001460,10090.ENSMUSP00000001547,10090.ENSMUSP00000001592,10090.ENSMUSP00000006544,10090.ENSMUSP00000015800,10090.ENSMUSP00000016463,10090.ENSMUSP00000016771,10090.ENSMUSP00000018851,10090.ENSMUSP00000020238,10090.ENSMUSP00000026122,10090.ENSMUSP00000028161,10090.ENSMUSP00000029722,10090.ENSMUSP00000031314,10090.ENSMUSP00000031617,10090.ENSMUSP00000032143,10090.ENSMUSP00000032168…	Snd1,Col1a1,Jup,Gcat,Hspa8,Slc25a5,Myh9,Dync1h1,Hsp90b1,P4hb,Cel,Rps3a1,Alb,Rpl6,Rpn1,Sec61a1,Rps3,Ctrb1,Rpsa,Pdia2,Ppp1ca,Ppp1r9b,Hsd17b13,Eif4g1,Hyou1,Gnb5,Rplp0,Rps2,Hspa5,Actb,Cltc,Ppp1cc,Rps6,Rpl7a,Gapdh,Copa,Hdlbp
GO:0099512	Supramolecular fiber	9	861	0.62	0.01	10090.ENSMUSP00000001547,10090.ENSMUSP00000001592,10090.ENSMUSP00000015800,10090.ENSMUSP00000016771,10090.ENSMUSP00000018851,10090.ENSMUSP00000031617,10090.ENSMUSP00000071616,10090.ENSMUSP00000098066,10090.ENSMUSP00000099475	Col1a1,Jup,Hspa8,Myh9,Dync1h1,Rpl6,Rpl7,Actb,Cltc
GO:0098684	Photoreceptor ribbon synapse	2	12	1.82	0.0192	10090.ENSMUSP00000015800,10090.ENSMUSP00000099475	Hspa8,Cltc
GO:0000164	Protein phosphatase type 1 complex	2	13	1.79	0.0216	10090.ENSMUSP00000039109,10090.ENSMUSP00000099587	Ppp1ca,Ppp1cc
GO:0005916	Fascia adherens	2	13	1.79	0.0216	10090.ENSMUSP00000001592,10090.ENSMUSP00000115062	Jup,Dsp
GO:0043227	Membrane-bounded organelle	38	10370	0.17	0.0264	10090.ENSMUSP00000001460,10090.ENSMUSP00000001547,10090.ENSMUSP00000001592,10090.ENSMUSP00000006544,10090.ENSMUSP00000015800,10090.ENSMUSP00000016072,10090.ENSMUSP00000016463,10090.ENSMUSP00000016771,10090.ENSMUSP00000018851,10090.ENSMUSP00000020238,10090.ENSMUSP00000026122,10090.ENSMUSP00000028161,10090.ENSMUSP00000029722,10090.ENSMUSP00000031314,10090.ENSMUSP00000031617,10090.ENSMUSP00000032143…	Snd1,Col1a1,Jup,Gcat,Hspa8,Rrbp1,Slc25a5,Myh9,Dync1h1,Hsp90b1,P4hb,Cel,Rps3a1,Alb,Rpl6,Rpn1,Sec61a1,Rps3,Ctrb1,Rpsa,Pdia2,Ppp1ca,Ppp1r9b,Hsd17b13,Eif4g1,Hyou1,Gnb5,Rplp0,Rps2,Hspa5,Actb,Cltc,Ppp1cc,Rps6,Rpl7a,Gapdh,Copa,Hdlbp
GO:0098793	Presynapse	7	636	0.64	0.0336	10090.ENSMUSP00000015800,10090.ENSMUSP00000028161,10090.ENSMUSP00000039109,10090.ENSMUSP00000076155,10090.ENSMUSP00000098066,10090.ENSMUSP00000099475,10090.ENSMUSP00000099587	Hspa8,Cel,Ppp1ca,Gnb5,Actb,Cltc,Ppp1cc
GO:0044297	Cell body	8	836	0.58	0.0347	10090.ENSMUSP00000015800,10090.ENSMUSP00000018851,10090.ENSMUSP00000035105,10090.ENSMUSP00000039109,10090.ENSMUSP00000041732,10090.ENSMUSP00000076155,10090.ENSMUSP00000099878,10090.ENSMUSP00000118179	Hspa8,Dync1h1,Rpsa,Ppp1ca,Ppp1r9b,Gnb5,Rps6,Copa
GO:0071944	Cell periphery	22	4668	0.28	0.0377	10090.ENSMUSP00000001147,10090.ENSMUSP00000001592,10090.ENSMUSP00000006544,10090.ENSMUSP00000015800,10090.ENSMUSP00000016771,10090.ENSMUSP00000018851,10090.ENSMUSP00000020238,10090.ENSMUSP00000022340,10090.ENSMUSP00000026122,10090.ENSMUSP00000028161,10090.ENSMUSP00000032998,10090.ENSMUSP00000035105,10090.ENSMUSP00000039109,10090.ENSMUSP00000041732,10090.ENSMUSP00000046101,10090.ENSMUSP00000076155…	Col6a1,Jup,Gcat,Hspa8,Myh9,Dync1h1,Hsp90b1,Nid2,P4hb,Cel,Rps3,Rpsa,Ppp1ca,Ppp1r9b,Eef2,Gnb5,Hspa5,Actb,Cltc,Ppp1cc,Gapdh,Dsp
GO:0005730	Nucleolus	8	866	0.57	0.0418	10090.ENSMUSP00000015800,10090.ENSMUSP00000029722,10090.ENSMUSP00000031617,10090.ENSMUSP00000032998,10090.ENSMUSP00000039109,10090.ENSMUSP00000099587,10090.ENSMUSP00000099878,10090.ENSMUSP00000099962	Hspa8,Rps3a1,Rpl6,Rps3,Ppp1ca,Ppp1cc,Rps6,Rpl7a
GO:0005911	Cell-cell junction	6	489	0.69	0.0418	10090.ENSMUSP00000001592,10090.ENSMUSP00000016771,10090.ENSMUSP00000039109,10090.ENSMUSP00000041732,10090.ENSMUSP00000098066,10090.ENSMUSP00000115062	Jup,Myh9,Ppp1ca,Ppp1r9b,Actb,Dsp
GO:0036477	Somatodendritic compartment	9	1080	0.52	0.0418	10090.ENSMUSP00000015800,10090.ENSMUSP00000018851,10090.ENSMUSP00000032998,10090.ENSMUSP00000035105,10090.ENSMUSP00000039109,10090.ENSMUSP00000041732,10090.ENSMUSP00000083705,10090.ENSMUSP00000099587,10090.ENSMUSP00000099878	Hspa8,Dync1h1,Rps3,Rpsa,Ppp1ca,Ppp1r9b,Rplp0,Ppp1cc,Rps6
GO:0098978	Glutamatergic synapse	6	501	0.68	0.0463	10090.ENSMUSP00000015800,10090.ENSMUSP00000035105,10090.ENSMUSP00000039109,10090.ENSMUSP00000098066,10090.ENSMUSP00000099587,10090.ENSMUSP00000113942	Hspa8,Rpsa,Ppp1ca,Actb,Ppp1cc,Gapdh
GO:0043005	Neuron projection	11	1583	0.44	0.0476	10090.ENSMUSP00000015800,10090.ENSMUSP00000018851,10090.ENSMUSP00000032998,10090.ENSMUSP00000039109,10090.ENSMUSP00000041732,10090.ENSMUSP00000076155,10090.ENSMUSP00000083705,10090.ENSMUSP00000098066,10090.ENSMUSP00000099587,10090.ENSMUSP00000099878,10090.ENSMUSP00000118179	Hspa8,Dync1h1,Rps3,Ppp1ca,Ppp1r9b,Gnb5,Rplp0,Actb,Ppp1cc,Rps6,Copa
