## Supplementary material for "Mechanisms of spinophilin-dependent pancreas dysregulation underlying diabesity": Table S10

### Sheet: enrichment.KEGG
#term ID	term description	observed gene count	background gene count	strength	false discovery rate	matching proteins in your network (IDs)	matching proteins in your network (labels)
mmu03010	Ribosome	14	127	1.31	9.07e-12	10090.ENSMUSP00000004072,10090.ENSMUSP00000008036,10090.ENSMUSP00000038352,10090.ENSMUSP00000043111,10090.ENSMUSP00000046506,10090.ENSMUSP00000073581,10090.ENSMUSP00000076607,10090.ENSMUSP00000078654,10090.ENSMUSP00000080354,10090.ENSMUSP00000081474,10090.ENSMUSP00000099595,10090.ENSMUSP00000099878,10090.ENSMUSP00000099909,10090.ENSMUSP00000125977	Rpl8,Rplp1,Rps29,Rpl22l1,Rpl37,Rps12,Gm7536,Rpl17,Rpl3,Rplp2,Rpl11,Rps6,Rps27a,Rps24
mmu04974	Protein digestion and absorption	10	108	1.24	1.24e-07	10090.ENSMUSP00000001147,10090.ENSMUSP00000001181,10090.ENSMUSP00000011607,10090.ENSMUSP00000031931,10090.ENSMUSP00000034435,10090.ENSMUSP00000064498,10090.ENSMUSP00000065393,10090.ENSMUSP00000093702,10090.ENSMUSP00000093771,10090.ENSMUSP00000099581	Col6a1,Col6a2,Cpb1,mCG_15095,Ctrb1,Try5,Prss2,Prss3,Cpa2,Cela3b
mmu05322	Systemic lupus erythematosus	8	93	1.21	7.51e-06	10090.ENSMUSP00000021554,10090.ENSMUSP00000024988,10090.ENSMUSP00000033264,10090.ENSMUSP00000036747,10090.ENSMUSP00000040246,10090.ENSMUSP00000048836,10090.ENSMUSP00000066068,10090.ENSMUSP00000069418	Actn1,C3,Trim21,C1qc,C1qb,C1qa,Actn4,C4b
mmu04972	Pancreatic secretion	8	108	1.14	1.66e-05	10090.ENSMUSP00000011607,10090.ENSMUSP00000031931,10090.ENSMUSP00000034435,10090.ENSMUSP00000064498,10090.ENSMUSP00000065393,10090.ENSMUSP00000093702,10090.ENSMUSP00000093771,10090.ENSMUSP00000099581	Cpb1,mCG_15095,Ctrb1,Try5,Prss2,Prss3,Cpa2,Cela3b
mmu05020	Prion disease	11	264	0.89	1.73e-05	10090.ENSMUSP00000000090,10090.ENSMUSP00000007212,10090.ENSMUSP00000016396,10090.ENSMUSP00000025246,10090.ENSMUSP00000027478,10090.ENSMUSP00000030769,10090.ENSMUSP00000034881,10090.ENSMUSP00000036747,10090.ENSMUSP00000040246,10090.ENSMUSP00000048836,10090.ENSMUSP00000094778	Cox5a,Psmd2,Atp5e,Csnk2b,Ndufa10,Psmc2,Cox7a2,C1qc,C1qb,C1qa,Tuba1a
mmu05012	Parkinson disease	10	239	0.89	4.98e-05	10090.ENSMUSP00000000090,10090.ENSMUSP00000007212,10090.ENSMUSP00000016396,10090.ENSMUSP00000019514,10090.ENSMUSP00000027478,10090.ENSMUSP00000030769,10090.ENSMUSP00000034881,10090.ENSMUSP00000094778,10090.ENSMUSP00000099909,10090.ENSMUSP00000099952	Cox5a,Psmd2,Atp5e,Calm3,Ndufa10,Psmc2,Cox7a2,Tuba1a,Rps27a,Camk2a
mmu04530	Tight junction	8	154	0.99	0.00012	10090.ENSMUSP00000016771,10090.ENSMUSP00000021554,10090.ENSMUSP00000066068,10090.ENSMUSP00000094778,10090.ENSMUSP00000098066,10090.ENSMUSP00000103531,10090.ENSMUSP00000123412,10090.ENSMUSP00000128803	Myh9,Actn1,Actn4,Tuba1a,Actb,Myh14,Myl12a,Myl6
mmu05133	Pertussis	6	73	1.19	0.00017	10090.ENSMUSP00000019514,10090.ENSMUSP00000024988,10090.ENSMUSP00000036747,10090.ENSMUSP00000040246,10090.ENSMUSP00000048836,10090.ENSMUSP00000069418	Calm3,C3,C1qc,C1qb,C1qa,C4b
mmu05410	Hypertrophic cardiomyopathy	6	88	1.11	0.00041	10090.ENSMUSP00000003575,10090.ENSMUSP00000027409,10090.ENSMUSP00000029699,10090.ENSMUSP00000098066,10090.ENSMUSP00000109337,10090.ENSMUSP00000113978	Tpm4,Des,Lmna,Actb,Tpm1,Tpm3
mmu04510	Focal adhesion	8	196	0.88	0.00042	10090.ENSMUSP00000001147,10090.ENSMUSP00000001181,10090.ENSMUSP00000017488,10090.ENSMUSP00000021554,10090.ENSMUSP00000030187,10090.ENSMUSP00000066068,10090.ENSMUSP00000098066,10090.ENSMUSP00000123412	Col6a1,Col6a2,Vtn,Actn1,Tln1,Actn4,Actb,Myl12a
mmu04610	Complement and coagulation cascades	6	92	1.09	0.00042	10090.ENSMUSP00000017488,10090.ENSMUSP00000024988,10090.ENSMUSP00000036747,10090.ENSMUSP00000040246,10090.ENSMUSP00000048836,10090.ENSMUSP00000069418	Vtn,C3,C1qc,C1qb,C1qa,C4b
mmu05414	Dilated cardiomyopathy	6	90	1.1	0.00042	10090.ENSMUSP00000003575,10090.ENSMUSP00000027409,10090.ENSMUSP00000029699,10090.ENSMUSP00000098066,10090.ENSMUSP00000109337,10090.ENSMUSP00000113978	Tpm4,Des,Lmna,Actb,Tpm1,Tpm3
mmu04714	Thermogenesis	8	225	0.82	0.00091	10090.ENSMUSP00000000090,10090.ENSMUSP00000016396,10090.ENSMUSP00000027478,10090.ENSMUSP00000032762,10090.ENSMUSP00000034881,10090.ENSMUSP00000098066,10090.ENSMUSP00000099794,10090.ENSMUSP00000099878	Cox5a,Atp5e,Ndufa10,Plin1,Cox7a2,Actb,Gcg,Rps6
mmu05412	Arrhythmogenic right ventricular cardiomyopathy	5	76	1.09	0.0017	10090.ENSMUSP00000027409,10090.ENSMUSP00000029699,10090.ENSMUSP00000036890,10090.ENSMUSP00000098066,10090.ENSMUSP00000115062	Des,Lmna,Pkp2,Actb,Dsp
mmu04260	Cardiac muscle contraction	5	84	1.05	0.0025	10090.ENSMUSP00000000090,10090.ENSMUSP00000003575,10090.ENSMUSP00000034881,10090.ENSMUSP00000109337,10090.ENSMUSP00000113978	Cox5a,Tpm4,Cox7a2,Tpm1,Tpm3
mmu05010	Alzheimer disease	9	359	0.67	0.0033	10090.ENSMUSP00000000090,10090.ENSMUSP00000007212,10090.ENSMUSP00000016396,10090.ENSMUSP00000019514,10090.ENSMUSP00000025246,10090.ENSMUSP00000027478,10090.ENSMUSP00000030769,10090.ENSMUSP00000034881,10090.ENSMUSP00000094778	Cox5a,Psmd2,Atp5e,Calm3,Csnk2b,Ndufa10,Psmc2,Cox7a2,Tuba1a
mmu04810	Regulation of actin cytoskeleton	7	212	0.79	0.0034	10090.ENSMUSP00000016771,10090.ENSMUSP00000021554,10090.ENSMUSP00000028239,10090.ENSMUSP00000066068,10090.ENSMUSP00000098066,10090.ENSMUSP00000103531,10090.ENSMUSP00000123412	Myh9,Actn1,Gsn,Actn4,Actb,Myh14,Myl12a
mmu05150	Staphylococcus aureus infection	5	108	0.94	0.0064	10090.ENSMUSP00000024988,10090.ENSMUSP00000036747,10090.ENSMUSP00000040246,10090.ENSMUSP00000048836,10090.ENSMUSP00000069418	C3,C1qc,C1qb,C1qa,C4b
mmu04520	Adherens junction	4	69	1.03	0.0109	10090.ENSMUSP00000021554,10090.ENSMUSP00000025246,10090.ENSMUSP00000066068,10090.ENSMUSP00000098066	Actn1,Csnk2b,Actn4,Actb
mmu05014	Amyotrophic lateral sclerosis	8	364	0.61	0.0143	10090.ENSMUSP00000000090,10090.ENSMUSP00000007212,10090.ENSMUSP00000016396,10090.ENSMUSP00000027478,10090.ENSMUSP00000030769,10090.ENSMUSP00000034881,10090.ENSMUSP00000094778,10090.ENSMUSP00000098066	Cox5a,Psmd2,Atp5e,Ndufa10,Psmc2,Cox7a2,Tuba1a,Actb
mmu04210	Apoptosis	5	135	0.84	0.0146	10090.ENSMUSP00000025486,10090.ENSMUSP00000029699,10090.ENSMUSP00000094778,10090.ENSMUSP00000097797,10090.ENSMUSP00000098066	Lmnb1,Lmna,Tuba1a,Sptan1,Actb
mmu04261	Adrenergic signaling in cardiomyocytes	5	143	0.82	0.0179	10090.ENSMUSP00000003575,10090.ENSMUSP00000019514,10090.ENSMUSP00000099952,10090.ENSMUSP00000109337,10090.ENSMUSP00000113978	Tpm4,Calm3,Camk2a,Tpm1,Tpm3
mmu05016	Huntington disease	7	296	0.65	0.0179	10090.ENSMUSP00000000090,10090.ENSMUSP00000007212,10090.ENSMUSP00000016396,10090.ENSMUSP00000027478,10090.ENSMUSP00000030769,10090.ENSMUSP00000034881,10090.ENSMUSP00000094778	Cox5a,Psmd2,Atp5e,Ndufa10,Psmc2,Cox7a2,Tuba1a
mmu05142	Chagas disease	4	100	0.87	0.0317	10090.ENSMUSP00000024988,10090.ENSMUSP00000036747,10090.ENSMUSP00000040246,10090.ENSMUSP00000048836	C3,C1qc,C1qb,C1qa
mmu05164	Influenza A	5	167	0.75	0.0317	10090.ENSMUSP00000031931,10090.ENSMUSP00000064498,10090.ENSMUSP00000065393,10090.ENSMUSP00000093702,10090.ENSMUSP00000098066	mCG_15095,Try5,Prss2,Prss3,Actb
mmu04670	Leukocyte transendothelial migration	4	113	0.82	0.0455	10090.ENSMUSP00000021554,10090.ENSMUSP00000066068,10090.ENSMUSP00000098066,10090.ENSMUSP00000123412	Actn1,Actn4,Actb,Myl12a
