## Supplementary material for "Mechanisms of spinophilin-dependent pancreas dysregulation underlying diabesity": Table S11

### Sheet: enrichment.Process
#term ID	term description	observed gene count	background gene count	strength	false discovery rate	matching proteins in your network (IDs)	matching proteins in your network (labels)
GO:0030029	Actin filament-based process	27	551	0.96	4.09e-14	10090.ENSMUSP00000001384,10090.ENSMUSP00000002889,10090.ENSMUSP00000003575,10090.ENSMUSP00000015877,10090.ENSMUSP00000016771,10090.ENSMUSP00000021554,10090.ENSMUSP00000025561,10090.ENSMUSP00000027677,10090.ENSMUSP00000028239,10090.ENSMUSP00000030184,10090.ENSMUSP00000030187,10090.ENSMUSP00000037819,10090.ENSMUSP00000066068,10090.ENSMUSP00000072087,10090.ENSMUSP00000097797,10090.ENSMUSP00000098066…	Cnn1,Flii,Tpm4,Capza2,Myh9,Actn1,Anxa1,Csrp1,Gsn,Tpm2,Tln1,Myo1d,Actn4,Tmod3,Sptan1,Actb,Dstn,Capzb,Capza1,Tmod1,Myh14,Myo1c,Tpm1,Mprip,Tpm3,Myl6,Myo18a
GO:0030036	Actin cytoskeleton organization	26	496	0.99	4.09e-14	10090.ENSMUSP00000001384,10090.ENSMUSP00000002889,10090.ENSMUSP00000003575,10090.ENSMUSP00000015877,10090.ENSMUSP00000016771,10090.ENSMUSP00000021554,10090.ENSMUSP00000025561,10090.ENSMUSP00000027677,10090.ENSMUSP00000028239,10090.ENSMUSP00000030184,10090.ENSMUSP00000030187,10090.ENSMUSP00000037819,10090.ENSMUSP00000066068,10090.ENSMUSP00000072087,10090.ENSMUSP00000097797,10090.ENSMUSP00000098066…	Cnn1,Flii,Tpm4,Capza2,Myh9,Actn1,Anxa1,Csrp1,Gsn,Tpm2,Tln1,Myo1d,Actn4,Tmod3,Sptan1,Actb,Dstn,Capzb,Capza1,Tmod1,Myh14,Myo1c,Tpm1,Mprip,Tpm3,Myo18a
GO:0007010	Cytoskeleton organization	34	1064	0.78	9.6e-14	10090.ENSMUSP00000001384,10090.ENSMUSP00000002889,10090.ENSMUSP00000003575,10090.ENSMUSP00000015877,10090.ENSMUSP00000016771,10090.ENSMUSP00000019514,10090.ENSMUSP00000021554,10090.ENSMUSP00000025561,10090.ENSMUSP00000027409,10090.ENSMUSP00000027677,10090.ENSMUSP00000028062,10090.ENSMUSP00000028239,10090.ENSMUSP00000029699,10090.ENSMUSP00000030184,10090.ENSMUSP00000030187,10090.ENSMUSP00000037819…	Cnn1,Flii,Tpm4,Capza2,Myh9,Calm3,Actn1,Anxa1,Des,Csrp1,Vim,Gsn,Lmna,Tpm2,Tln1,Myo1d,Actn4,Tmod3,Plec,Tuba1a,Sptan1,Actb,Dstn,Capzb,Sptbn1,Capza1,Tmod1,Myh14,Myo1c,Tpm1,Mprip,Tpm3,Dsp,Myo18a
GO:0030834	Regulation of actin filament depolymerization	10	50	1.57	1.93e-09	10090.ENSMUSP00000015877,10090.ENSMUSP00000028239,10090.ENSMUSP00000072087,10090.ENSMUSP00000097797,10090.ENSMUSP00000099461,10090.ENSMUSP00000099565,10090.ENSMUSP00000099902,10090.ENSMUSP00000102381,10090.ENSMUSP00000103402,10090.ENSMUSP00000109337	Capza2,Gsn,Tmod3,Sptan1,Dstn,Capzb,Sptbn1,Capza1,Tmod1,Tpm1
GO:0051693	Actin filament capping	9	31	1.73	1.93e-09	10090.ENSMUSP00000015877,10090.ENSMUSP00000028239,10090.ENSMUSP00000072087,10090.ENSMUSP00000097797,10090.ENSMUSP00000099565,10090.ENSMUSP00000099902,10090.ENSMUSP00000102381,10090.ENSMUSP00000103402,10090.ENSMUSP00000109337	Capza2,Gsn,Tmod3,Sptan1,Capzb,Sptbn1,Capza1,Tmod1,Tpm1
GO:0007015	Actin filament organization	15	243	1.06	1.49e-08	10090.ENSMUSP00000002889,10090.ENSMUSP00000003575,10090.ENSMUSP00000021554,10090.ENSMUSP00000028239,10090.ENSMUSP00000030184,10090.ENSMUSP00000037819,10090.ENSMUSP00000066068,10090.ENSMUSP00000072087,10090.ENSMUSP00000099461,10090.ENSMUSP00000099565,10090.ENSMUSP00000103402,10090.ENSMUSP00000104069,10090.ENSMUSP00000109337,10090.ENSMUSP00000112072,10090.ENSMUSP00000113978	Flii,Tpm4,Actn1,Gsn,Tpm2,Myo1d,Actn4,Tmod3,Dstn,Capzb,Tmod1,Myo1c,Tpm1,Mprip,Tpm3
GO:0097435	Supramolecular fiber organization	19	469	0.88	2.04e-08	10090.ENSMUSP00000002889,10090.ENSMUSP00000003575,10090.ENSMUSP00000021554,10090.ENSMUSP00000027409,10090.ENSMUSP00000027677,10090.ENSMUSP00000028062,10090.ENSMUSP00000028239,10090.ENSMUSP00000030184,10090.ENSMUSP00000037819,10090.ENSMUSP00000066068,10090.ENSMUSP00000072087,10090.ENSMUSP00000099461,10090.ENSMUSP00000099565,10090.ENSMUSP00000103402,10090.ENSMUSP00000104069,10090.ENSMUSP00000109337…	Flii,Tpm4,Actn1,Des,Csrp1,Vim,Gsn,Tpm2,Myo1d,Actn4,Tmod3,Dstn,Capzb,Tmod1,Myo1c,Tpm1,Mprip,Tpm3,Dsp
GO:0043244	Regulation of protein-containing complex disassembly	11	122	1.23	1.67e-07	10090.ENSMUSP00000015877,10090.ENSMUSP00000025218,10090.ENSMUSP00000028239,10090.ENSMUSP00000072087,10090.ENSMUSP00000097797,10090.ENSMUSP00000099461,10090.ENSMUSP00000099565,10090.ENSMUSP00000099902,10090.ENSMUSP00000102381,10090.ENSMUSP00000103402,10090.ENSMUSP00000109337	Capza2,Etf1,Gsn,Tmod3,Sptan1,Dstn,Capzb,Sptbn1,Capza1,Tmod1,Tpm1
GO:0006996	Organelle organization	44	3066	0.43	2.78e-07	10090.ENSMUSP00000001384,10090.ENSMUSP00000002889,10090.ENSMUSP00000003575,10090.ENSMUSP00000015877,10090.ENSMUSP00000016771,10090.ENSMUSP00000019514,10090.ENSMUSP00000020285,10090.ENSMUSP00000021554,10090.ENSMUSP00000025561,10090.ENSMUSP00000027409,10090.ENSMUSP00000027478,10090.ENSMUSP00000027677,10090.ENSMUSP00000028062,10090.ENSMUSP00000028239,10090.ENSMUSP00000029699,10090.ENSMUSP00000030184…	Cnn1,Flii,Tpm4,Capza2,Myh9,Calm3,Sar1a,Actn1,Anxa1,Des,Ndufa10,Csrp1,Vim,Gsn,Lmna,Tpm2,Tln1,Padi2,Cox7a2,Myo1d,Actn4,Rrs1,Tmod3,Plec,Rpl3,Tuba1a,Gpx4,Sptan1,Actb,Dstn,Capzb,Rpl11,Sptbn1,Camk2a,Capza1,Tmod1,Myh14,Myo1c,Pelo,Tpm1,Mprip,Tpm3,Dsp,Myo18a
GO:0071840	Cellular component organization or biogenesis	57	4954	0.33	6.3e-07	10090.ENSMUSP00000001384,10090.ENSMUSP00000002889,10090.ENSMUSP00000003575,10090.ENSMUSP00000015877,10090.ENSMUSP00000016771,10090.ENSMUSP00000017488,10090.ENSMUSP00000019514,10090.ENSMUSP00000020285,10090.ENSMUSP00000021554,10090.ENSMUSP00000023583,10090.ENSMUSP00000025218,10090.ENSMUSP00000025561,10090.ENSMUSP00000027409,10090.ENSMUSP00000027478,10090.ENSMUSP00000027677,10090.ENSMUSP00000028062…	Cnn1,Flii,Tpm4,Capza2,Myh9,Vtn,Calm3,Sar1a,Actn1,Ahsg,Etf1,Anxa1,Des,Ndufa10,Csrp1,Vim,Gsn,Lmna,Tpm2,Tln1,Psip1,Padi2,Eif3f,Cox7a2,C1qc,Myo1d,C1qb,C1qa,Sdpr,Actn4,Rrs1,Tmod3,Plec,Rpl3,Tuba1a,Gpx4,Sptan1,Actb,Dstn,Capzb,Rpl11,Rps6,Sptbn1,Camk2a,Srsf10,Capza1,Tmod1,Myh14,Myo1c,Pelo,Tpm1,Mprip,Tpm3,Dsp,Manf,Rps24,Myo18a
GO:0016043	Cellular component organization	55	4769	0.33	1.32e-06	10090.ENSMUSP00000001384,10090.ENSMUSP00000002889,10090.ENSMUSP00000003575,10090.ENSMUSP00000015877,10090.ENSMUSP00000016771,10090.ENSMUSP00000017488,10090.ENSMUSP00000019514,10090.ENSMUSP00000020285,10090.ENSMUSP00000021554,10090.ENSMUSP00000023583,10090.ENSMUSP00000025218,10090.ENSMUSP00000025561,10090.ENSMUSP00000027409,10090.ENSMUSP00000027478,10090.ENSMUSP00000027677,10090.ENSMUSP00000028062…	Cnn1,Flii,Tpm4,Capza2,Myh9,Vtn,Calm3,Sar1a,Actn1,Ahsg,Etf1,Anxa1,Des,Ndufa10,Csrp1,Vim,Gsn,Lmna,Tpm2,Tln1,Psip1,Padi2,Eif3f,Cox7a2,C1qc,Myo1d,C1qb,C1qa,Sdpr,Actn4,Rrs1,Tmod3,Plec,Rpl3,Tuba1a,Gpx4,Sptan1,Actb,Dstn,Capzb,Rpl11,Sptbn1,Camk2a,Srsf10,Capza1,Tmod1,Myh14,Myo1c,Pelo,Tpm1,Mprip,Tpm3,Dsp,Manf,Myo18a
GO:0006412	Translation	14	316	0.92	1.85e-06	10090.ENSMUSP00000004072,10090.ENSMUSP00000008036,10090.ENSMUSP00000025218,10090.ENSMUSP00000033342,10090.ENSMUSP00000038352,10090.ENSMUSP00000043111,10090.ENSMUSP00000046506,10090.ENSMUSP00000078654,10090.ENSMUSP00000080354,10090.ENSMUSP00000081474,10090.ENSMUSP00000099595,10090.ENSMUSP00000099878,10090.ENSMUSP00000099909,10090.ENSMUSP00000125977	Rpl8,Rplp1,Etf1,Eif3f,Rps29,Rpl22l1,Rpl37,Rpl17,Rpl3,Rplp2,Rpl11,Rps6,Rps27a,Rps24
GO:0002181	Cytoplasmic translation	8	68	1.34	4.26e-06	10090.ENSMUSP00000004072,10090.ENSMUSP00000008036,10090.ENSMUSP00000025218,10090.ENSMUSP00000033342,10090.ENSMUSP00000038352,10090.ENSMUSP00000043111,10090.ENSMUSP00000078654,10090.ENSMUSP00000099595	Rpl8,Rplp1,Etf1,Eif3f,Rps29,Rpl22l1,Rpl17,Rpl11
GO:0008064	Regulation of actin polymerization or depolymerization	11	181	1.06	4.26e-06	10090.ENSMUSP00000015877,10090.ENSMUSP00000028239,10090.ENSMUSP00000072087,10090.ENSMUSP00000097797,10090.ENSMUSP00000099461,10090.ENSMUSP00000099565,10090.ENSMUSP00000099902,10090.ENSMUSP00000102381,10090.ENSMUSP00000103402,10090.ENSMUSP00000104069,10090.ENSMUSP00000109337	Capza2,Gsn,Tmod3,Sptan1,Dstn,Capzb,Sptbn1,Capza1,Tmod1,Myo1c,Tpm1
GO:0031032	Actomyosin structure organization	9	108	1.19	7.21e-06	10090.ENSMUSP00000001384,10090.ENSMUSP00000002889,10090.ENSMUSP00000016771,10090.ENSMUSP00000027677,10090.ENSMUSP00000072087,10090.ENSMUSP00000103402,10090.ENSMUSP00000103531,10090.ENSMUSP00000109337,10090.ENSMUSP00000130696	Cnn1,Flii,Myh9,Csrp1,Tmod3,Tmod1,Myh14,Tpm1,Myo18a
GO:0006518	Peptide metabolic process	15	449	0.8	1.4e-05	10090.ENSMUSP00000004072,10090.ENSMUSP00000008036,10090.ENSMUSP00000025218,10090.ENSMUSP00000033342,10090.ENSMUSP00000038352,10090.ENSMUSP00000043111,10090.ENSMUSP00000046506,10090.ENSMUSP00000078654,10090.ENSMUSP00000080354,10090.ENSMUSP00000081474,10090.ENSMUSP00000094863,10090.ENSMUSP00000099595,10090.ENSMUSP00000099878,10090.ENSMUSP00000099909,10090.ENSMUSP00000125977	Rpl8,Rplp1,Etf1,Eif3f,Rps29,Rpl22l1,Rpl37,Rpl17,Rpl3,Rplp2,Gpx4,Rpl11,Rps6,Rps27a,Rps24
GO:0030833	Regulation of actin filament polymerization	10	165	1.05	1.75e-05	10090.ENSMUSP00000015877,10090.ENSMUSP00000028239,10090.ENSMUSP00000072087,10090.ENSMUSP00000097797,10090.ENSMUSP00000099565,10090.ENSMUSP00000099902,10090.ENSMUSP00000102381,10090.ENSMUSP00000103402,10090.ENSMUSP00000104069,10090.ENSMUSP00000109337	Capza2,Gsn,Tmod3,Sptan1,Capzb,Sptbn1,Capza1,Tmod1,Myo1c,Tpm1
GO:0032970	Regulation of actin filament-based process	13	388	0.8	0.0001	10090.ENSMUSP00000015877,10090.ENSMUSP00000016771,10090.ENSMUSP00000028239,10090.ENSMUSP00000072087,10090.ENSMUSP00000097797,10090.ENSMUSP00000099461,10090.ENSMUSP00000099565,10090.ENSMUSP00000099902,10090.ENSMUSP00000102381,10090.ENSMUSP00000103402,10090.ENSMUSP00000104069,10090.ENSMUSP00000109337,10090.ENSMUSP00000115062	Capza2,Myh9,Gsn,Tmod3,Sptan1,Dstn,Capzb,Sptbn1,Capza1,Tmod1,Myo1c,Tpm1,Dsp
GO:0030048	Actin filament-based movement	7	86	1.18	0.00026	10090.ENSMUSP00000016771,10090.ENSMUSP00000037819,10090.ENSMUSP00000066068,10090.ENSMUSP00000103531,10090.ENSMUSP00000104069,10090.ENSMUSP00000109337,10090.ENSMUSP00000128803	Myh9,Myo1d,Actn4,Myh14,Myo1c,Tpm1,Myl6
GO:0006958	Complement activation, classical pathway	5	33	1.45	0.00065	10090.ENSMUSP00000024988,10090.ENSMUSP00000036747,10090.ENSMUSP00000040246,10090.ENSMUSP00000048836,10090.ENSMUSP00000069418	C3,C1qc,C1qb,C1qa,C4b
GO:0009987	Cellular process	95	13330	0.12	0.00099	10090.ENSMUSP00000000090,10090.ENSMUSP00000001051,10090.ENSMUSP00000001147,10090.ENSMUSP00000001181,10090.ENSMUSP00000001384,10090.ENSMUSP00000002889,10090.ENSMUSP00000003575,10090.ENSMUSP00000004072,10090.ENSMUSP00000007212,10090.ENSMUSP00000008036,10090.ENSMUSP00000015877,10090.ENSMUSP00000016396,10090.ENSMUSP00000016771,10090.ENSMUSP00000017488,10090.ENSMUSP00000019514,10090.ENSMUSP00000020285…	Cox5a,S100a6,Col6a1,Col6a2,Cnn1,Flii,Tpm4,Rpl8,Psmd2,Rplp1,Capza2,Atp5e,Myh9,Vtn,Calm3,Sar1a,Actn1,Ahsg,C3,Etf1,Csnk2b,Lmnb1,Anxa1,Des,Ncl,Ndufa10,Csrp1,Vim,Gsn,Anxa5,Lmna,Dnaja1,Tpm2,Tln1,Psip1,Padi2,Psmc2,Trim21,Eif3f,Cox7a2,C1qc,Cuzd1,Myo1d,Rps29,C1qb,Rpl22l1,Rpl37,Dap,C1qa,Sdpr,Ptrf,Actn4,Khdrbs1,Rrs1,Tmod3,Plec,Pcbp2,Rpl17,Rnase1,Rpl3,Rplp2,Dmbt1,Lgals1,Rai14,Tuba1a,Gpx4,Sptan1,Actb,Dstn,Cap…
GO:0061061	Muscle structure development	13	493	0.69	0.0011	10090.ENSMUSP00000002889,10090.ENSMUSP00000016771,10090.ENSMUSP00000027409,10090.ENSMUSP00000027677,10090.ENSMUSP00000029699,10090.ENSMUSP00000072087,10090.ENSMUSP00000086795,10090.ENSMUSP00000099565,10090.ENSMUSP00000103402,10090.ENSMUSP00000103531,10090.ENSMUSP00000109337,10090.ENSMUSP00000115062,10090.ENSMUSP00000128803	Flii,Myh9,Des,Csrp1,Lmna,Tmod3,Lgals1,Capzb,Tmod1,Myh14,Tpm1,Dsp,Myl6
GO:0043254	Regulation of protein-containing complex assembly	12	437	0.71	0.0017	10090.ENSMUSP00000015877,10090.ENSMUSP00000020285,10090.ENSMUSP00000028239,10090.ENSMUSP00000030769,10090.ENSMUSP00000072087,10090.ENSMUSP00000097797,10090.ENSMUSP00000099565,10090.ENSMUSP00000099902,10090.ENSMUSP00000102381,10090.ENSMUSP00000103402,10090.ENSMUSP00000104069,10090.ENSMUSP00000109337	Capza2,Sar1a,Gsn,Psmc2,Tmod3,Sptan1,Capzb,Sptbn1,Capza1,Tmod1,Myo1c,Tpm1
GO:0051016	Barbed-end actin filament capping	4	18	1.62	0.0017	10090.ENSMUSP00000015877,10090.ENSMUSP00000028239,10090.ENSMUSP00000099565,10090.ENSMUSP00000102381	Capza2,Gsn,Capzb,Capza1
GO:0003012	Muscle system process	9	243	0.84	0.0025	10090.ENSMUSP00000003575,10090.ENSMUSP00000028239,10090.ENSMUSP00000030184,10090.ENSMUSP00000072087,10090.ENSMUSP00000103402,10090.ENSMUSP00000103531,10090.ENSMUSP00000109337,10090.ENSMUSP00000113978,10090.ENSMUSP00000128803	Tpm4,Gsn,Tpm2,Tmod3,Tmod1,Myh14,Tpm1,Tpm3,Myl6
GO:0006936	Muscle contraction	8	185	0.91	0.0026	10090.ENSMUSP00000003575,10090.ENSMUSP00000030184,10090.ENSMUSP00000072087,10090.ENSMUSP00000103402,10090.ENSMUSP00000103531,10090.ENSMUSP00000109337,10090.ENSMUSP00000113978,10090.ENSMUSP00000128803	Tpm4,Tpm2,Tmod3,Tmod1,Myh14,Tpm1,Tpm3,Myl6
GO:0010639	Negative regulation of organelle organization	11	388	0.72	0.0027	10090.ENSMUSP00000015877,10090.ENSMUSP00000020285,10090.ENSMUSP00000028239,10090.ENSMUSP00000029699,10090.ENSMUSP00000072087,10090.ENSMUSP00000097797,10090.ENSMUSP00000099565,10090.ENSMUSP00000099902,10090.ENSMUSP00000102381,10090.ENSMUSP00000103402,10090.ENSMUSP00000109337	Capza2,Sar1a,Gsn,Lmna,Tmod3,Sptan1,Capzb,Sptbn1,Capza1,Tmod1,Tpm1
GO:0098883	Synapse pruning	3	6	1.97	0.0033	10090.ENSMUSP00000036747,10090.ENSMUSP00000040246,10090.ENSMUSP00000048836	C1qc,C1qb,C1qa
GO:0055002	Striated muscle cell development	7	150	0.94	0.0055	10090.ENSMUSP00000002889,10090.ENSMUSP00000027677,10090.ENSMUSP00000029699,10090.ENSMUSP00000072087,10090.ENSMUSP00000099565,10090.ENSMUSP00000103402,10090.ENSMUSP00000109337	Flii,Csrp1,Lmna,Tmod3,Capzb,Tmod1,Tpm1
GO:0030239	Myofibril assembly	5	61	1.19	0.0068	10090.ENSMUSP00000002889,10090.ENSMUSP00000027677,10090.ENSMUSP00000072087,10090.ENSMUSP00000103402,10090.ENSMUSP00000109337	Flii,Csrp1,Tmod3,Tmod1,Tpm1
GO:0044085	Cellular component biogenesis	27	2201	0.36	0.0086	10090.ENSMUSP00000002889,10090.ENSMUSP00000017488,10090.ENSMUSP00000021554,10090.ENSMUSP00000023583,10090.ENSMUSP00000027478,10090.ENSMUSP00000027677,10090.ENSMUSP00000028239,10090.ENSMUSP00000030187,10090.ENSMUSP00000030207,10090.ENSMUSP00000033342,10090.ENSMUSP00000034881,10090.ENSMUSP00000066068,10090.ENSMUSP00000071955,10090.ENSMUSP00000072087,10090.ENSMUSP00000075772,10090.ENSMUSP00000080354…	Flii,Vtn,Actn1,Ahsg,Ndufa10,Csrp1,Gsn,Tln1,Psip1,Eif3f,Cox7a2,Actn4,Rrs1,Tmod3,Plec,Rpl3,Gpx4,Actb,Capzb,Rpl11,Rps6,Sptbn1,Srsf10,Capza1,Tmod1,Tpm1,Rps24
GO:0048518	Positive regulation of biological process	52	5869	0.22	0.0086	10090.ENSMUSP00000008036,10090.ENSMUSP00000016771,10090.ENSMUSP00000017488,10090.ENSMUSP00000019514,10090.ENSMUSP00000020285,10090.ENSMUSP00000021554,10090.ENSMUSP00000023583,10090.ENSMUSP00000024988,10090.ENSMUSP00000025246,10090.ENSMUSP00000025486,10090.ENSMUSP00000025561,10090.ENSMUSP00000027438,10090.ENSMUSP00000028062,10090.ENSMUSP00000028239,10090.ENSMUSP00000029266,10090.ENSMUSP00000029515…	Rplp1,Myh9,Vtn,Calm3,Sar1a,Actn1,Ahsg,C3,Csnk2b,Lmnb1,Anxa1,Ncl,Vim,Gsn,Anxa5,S100a11,Lmna,Dnaja1,Psip1,Padi2,Psmc2,Trim21,Ctrb1,C1qc,Rps29,C1qb,Dap,C1qa,Sdpr,Ptrf,Actn4,Khdrbs1,C4b,Tmod3,Rpl17,Dmbt1,Lgals1,Dstn,Rpl11,Gcg,Rps6,Sptbn1,Camk2a,Cdk12,Lgals9,Myo1c,Pelo,Tpm1,Glyr1,Mprip,Hnrnpm,Myo18a
GO:0051146	Striated muscle cell differentiation	8	225	0.82	0.0086	10090.ENSMUSP00000002889,10090.ENSMUSP00000016771,10090.ENSMUSP00000027677,10090.ENSMUSP00000029699,10090.ENSMUSP00000072087,10090.ENSMUSP00000099565,10090.ENSMUSP00000103402,10090.ENSMUSP00000109337	Flii,Myh9,Csrp1,Lmna,Tmod3,Capzb,Tmod1,Tpm1
GO:0048522	Positive regulation of cellular process	49	5407	0.23	0.0088	10090.ENSMUSP00000008036,10090.ENSMUSP00000016771,10090.ENSMUSP00000017488,10090.ENSMUSP00000019514,10090.ENSMUSP00000020285,10090.ENSMUSP00000021554,10090.ENSMUSP00000023583,10090.ENSMUSP00000024988,10090.ENSMUSP00000025246,10090.ENSMUSP00000025486,10090.ENSMUSP00000025561,10090.ENSMUSP00000027438,10090.ENSMUSP00000028062,10090.ENSMUSP00000028239,10090.ENSMUSP00000029266,10090.ENSMUSP00000029515…	Rplp1,Myh9,Vtn,Calm3,Sar1a,Actn1,Ahsg,C3,Csnk2b,Lmnb1,Anxa1,Ncl,Vim,Gsn,Anxa5,S100a11,Lmna,Dnaja1,Psip1,Padi2,Psmc2,Trim21,Ctrb1,Rps29,Dap,C1qa,Sdpr,Ptrf,Actn4,Khdrbs1,Tmod3,Rpl17,Dmbt1,Lgals1,Dstn,Rpl11,Gcg,Rps6,Sptbn1,Camk2a,Cdk12,Lgals9,Myo1c,Pelo,Tpm1,Glyr1,Mprip,Hnrnpm,Myo18a
GO:0048519	Negative regulation of biological process	47	5108	0.24	0.0095	10090.ENSMUSP00000001384,10090.ENSMUSP00000015877,10090.ENSMUSP00000016771,10090.ENSMUSP00000017488,10090.ENSMUSP00000019514,10090.ENSMUSP00000020285,10090.ENSMUSP00000021554,10090.ENSMUSP00000023583,10090.ENSMUSP00000024988,10090.ENSMUSP00000025218,10090.ENSMUSP00000025246,10090.ENSMUSP00000025561,10090.ENSMUSP00000027438,10090.ENSMUSP00000028062,10090.ENSMUSP00000028239,10090.ENSMUSP00000029266…	Cnn1,Capza2,Myh9,Vtn,Calm3,Sar1a,Actn1,Ahsg,C3,Etf1,Csnk2b,Anxa1,Ncl,Vim,Gsn,Anxa5,Lmna,Dnaja1,Padi2,Mug1,Trim21,C1qc,Myo1d,Dap,Actn4,Khdrbs1,C4b,Tmod3,Pcbp2,Lgals1,Gpx4,Sptan1,Actb,Capzb,Rpl11,Gcg,Rps6,Sptbn1,Srsf10,Capza1,Cdk12,Tmod1,Lgals9,Pelo,Tpm1,Mprip,Myo18a
GO:0022607	Cellular component assembly	25	1983	0.37	0.0104	10090.ENSMUSP00000002889,10090.ENSMUSP00000017488,10090.ENSMUSP00000021554,10090.ENSMUSP00000023583,10090.ENSMUSP00000027478,10090.ENSMUSP00000027677,10090.ENSMUSP00000028239,10090.ENSMUSP00000030187,10090.ENSMUSP00000030207,10090.ENSMUSP00000033342,10090.ENSMUSP00000034881,10090.ENSMUSP00000066068,10090.ENSMUSP00000071955,10090.ENSMUSP00000072087,10090.ENSMUSP00000075772,10090.ENSMUSP00000080354…	Flii,Vtn,Actn1,Ahsg,Ndufa10,Csrp1,Gsn,Tln1,Psip1,Eif3f,Cox7a2,Actn4,Rrs1,Tmod3,Plec,Rpl3,Gpx4,Actb,Capzb,Rpl11,Sptbn1,Srsf10,Capza1,Tmod1,Tpm1
GO:0010467	Gene expression	23	1743	0.39	0.0107	10090.ENSMUSP00000004072,10090.ENSMUSP00000008036,10090.ENSMUSP00000025218,10090.ENSMUSP00000030207,10090.ENSMUSP00000033342,10090.ENSMUSP00000037168,10090.ENSMUSP00000038352,10090.ENSMUSP00000043111,10090.ENSMUSP00000046506,10090.ENSMUSP00000058321,10090.ENSMUSP00000066516,10090.ENSMUSP00000071955,10090.ENSMUSP00000078654,10090.ENSMUSP00000080354,10090.ENSMUSP00000081474,10090.ENSMUSP00000099595…	Rpl8,Rplp1,Etf1,Psip1,Eif3f,Cuzd1,Rps29,Rpl22l1,Rpl37,Ptrf,Khdrbs1,Rrs1,Rpl17,Rpl3,Rplp2,Rpl11,Rps6,Rps27a,Srsf10,Zranb2,Cdk12,Hnrnpm,Rps24
GO:0048523	Negative regulation of cellular process	44	4672	0.25	0.0107	10090.ENSMUSP00000001384,10090.ENSMUSP00000015877,10090.ENSMUSP00000016771,10090.ENSMUSP00000017488,10090.ENSMUSP00000019514,10090.ENSMUSP00000020285,10090.ENSMUSP00000021554,10090.ENSMUSP00000023583,10090.ENSMUSP00000024988,10090.ENSMUSP00000025246,10090.ENSMUSP00000025561,10090.ENSMUSP00000027438,10090.ENSMUSP00000028062,10090.ENSMUSP00000028239,10090.ENSMUSP00000029266,10090.ENSMUSP00000029699…	Cnn1,Capza2,Myh9,Vtn,Calm3,Sar1a,Actn1,Ahsg,C3,Csnk2b,Anxa1,Ncl,Vim,Gsn,Anxa5,Lmna,Dnaja1,Padi2,Mug1,Trim21,C1qc,Myo1d,Dap,Actn4,Khdrbs1,C4b,Tmod3,Lgals1,Gpx4,Sptan1,Actb,Capzb,Rpl11,Gcg,Rps6,Sptbn1,Srsf10,Capza1,Cdk12,Tmod1,Lgals9,Tpm1,Mprip,Myo18a
GO:0050789	Regulation of biological process	75	9973	0.15	0.0107	10090.ENSMUSP00000001384,10090.ENSMUSP00000007212,10090.ENSMUSP00000008036,10090.ENSMUSP00000015877,10090.ENSMUSP00000016771,10090.ENSMUSP00000017488,10090.ENSMUSP00000019514,10090.ENSMUSP00000020285,10090.ENSMUSP00000021554,10090.ENSMUSP00000023583,10090.ENSMUSP00000024988,10090.ENSMUSP00000025218,10090.ENSMUSP00000025246,10090.ENSMUSP00000025486,10090.ENSMUSP00000025561,10090.ENSMUSP00000027438…	Cnn1,Psmd2,Rplp1,Capza2,Myh9,Vtn,Calm3,Sar1a,Actn1,Ahsg,C3,Etf1,Csnk2b,Lmnb1,Anxa1,Ncl,Vim,Gsn,Anxa5,S100a11,Lmna,Dnaja1,Tln1,Psip1,Padi2,Psmc2,Mug1,Trim21,Eif3f,Ctrb1,Cox7a2,C1qc,Cuzd1,Myo1d,Rps29,C1qb,Dap,C1qa,Sdpr,Ptrf,Actn4,Khdrbs1,C4b,Rrs1,Tmod3,Pcbp2,Rpl17,Dmbt1,Lgals1,Tuba1a,Gpx4,Sptan1,Actb,Dstn,Capzb,Rpl11,Gcg,Rps6,Sptbn1,Camk2a,Srsf10,Capza1,Cdk12,Tmod1,Myh14,Lgals9,Myo1c,Pelo,Tpm1,Glyr…
GO:0051270	Regulation of cellular component movement	17	1048	0.48	0.0107	10090.ENSMUSP00000017488,10090.ENSMUSP00000021554,10090.ENSMUSP00000025246,10090.ENSMUSP00000025561,10090.ENSMUSP00000028062,10090.ENSMUSP00000029266,10090.ENSMUSP00000029515,10090.ENSMUSP00000029699,10090.ENSMUSP00000030765,10090.ENSMUSP00000058321,10090.ENSMUSP00000066068,10090.ENSMUSP00000072087,10090.ENSMUSP00000099952,10090.ENSMUSP00000103903,10090.ENSMUSP00000104069,10090.ENSMUSP00000109337…	Vtn,Actn1,Csnk2b,Anxa1,Vim,Anxa5,S100a11,Lmna,Padi2,Ptrf,Actn4,Tmod3,Camk2a,Lgals9,Myo1c,Tpm1,Dsp
GO:0045087	Innate immune response	12	558	0.6	0.0109	10090.ENSMUSP00000024988,10090.ENSMUSP00000025561,10090.ENSMUSP00000028062,10090.ENSMUSP00000028239,10090.ENSMUSP00000033264,10090.ENSMUSP00000036747,10090.ENSMUSP00000040246,10090.ENSMUSP00000048836,10090.ENSMUSP00000069418,10090.ENSMUSP00000076294,10090.ENSMUSP00000104069,10090.ENSMUSP00000130696	C3,Anxa1,Vim,Gsn,Trim21,C1qc,C1qb,C1qa,C4b,Pcbp2,Myo1c,Myo18a
GO:0090066	Regulation of anatomical structure size	12	559	0.6	0.0109	10090.ENSMUSP00000015877,10090.ENSMUSP00000028239,10090.ENSMUSP00000072087,10090.ENSMUSP00000097797,10090.ENSMUSP00000099461,10090.ENSMUSP00000099565,10090.ENSMUSP00000099902,10090.ENSMUSP00000102381,10090.ENSMUSP00000103402,10090.ENSMUSP00000104069,10090.ENSMUSP00000109337,10090.ENSMUSP00000124562	Capza2,Gsn,Tmod3,Sptan1,Dstn,Capzb,Sptbn1,Capza1,Tmod1,Myo1c,Tpm1,Manf
GO:0065007	Biological regulation	78	10591	0.14	0.0119	10090.ENSMUSP00000001384,10090.ENSMUSP00000007212,10090.ENSMUSP00000008036,10090.ENSMUSP00000015877,10090.ENSMUSP00000016771,10090.ENSMUSP00000017488,10090.ENSMUSP00000019514,10090.ENSMUSP00000020285,10090.ENSMUSP00000021554,10090.ENSMUSP00000023583,10090.ENSMUSP00000024988,10090.ENSMUSP00000025062,10090.ENSMUSP00000025218,10090.ENSMUSP00000025246,10090.ENSMUSP00000025486,10090.ENSMUSP00000025561…	Cnn1,Psmd2,Rplp1,Capza2,Myh9,Vtn,Calm3,Sar1a,Actn1,Ahsg,C3,Clps,Etf1,Csnk2b,Lmnb1,Anxa1,Ncl,Vim,Gsn,Anxa5,S100a11,Lmna,Dnaja1,Tpm2,Tln1,Psip1,Padi2,Psmc2,Mug1,Trim21,Eif3f,Ctrb1,Cox7a2,C1qc,Cuzd1,Myo1d,Rps29,C1qb,Dap,C1qa,Sdpr,Ptrf,Actn4,Khdrbs1,C4b,Rrs1,Tmod3,Pcbp2,Rpl17,Dmbt1,Lgals1,Tuba1a,Gpx4,Sptan1,Actb,Dstn,Capzb,Rpl11,Gcg,Rps6,Sptbn1,Camk2a,Srsf10,Capza1,Cdk12,Tmod1,Myh14,Lgals9,Myo1c,Pelo…
GO:0051014	Actin filament severing	3	12	1.67	0.0125	10090.ENSMUSP00000002889,10090.ENSMUSP00000028239,10090.ENSMUSP00000099461	Flii,Gsn,Dstn
GO:0044419	Interspecies interaction between organisms	19	1309	0.43	0.0142	10090.ENSMUSP00000024988,10090.ENSMUSP00000025062,10090.ENSMUSP00000025218,10090.ENSMUSP00000025561,10090.ENSMUSP00000027438,10090.ENSMUSP00000028062,10090.ENSMUSP00000028239,10090.ENSMUSP00000033264,10090.ENSMUSP00000033342,10090.ENSMUSP00000036747,10090.ENSMUSP00000040246,10090.ENSMUSP00000048836,10090.ENSMUSP00000069418,10090.ENSMUSP00000076294,10090.ENSMUSP00000079025,10090.ENSMUSP00000081556…	C3,Clps,Etf1,Anxa1,Ncl,Vim,Gsn,Trim21,Eif3f,C1qc,C1qb,C1qa,C4b,Pcbp2,Rnase1,Dmbt1,Lgals9,Myo1c,Myo18a
GO:0006955	Immune response	16	979	0.48	0.0144	10090.ENSMUSP00000017488,10090.ENSMUSP00000024988,10090.ENSMUSP00000025561,10090.ENSMUSP00000028062,10090.ENSMUSP00000028239,10090.ENSMUSP00000033264,10090.ENSMUSP00000036747,10090.ENSMUSP00000040246,10090.ENSMUSP00000048836,10090.ENSMUSP00000069418,10090.ENSMUSP00000076294,10090.ENSMUSP00000081556,10090.ENSMUSP00000086795,10090.ENSMUSP00000099878,10090.ENSMUSP00000104069,10090.ENSMUSP00000130696	Vtn,C3,Anxa1,Vim,Gsn,Trim21,C1qc,C1qb,C1qa,C4b,Pcbp2,Dmbt1,Lgals1,Rps6,Myo1c,Myo18a
GO:0051128	Regulation of cellular component organization	28	2438	0.33	0.0144	10090.ENSMUSP00000015877,10090.ENSMUSP00000016771,10090.ENSMUSP00000017488,10090.ENSMUSP00000019514,10090.ENSMUSP00000020285,10090.ENSMUSP00000023583,10090.ENSMUSP00000024988,10090.ENSMUSP00000025218,10090.ENSMUSP00000025561,10090.ENSMUSP00000028062,10090.ENSMUSP00000028239,10090.ENSMUSP00000029699,10090.ENSMUSP00000030765,10090.ENSMUSP00000030769,10090.ENSMUSP00000066068,10090.ENSMUSP00000072087…	Capza2,Myh9,Vtn,Calm3,Sar1a,Ahsg,C3,Etf1,Anxa1,Vim,Gsn,Lmna,Padi2,Psmc2,Actn4,Tmod3,Lgals1,Tuba1a,Sptan1,Dstn,Capzb,Gcg,Sptbn1,Capza1,Tmod1,Myo1c,Tpm1,Glyr1
GO:0050794	Regulation of cellular process	72	9541	0.15	0.0152	10090.ENSMUSP00000001384,10090.ENSMUSP00000008036,10090.ENSMUSP00000015877,10090.ENSMUSP00000016771,10090.ENSMUSP00000017488,10090.ENSMUSP00000019514,10090.ENSMUSP00000020285,10090.ENSMUSP00000021554,10090.ENSMUSP00000023583,10090.ENSMUSP00000024988,10090.ENSMUSP00000025218,10090.ENSMUSP00000025246,10090.ENSMUSP00000025486,10090.ENSMUSP00000025561,10090.ENSMUSP00000027438,10090.ENSMUSP00000028062…	Cnn1,Rplp1,Capza2,Myh9,Vtn,Calm3,Sar1a,Actn1,Ahsg,C3,Etf1,Csnk2b,Lmnb1,Anxa1,Ncl,Vim,Gsn,Anxa5,S100a11,Lmna,Dnaja1,Tln1,Psip1,Padi2,Psmc2,Mug1,Trim21,Eif3f,Ctrb1,Cox7a2,C1qc,Cuzd1,Myo1d,Rps29,Dap,C1qa,Sdpr,Ptrf,Actn4,Khdrbs1,C4b,Rrs1,Tmod3,Pcbp2,Rpl17,Dmbt1,Lgals1,Tuba1a,Gpx4,Sptan1,Actb,Dstn,Capzb,Rpl11,Gcg,Rps6,Sptbn1,Camk2a,Srsf10,Capza1,Cdk12,Tmod1,Lgals9,Myo1c,Pelo,Tpm1,Glyr1,Mprip,Dsp,Hnrnp…
GO:0051707	Response to other organism	17	1145	0.44	0.0249	10090.ENSMUSP00000024988,10090.ENSMUSP00000025062,10090.ENSMUSP00000025561,10090.ENSMUSP00000027438,10090.ENSMUSP00000028062,10090.ENSMUSP00000028239,10090.ENSMUSP00000033264,10090.ENSMUSP00000036747,10090.ENSMUSP00000040246,10090.ENSMUSP00000048836,10090.ENSMUSP00000069418,10090.ENSMUSP00000076294,10090.ENSMUSP00000079025,10090.ENSMUSP00000081556,10090.ENSMUSP00000103903,10090.ENSMUSP00000104069…	C3,Clps,Anxa1,Ncl,Vim,Gsn,Trim21,C1qc,C1qb,C1qa,C4b,Pcbp2,Rnase1,Dmbt1,Lgals9,Myo1c,Myo18a
GO:0032879	Regulation of localization	30	2806	0.3	0.025	10090.ENSMUSP00000017488,10090.ENSMUSP00000019514,10090.ENSMUSP00000020285,10090.ENSMUSP00000021554,10090.ENSMUSP00000023583,10090.ENSMUSP00000024988,10090.ENSMUSP00000025246,10090.ENSMUSP00000025561,10090.ENSMUSP00000028062,10090.ENSMUSP00000028239,10090.ENSMUSP00000029266,10090.ENSMUSP00000029515,10090.ENSMUSP00000029699,10090.ENSMUSP00000030118,10090.ENSMUSP00000030765,10090.ENSMUSP00000033264…	Vtn,Calm3,Sar1a,Actn1,Ahsg,C3,Csnk2b,Anxa1,Vim,Gsn,Anxa5,S100a11,Lmna,Dnaja1,Padi2,Trim21,Ptrf,Actn4,Khdrbs1,Tmod3,Actb,Gcg,Sptbn1,Camk2a,Lgals9,Myo1c,Tpm1,Dsp,Hnrnpm,Myo18a
GO:0045104	Intermediate filament cytoskeleton organization	4	46	1.21	0.025	10090.ENSMUSP00000027409,10090.ENSMUSP00000028062,10090.ENSMUSP00000075772,10090.ENSMUSP00000115062	Des,Vim,Plec,Dsp
GO:1903923	Positive regulation of protein processing in phagocytic vesicle	2	2	2.27	0.0273	10090.ENSMUSP00000016771,10090.ENSMUSP00000028239	Myh9,Gsn
GO:0051129	Negative regulation of cellular component organization	13	733	0.52	0.0275	10090.ENSMUSP00000015877,10090.ENSMUSP00000020285,10090.ENSMUSP00000028062,10090.ENSMUSP00000028239,10090.ENSMUSP00000029699,10090.ENSMUSP00000072087,10090.ENSMUSP00000086795,10090.ENSMUSP00000097797,10090.ENSMUSP00000099565,10090.ENSMUSP00000099902,10090.ENSMUSP00000102381,10090.ENSMUSP00000103402,10090.ENSMUSP00000109337	Capza2,Sar1a,Vim,Gsn,Lmna,Tmod3,Lgals1,Sptan1,Capzb,Sptbn1,Capza1,Tmod1,Tpm1
GO:0030050	Vesicle transport along actin filament	3	18	1.49	0.0283	10090.ENSMUSP00000037819,10090.ENSMUSP00000066068,10090.ENSMUSP00000104069	Myo1d,Actn4,Myo1c
GO:0008154	Actin polymerization or depolymerization	4	55	1.13	0.0415	10090.ENSMUSP00000002889,10090.ENSMUSP00000028239,10090.ENSMUSP00000099461,10090.ENSMUSP00000099565	Flii,Gsn,Dstn,Capzb
GO:0098542	Defense response to other organism	13	775	0.5	0.0431	10090.ENSMUSP00000024988,10090.ENSMUSP00000025561,10090.ENSMUSP00000028062,10090.ENSMUSP00000028239,10090.ENSMUSP00000033264,10090.ENSMUSP00000036747,10090.ENSMUSP00000040246,10090.ENSMUSP00000048836,10090.ENSMUSP00000069418,10090.ENSMUSP00000076294,10090.ENSMUSP00000081556,10090.ENSMUSP00000104069,10090.ENSMUSP00000130696	C3,Anxa1,Vim,Gsn,Trim21,C1qc,C1qb,C1qa,C4b,Pcbp2,Dmbt1,Myo1c,Myo18a
GO:0034330	Cell junction organization	10	481	0.59	0.0433	10090.ENSMUSP00000021554,10090.ENSMUSP00000030187,10090.ENSMUSP00000036747,10090.ENSMUSP00000040246,10090.ENSMUSP00000048836,10090.ENSMUSP00000066068,10090.ENSMUSP00000075772,10090.ENSMUSP00000098066,10090.ENSMUSP00000102381,10090.ENSMUSP00000115062	Actn1,Tln1,C1qc,C1qb,C1qa,Actn4,Plec,Actb,Capza1,Dsp
GO:0002376	Immune system process	22	1842	0.35	0.0443	10090.ENSMUSP00000016771,10090.ENSMUSP00000017488,10090.ENSMUSP00000021554,10090.ENSMUSP00000024988,10090.ENSMUSP00000025561,10090.ENSMUSP00000028062,10090.ENSMUSP00000028239,10090.ENSMUSP00000033264,10090.ENSMUSP00000036747,10090.ENSMUSP00000040246,10090.ENSMUSP00000048836,10090.ENSMUSP00000069418,10090.ENSMUSP00000071955,10090.ENSMUSP00000072087,10090.ENSMUSP00000076294,10090.ENSMUSP00000081556…	Myh9,Vtn,Actn1,C3,Anxa1,Vim,Gsn,Trim21,C1qc,C1qb,C1qa,C4b,Rrs1,Tmod3,Pcbp2,Dmbt1,Lgals1,Rps6,Lgals9,Myo1c,Rps24,Myo18a
GO:0032268	Regulation of cellular protein metabolic process	28	2657	0.29	0.0464	10090.ENSMUSP00000008036,10090.ENSMUSP00000016771,10090.ENSMUSP00000017488,10090.ENSMUSP00000019514,10090.ENSMUSP00000023583,10090.ENSMUSP00000024988,10090.ENSMUSP00000025218,10090.ENSMUSP00000025246,10090.ENSMUSP00000025486,10090.ENSMUSP00000027438,10090.ENSMUSP00000028062,10090.ENSMUSP00000028239,10090.ENSMUSP00000029699,10090.ENSMUSP00000030118,10090.ENSMUSP00000030769,10090.ENSMUSP00000032228…	Rplp1,Myh9,Vtn,Calm3,Ahsg,C3,Etf1,Csnk2b,Lmnb1,Ncl,Vim,Gsn,Lmna,Dnaja1,Psmc2,Mug1,Trim21,Eif3f,Dap,Khdrbs1,C4b,Actb,Rpl11,Gcg,Cdk12,Lgals9,Glyr1,Mprip
GO:0051246	Regulation of protein metabolic process	29	2799	0.29	0.0464	10090.ENSMUSP00000007212,10090.ENSMUSP00000008036,10090.ENSMUSP00000016771,10090.ENSMUSP00000017488,10090.ENSMUSP00000019514,10090.ENSMUSP00000023583,10090.ENSMUSP00000024988,10090.ENSMUSP00000025218,10090.ENSMUSP00000025246,10090.ENSMUSP00000025486,10090.ENSMUSP00000027438,10090.ENSMUSP00000028062,10090.ENSMUSP00000028239,10090.ENSMUSP00000029699,10090.ENSMUSP00000030118,10090.ENSMUSP00000030769…	Psmd2,Rplp1,Myh9,Vtn,Calm3,Ahsg,C3,Etf1,Csnk2b,Lmnb1,Ncl,Vim,Gsn,Lmna,Dnaja1,Psmc2,Mug1,Trim21,Eif3f,Dap,Khdrbs1,C4b,Actb,Rpl11,Gcg,Cdk12,Lgals9,Glyr1,Mprip
