## Supplementary material for "Mechanisms of spinophilin-dependent pancreas dysregulation underlying diabesity": Table S12

### Sheet: enrichment.Function
#term ID	term description	observed gene count	background gene count	strength	false discovery rate	matching proteins in your network (IDs)	matching proteins in your network (labels)
GO:0003779	Actin binding	26	418	1.07	1.87e-16	10090.ENSMUSP00000001384,10090.ENSMUSP00000002889,10090.ENSMUSP00000003575,10090.ENSMUSP00000015877,10090.ENSMUSP00000016771,10090.ENSMUSP00000021554,10090.ENSMUSP00000028239,10090.ENSMUSP00000030184,10090.ENSMUSP00000030187,10090.ENSMUSP00000037819,10090.ENSMUSP00000066068,10090.ENSMUSP00000072087,10090.ENSMUSP00000075772,10090.ENSMUSP00000087815,10090.ENSMUSP00000097797,10090.ENSMUSP00000099461…	Cnn1,Flii,Tpm4,Capza2,Myh9,Actn1,Gsn,Tpm2,Tln1,Myo1d,Actn4,Tmod3,Plec,Rai14,Sptan1,Dstn,Capzb,Sptbn1,Capza1,Tmod1,Myh14,Myo1c,Tpm1,Mprip,Tpm3,Myo18a
GO:0005198	Structural molecule activity	25	483	0.99	3.3e-14	10090.ENSMUSP00000004072,10090.ENSMUSP00000008036,10090.ENSMUSP00000021554,10090.ENSMUSP00000027409,10090.ENSMUSP00000027677,10090.ENSMUSP00000028062,10090.ENSMUSP00000030184,10090.ENSMUSP00000030187,10090.ENSMUSP00000038352,10090.ENSMUSP00000043111,10090.ENSMUSP00000046506,10090.ENSMUSP00000075772,10090.ENSMUSP00000078654,10090.ENSMUSP00000080354,10090.ENSMUSP00000081474,10090.ENSMUSP00000094778…	Rpl8,Rplp1,Actn1,Des,Csrp1,Vim,Tpm2,Tln1,Rps29,Rpl22l1,Rpl37,Plec,Rpl17,Rpl3,Rplp2,Tuba1a,Actb,Rpl11,Rps6,Sptbn1,Rps27a,Tpm1,Dsp,Rps24,Myl6
GO:0051015	Actin filament binding	18	200	1.23	1.3e-13	10090.ENSMUSP00000002889,10090.ENSMUSP00000003575,10090.ENSMUSP00000015877,10090.ENSMUSP00000016771,10090.ENSMUSP00000021554,10090.ENSMUSP00000028239,10090.ENSMUSP00000030184,10090.ENSMUSP00000030187,10090.ENSMUSP00000037819,10090.ENSMUSP00000066068,10090.ENSMUSP00000099461,10090.ENSMUSP00000103402,10090.ENSMUSP00000103531,10090.ENSMUSP00000104069,10090.ENSMUSP00000109337,10090.ENSMUSP00000112072…	Flii,Tpm4,Capza2,Myh9,Actn1,Gsn,Tpm2,Tln1,Myo1d,Actn4,Dstn,Tmod1,Myh14,Myo1c,Tpm1,Mprip,Tpm3,Myo18a
GO:0008092	Cytoskeletal protein binding	31	947	0.79	3.35e-13	10090.ENSMUSP00000001051,10090.ENSMUSP00000001384,10090.ENSMUSP00000002889,10090.ENSMUSP00000003575,10090.ENSMUSP00000015877,10090.ENSMUSP00000016771,10090.ENSMUSP00000019514,10090.ENSMUSP00000021554,10090.ENSMUSP00000027409,10090.ENSMUSP00000027677,10090.ENSMUSP00000028239,10090.ENSMUSP00000030184,10090.ENSMUSP00000030187,10090.ENSMUSP00000037819,10090.ENSMUSP00000066068,10090.ENSMUSP00000072087…	S100a6,Cnn1,Flii,Tpm4,Capza2,Myh9,Calm3,Actn1,Des,Csrp1,Gsn,Tpm2,Tln1,Myo1d,Actn4,Tmod3,Plec,Rai14,Sptan1,Actb,Dstn,Capzb,Sptbn1,Capza1,Tmod1,Myh14,Myo1c,Tpm1,Mprip,Tpm3,Myo18a
GO:0005515	Protein binding	74	6764	0.31	5.72e-10	10090.ENSMUSP00000001051,10090.ENSMUSP00000001147,10090.ENSMUSP00000001384,10090.ENSMUSP00000002889,10090.ENSMUSP00000003575,10090.ENSMUSP00000015877,10090.ENSMUSP00000016771,10090.ENSMUSP00000017488,10090.ENSMUSP00000019514,10090.ENSMUSP00000021554,10090.ENSMUSP00000024988,10090.ENSMUSP00000025246,10090.ENSMUSP00000025486,10090.ENSMUSP00000025561,10090.ENSMUSP00000027409,10090.ENSMUSP00000027438…	S100a6,Col6a1,Cnn1,Flii,Tpm4,Capza2,Myh9,Vtn,Calm3,Actn1,C3,Csnk2b,Lmnb1,Anxa1,Des,Ncl,Csrp1,Vim,Gsn,Anxa5,S100a11,Lmna,Dnaja1,Tpm2,Tln1,Psip1,Padi2,Psmc2,Mug1,Trim21,Eif3f,Myo1d,Rpl37,Dap,Sdpr,Ptrf,Actn4,Khdrbs1,C4b,Tmod3,Plec,Pcbp2,Dmbt1,Lgals1,Rai14,Tuba1a,Gpx4,Sptan1,Actb,Dstn,Capzb,Rpl11,Gcg,Rps6,Sptbn1,Rps27a,Camk2a,Srsf10,Capza1,Cdk12,Tmod1,Myh14,Lgals9,Myo1c,Tpm1,Glyr1,Mprip,Tpm3,Dsp,Hnrn…
GO:0044877	Protein-containing complex binding	30	1411	0.6	3.52e-08	10090.ENSMUSP00000001147,10090.ENSMUSP00000001181,10090.ENSMUSP00000002889,10090.ENSMUSP00000003575,10090.ENSMUSP00000008036,10090.ENSMUSP00000015877,10090.ENSMUSP00000016771,10090.ENSMUSP00000017488,10090.ENSMUSP00000021554,10090.ENSMUSP00000025246,10090.ENSMUSP00000028062,10090.ENSMUSP00000028239,10090.ENSMUSP00000030184,10090.ENSMUSP00000030187,10090.ENSMUSP00000037819,10090.ENSMUSP00000066068…	Col6a1,Col6a2,Flii,Tpm4,Rplp1,Capza2,Myh9,Vtn,Actn1,Csnk2b,Vim,Gsn,Tpm2,Tln1,Myo1d,Actn4,Khdrbs1,C4b,Sptan1,Dstn,Sptbn1,Tmod1,Myh14,Myo1c,Pelo,Tpm1,Glyr1,Mprip,Tpm3,Myo18a
GO:0003735	Structural constituent of ribosome	12	155	1.16	4.44e-08	10090.ENSMUSP00000004072,10090.ENSMUSP00000008036,10090.ENSMUSP00000038352,10090.ENSMUSP00000043111,10090.ENSMUSP00000046506,10090.ENSMUSP00000078654,10090.ENSMUSP00000080354,10090.ENSMUSP00000081474,10090.ENSMUSP00000099595,10090.ENSMUSP00000099878,10090.ENSMUSP00000099909,10090.ENSMUSP00000125977	Rpl8,Rplp1,Rps29,Rpl22l1,Rpl37,Rpl17,Rpl3,Rplp2,Rpl11,Rps6,Rps27a,Rps24
GO:0005200	Structural constituent of cytoskeleton	9	62	1.43	5.75e-08	10090.ENSMUSP00000027409,10090.ENSMUSP00000028062,10090.ENSMUSP00000030184,10090.ENSMUSP00000030187,10090.ENSMUSP00000075772,10090.ENSMUSP00000094778,10090.ENSMUSP00000098066,10090.ENSMUSP00000099902,10090.ENSMUSP00000109337	Des,Vim,Tpm2,Tln1,Plec,Tuba1a,Actb,Sptbn1,Tpm1
GO:0005488	Binding	92	11199	0.19	4.35e-07	10090.ENSMUSP00000000090,10090.ENSMUSP00000001051,10090.ENSMUSP00000001147,10090.ENSMUSP00000001181,10090.ENSMUSP00000001384,10090.ENSMUSP00000002889,10090.ENSMUSP00000003575,10090.ENSMUSP00000004072,10090.ENSMUSP00000008036,10090.ENSMUSP00000015877,10090.ENSMUSP00000016771,10090.ENSMUSP00000017488,10090.ENSMUSP00000019514,10090.ENSMUSP00000020285,10090.ENSMUSP00000021554,10090.ENSMUSP00000024988…	Cox5a,S100a6,Col6a1,Col6a2,Cnn1,Flii,Tpm4,Rpl8,Rplp1,Capza2,Myh9,Vtn,Calm3,Sar1a,Actn1,C3,Etf1,Csnk2b,Lmnb1,Anxa1,Des,Ncl,Csrp1,Vim,Gsn,Anxa5,S100a11,Lmna,Dnaja1,Tpm2,Tln1,Psip1,Padi2,Psmc2,Mug1,Trim21,Eif3f,Myo1d,Rps29,Rpl22l1,Rpl37,Dap,Sdpr,Ptrf,Prss2,Actn4,Khdrbs1,C4b,Rrs1,Tmod3,Plec,Pcbp2,Rpl17,Rnase1,Rpl3,Dmbt1,Lgals1,Rai14,Cpa2,Tuba1a,Gpx4,Sptan1,Actb,Dstn,Capzb,Rpl11,Gcg,Rps6,Sptbn1,Rps27a…
GO:0019843	rRNA binding	8	70	1.33	2.82e-06	10090.ENSMUSP00000004072,10090.ENSMUSP00000027438,10090.ENSMUSP00000046506,10090.ENSMUSP00000058321,10090.ENSMUSP00000071955,10090.ENSMUSP00000078654,10090.ENSMUSP00000080354,10090.ENSMUSP00000099595	Rpl8,Ncl,Rpl37,Ptrf,Rrs1,Rpl17,Rpl3,Rpl11
GO:0003723	RNA binding	21	1034	0.58	4.77e-05	10090.ENSMUSP00000004072,10090.ENSMUSP00000021554,10090.ENSMUSP00000025218,10090.ENSMUSP00000025561,10090.ENSMUSP00000027438,10090.ENSMUSP00000028062,10090.ENSMUSP00000033264,10090.ENSMUSP00000033342,10090.ENSMUSP00000043111,10090.ENSMUSP00000046506,10090.ENSMUSP00000058321,10090.ENSMUSP00000066516,10090.ENSMUSP00000071955,10090.ENSMUSP00000076294,10090.ENSMUSP00000078654,10090.ENSMUSP00000080354…	Rpl8,Actn1,Etf1,Anxa1,Ncl,Vim,Trim21,Eif3f,Rpl22l1,Rpl37,Ptrf,Khdrbs1,Rrs1,Pcbp2,Rpl17,Rpl3,Rpl11,Rps6,Srsf10,Zranb2,Hnrnpm
GO:0030898	Actin-dependent atpase activity	5	24	1.59	0.00011	10090.ENSMUSP00000016771,10090.ENSMUSP00000037819,10090.ENSMUSP00000103531,10090.ENSMUSP00000104069,10090.ENSMUSP00000128803	Myh9,Myo1d,Myh14,Myo1c,Myl6
GO:0048306	Calcium-dependent protein binding	6	73	1.19	0.001	10090.ENSMUSP00000001051,10090.ENSMUSP00000019514,10090.ENSMUSP00000025561,10090.ENSMUSP00000029515,10090.ENSMUSP00000037819,10090.ENSMUSP00000120115	S100a6,Calm3,Anxa1,S100a11,Myo1d,Hnrnpm
GO:0005509	Calcium ion binding	14	599	0.64	0.0011	10090.ENSMUSP00000001051,10090.ENSMUSP00000019514,10090.ENSMUSP00000021554,10090.ENSMUSP00000025561,10090.ENSMUSP00000027438,10090.ENSMUSP00000028239,10090.ENSMUSP00000029266,10090.ENSMUSP00000029515,10090.ENSMUSP00000030765,10090.ENSMUSP00000065393,10090.ENSMUSP00000066068,10090.ENSMUSP00000097797,10090.ENSMUSP00000109915,10090.ENSMUSP00000128803	S100a6,Calm3,Actn1,Anxa1,Ncl,Gsn,Anxa5,S100a11,Padi2,Prss2,Actn4,Sptan1,Rcn2,Myl6
GO:0005516	Calmodulin binding	8	191	0.89	0.0025	10090.ENSMUSP00000001384,10090.ENSMUSP00000016771,10090.ENSMUSP00000037819,10090.ENSMUSP00000097797,10090.ENSMUSP00000099902,10090.ENSMUSP00000099952,10090.ENSMUSP00000103531,10090.ENSMUSP00000104069	Cnn1,Myh9,Myo1d,Sptan1,Sptbn1,Camk2a,Myh14,Myo1c
GO:0042802	Identical protein binding	26	1962	0.39	0.0027	10090.ENSMUSP00000001051,10090.ENSMUSP00000003575,10090.ENSMUSP00000016771,10090.ENSMUSP00000017488,10090.ENSMUSP00000021554,10090.ENSMUSP00000025246,10090.ENSMUSP00000025561,10090.ENSMUSP00000027409,10090.ENSMUSP00000027438,10090.ENSMUSP00000028062,10090.ENSMUSP00000029266,10090.ENSMUSP00000029515,10090.ENSMUSP00000029699,10090.ENSMUSP00000030184,10090.ENSMUSP00000030765,10090.ENSMUSP00000033264…	S100a6,Tpm4,Myh9,Vtn,Actn1,Csnk2b,Anxa1,Des,Ncl,Vim,Anxa5,S100a11,Lmna,Tpm2,Padi2,Trim21,Ptrf,Actn4,Khdrbs1,Lgals1,Tuba1a,Gpx4,Actb,Gcg,Camk2a,Tpm1
GO:0000146	Microfilament motor activity	4	26	1.46	0.0036	10090.ENSMUSP00000016771,10090.ENSMUSP00000037819,10090.ENSMUSP00000103531,10090.ENSMUSP00000104069	Myh9,Myo1d,Myh14,Myo1c
GO:0005523	Tropomyosin binding	3	13	1.63	0.0141	10090.ENSMUSP00000001051,10090.ENSMUSP00000072087,10090.ENSMUSP00000103402	S100a6,Tmod3,Tmod1
GO:0008097	5S rRNA binding	3	13	1.63	0.0141	10090.ENSMUSP00000071955,10090.ENSMUSP00000080354,10090.ENSMUSP00000099595	Rrs1,Rpl3,Rpl11
GO:0008307	Structural constituent of muscle	3	21	1.43	0.0443	10090.ENSMUSP00000027677,10090.ENSMUSP00000075772,10090.ENSMUSP00000128803	Csrp1,Plec,Myl6
GO:0042134	rRNA primary transcript binding	2	3	2.1	0.0443	10090.ENSMUSP00000027438,10090.ENSMUSP00000058321	Ncl,Ptrf
GO:0019904	Protein domain specific binding	13	778	0.49	0.0448	10090.ENSMUSP00000016771,10090.ENSMUSP00000019514,10090.ENSMUSP00000021554,10090.ENSMUSP00000025246,10090.ENSMUSP00000028062,10090.ENSMUSP00000030118,10090.ENSMUSP00000030187,10090.ENSMUSP00000037819,10090.ENSMUSP00000047186,10090.ENSMUSP00000066516,10090.ENSMUSP00000094778,10090.ENSMUSP00000109337,10090.ENSMUSP00000120115	Myh9,Calm3,Actn1,Csnk2b,Vim,Dnaja1,Tln1,Myo1d,Dap,Khdrbs1,Tuba1a,Tpm1,Hnrnpm
