## Supplementary material for "Mechanisms of spinophilin-dependent pancreas dysregulation underlying diabesity": Table S13

### Sheet: enrichment.Component
#term ID	term description	observed gene count	background gene count	strength	false discovery rate	matching proteins in your network (IDs)	matching proteins in your network (labels)
GO:0015629	Actin cytoskeleton	26	458	1.03	8.37e-16	10090.ENSMUSP00000002889,10090.ENSMUSP00000003575,10090.ENSMUSP00000015877,10090.ENSMUSP00000016771,10090.ENSMUSP00000021554,10090.ENSMUSP00000025561,10090.ENSMUSP00000027677,10090.ENSMUSP00000028239,10090.ENSMUSP00000030184,10090.ENSMUSP00000037819,10090.ENSMUSP00000066068,10090.ENSMUSP00000072087,10090.ENSMUSP00000097797,10090.ENSMUSP00000098066,10090.ENSMUSP00000099461,10090.ENSMUSP00000099565…	Flii,Tpm4,Capza2,Myh9,Actn1,Anxa1,Csrp1,Gsn,Tpm2,Myo1d,Actn4,Tmod3,Sptan1,Actb,Dstn,Capzb,Sptbn1,Capza1,Tmod1,Myh14,Myo1c,Tpm1,Mprip,Tpm3,Myl6,Myo18a
GO:0043232	Intracellular non-membrane-bounded organelle	63	4035	0.46	1.3e-14	10090.ENSMUSP00000001384,10090.ENSMUSP00000002889,10090.ENSMUSP00000003575,10090.ENSMUSP00000004072,10090.ENSMUSP00000008036,10090.ENSMUSP00000015877,10090.ENSMUSP00000016771,10090.ENSMUSP00000019514,10090.ENSMUSP00000021554,10090.ENSMUSP00000025246,10090.ENSMUSP00000025486,10090.ENSMUSP00000025561,10090.ENSMUSP00000027409,10090.ENSMUSP00000027438,10090.ENSMUSP00000027677,10090.ENSMUSP00000028062…	Cnn1,Flii,Tpm4,Rpl8,Rplp1,Capza2,Myh9,Calm3,Actn1,Csnk2b,Lmnb1,Anxa1,Des,Ncl,Csrp1,Vim,Gsn,Anxa5,Lmna,Dnaja1,Tpm2,Tln1,Psip1,Padi2,Psmc2,Plin1,Trim21,Myo1d,Rps29,Rpl22l1,Rpl37,Actn4,Rrs1,Tmod3,Plec,Rpl17,Rpl3,Rplp2,Rai14,Tuba1a,Sptan1,Actb,Dstn,Capzb,Rpl11,Rps6,Sptbn1,Rps27a,Capza1,Cdk12,Tmod1,Myh14,Myo1c,Tpm1,Rcn2,Glyr1,Mprip,Tpm3,Dsp,Rps24,Myl6,Myo18a,Plin4
GO:0030863	Cortical cytoskeleton	14	104	1.4	9.25e-13	10090.ENSMUSP00000003575,10090.ENSMUSP00000015877,10090.ENSMUSP00000016771,10090.ENSMUSP00000021554,10090.ENSMUSP00000028239,10090.ENSMUSP00000066068,10090.ENSMUSP00000097797,10090.ENSMUSP00000098066,10090.ENSMUSP00000099461,10090.ENSMUSP00000099565,10090.ENSMUSP00000099902,10090.ENSMUSP00000102381,10090.ENSMUSP00000103402,10090.ENSMUSP00000113978	Tpm4,Capza2,Myh9,Actn1,Gsn,Actn4,Sptan1,Actb,Dstn,Capzb,Sptbn1,Capza1,Tmod1,Tpm3
GO:0099080	Supramolecular complex	30	1160	0.68	1.84e-10	10090.ENSMUSP00000003575,10090.ENSMUSP00000016771,10090.ENSMUSP00000019514,10090.ENSMUSP00000021554,10090.ENSMUSP00000025486,10090.ENSMUSP00000025561,10090.ENSMUSP00000027409,10090.ENSMUSP00000027438,10090.ENSMUSP00000027677,10090.ENSMUSP00000028062,10090.ENSMUSP00000029266,10090.ENSMUSP00000029699,10090.ENSMUSP00000030184,10090.ENSMUSP00000030769,10090.ENSMUSP00000033264,10090.ENSMUSP00000066068…	Tpm4,Myh9,Calm3,Actn1,Lmnb1,Anxa1,Des,Ncl,Csrp1,Vim,Anxa5,Lmna,Tpm2,Psmc2,Trim21,Actn4,Tmod3,Plec,Rpl17,Tuba1a,Sptan1,Actb,Capzb,Rps6,Sptbn1,Tmod1,Myh14,Myo1c,Tpm1,Tpm3
GO:0099512	Supramolecular fiber	26	861	0.75	2.52e-10	10090.ENSMUSP00000003575,10090.ENSMUSP00000016771,10090.ENSMUSP00000019514,10090.ENSMUSP00000021554,10090.ENSMUSP00000025486,10090.ENSMUSP00000025561,10090.ENSMUSP00000027409,10090.ENSMUSP00000027677,10090.ENSMUSP00000028062,10090.ENSMUSP00000029266,10090.ENSMUSP00000029699,10090.ENSMUSP00000030184,10090.ENSMUSP00000066068,10090.ENSMUSP00000072087,10090.ENSMUSP00000075772,10090.ENSMUSP00000078654…	Tpm4,Myh9,Calm3,Actn1,Lmnb1,Anxa1,Des,Csrp1,Vim,Anxa5,Lmna,Tpm2,Actn4,Tmod3,Plec,Rpl17,Tuba1a,Sptan1,Actb,Capzb,Sptbn1,Tmod1,Myh14,Myo1c,Tpm1,Tpm3
GO:0005938	Cell cortex	17	322	0.99	6.72e-10	10090.ENSMUSP00000003575,10090.ENSMUSP00000015877,10090.ENSMUSP00000016771,10090.ENSMUSP00000021554,10090.ENSMUSP00000027438,10090.ENSMUSP00000028239,10090.ENSMUSP00000037819,10090.ENSMUSP00000066068,10090.ENSMUSP00000087815,10090.ENSMUSP00000097797,10090.ENSMUSP00000098066,10090.ENSMUSP00000099461,10090.ENSMUSP00000099565,10090.ENSMUSP00000099902,10090.ENSMUSP00000102381,10090.ENSMUSP00000103402…	Tpm4,Capza2,Myh9,Actn1,Ncl,Gsn,Myo1d,Actn4,Rai14,Sptan1,Actb,Dstn,Capzb,Sptbn1,Capza1,Tmod1,Tpm3
GO:0005856	Cytoskeleton	38	2060	0.54	1.08e-09	10090.ENSMUSP00000001384,10090.ENSMUSP00000002889,10090.ENSMUSP00000003575,10090.ENSMUSP00000015877,10090.ENSMUSP00000016771,10090.ENSMUSP00000019514,10090.ENSMUSP00000021554,10090.ENSMUSP00000025486,10090.ENSMUSP00000025561,10090.ENSMUSP00000027409,10090.ENSMUSP00000027677,10090.ENSMUSP00000028062,10090.ENSMUSP00000028239,10090.ENSMUSP00000029699,10090.ENSMUSP00000030118,10090.ENSMUSP00000030184…	Cnn1,Flii,Tpm4,Capza2,Myh9,Calm3,Actn1,Lmnb1,Anxa1,Des,Csrp1,Vim,Gsn,Lmna,Dnaja1,Tpm2,Tln1,Myo1d,Actn4,Tmod3,Plec,Rai14,Tuba1a,Sptan1,Actb,Dstn,Capzb,Sptbn1,Capza1,Tmod1,Myh14,Myo1c,Tpm1,Mprip,Tpm3,Dsp,Myl6,Myo18a
GO:0043292	Contractile fiber	15	237	1.07	1.08e-09	10090.ENSMUSP00000019514,10090.ENSMUSP00000021554,10090.ENSMUSP00000027409,10090.ENSMUSP00000027677,10090.ENSMUSP00000029266,10090.ENSMUSP00000030184,10090.ENSMUSP00000066068,10090.ENSMUSP00000072087,10090.ENSMUSP00000075772,10090.ENSMUSP00000078654,10090.ENSMUSP00000097797,10090.ENSMUSP00000099565,10090.ENSMUSP00000099902,10090.ENSMUSP00000103402,10090.ENSMUSP00000109337	Calm3,Actn1,Des,Csrp1,Anxa5,Tpm2,Actn4,Tmod3,Plec,Rpl17,Sptan1,Capzb,Sptbn1,Tmod1,Tpm1
GO:0030017	Sarcomere	14	207	1.1	2.04e-09	10090.ENSMUSP00000019514,10090.ENSMUSP00000021554,10090.ENSMUSP00000027409,10090.ENSMUSP00000027677,10090.ENSMUSP00000029266,10090.ENSMUSP00000030184,10090.ENSMUSP00000066068,10090.ENSMUSP00000072087,10090.ENSMUSP00000078654,10090.ENSMUSP00000097797,10090.ENSMUSP00000099565,10090.ENSMUSP00000099902,10090.ENSMUSP00000103402,10090.ENSMUSP00000109337	Calm3,Actn1,Des,Csrp1,Anxa5,Tpm2,Actn4,Tmod3,Rpl17,Sptan1,Capzb,Sptbn1,Tmod1,Tpm1
GO:0022626	Cytosolic ribosome	11	99	1.32	2.34e-09	10090.ENSMUSP00000004072,10090.ENSMUSP00000008036,10090.ENSMUSP00000038352,10090.ENSMUSP00000046506,10090.ENSMUSP00000078654,10090.ENSMUSP00000080354,10090.ENSMUSP00000081474,10090.ENSMUSP00000099595,10090.ENSMUSP00000099878,10090.ENSMUSP00000099909,10090.ENSMUSP00000125977	Rpl8,Rplp1,Rps29,Rpl37,Rpl17,Rpl3,Rplp2,Rpl11,Rps6,Rps27a,Rps24
GO:0005903	Brush border	12	138	1.21	3.55e-09	10090.ENSMUSP00000002889,10090.ENSMUSP00000015877,10090.ENSMUSP00000016771,10090.ENSMUSP00000021554,10090.ENSMUSP00000037819,10090.ENSMUSP00000075772,10090.ENSMUSP00000099565,10090.ENSMUSP00000102381,10090.ENSMUSP00000103531,10090.ENSMUSP00000104069,10090.ENSMUSP00000128803,10090.ENSMUSP00000130696	Flii,Capza2,Myh9,Actn1,Myo1d,Plec,Capzb,Capza1,Myh14,Myo1c,Myl6,Myo18a
GO:0042641	Actomyosin	10	81	1.36	6.27e-09	10090.ENSMUSP00000003575,10090.ENSMUSP00000016771,10090.ENSMUSP00000021554,10090.ENSMUSP00000066068,10090.ENSMUSP00000098066,10090.ENSMUSP00000103531,10090.ENSMUSP00000109337,10090.ENSMUSP00000112072,10090.ENSMUSP00000113978,10090.ENSMUSP00000130696	Tpm4,Myh9,Actn1,Actn4,Actb,Myh14,Tpm1,Mprip,Tpm3,Myo18a
GO:0001725	Stress fiber	9	72	1.37	4.83e-08	10090.ENSMUSP00000003575,10090.ENSMUSP00000016771,10090.ENSMUSP00000021554,10090.ENSMUSP00000066068,10090.ENSMUSP00000098066,10090.ENSMUSP00000103531,10090.ENSMUSP00000109337,10090.ENSMUSP00000112072,10090.ENSMUSP00000113978	Tpm4,Myh9,Actn1,Actn4,Actb,Myh14,Tpm1,Mprip,Tpm3
GO:0032991	Protein-containing complex	57	4895	0.34	4.83e-08	10090.ENSMUSP00000000090,10090.ENSMUSP00000001147,10090.ENSMUSP00000001181,10090.ENSMUSP00000004072,10090.ENSMUSP00000007212,10090.ENSMUSP00000008036,10090.ENSMUSP00000015877,10090.ENSMUSP00000016396,10090.ENSMUSP00000016771,10090.ENSMUSP00000019514,10090.ENSMUSP00000020285,10090.ENSMUSP00000023583,10090.ENSMUSP00000024988,10090.ENSMUSP00000025218,10090.ENSMUSP00000025246,10090.ENSMUSP00000025561…	Cox5a,Col6a1,Col6a2,Rpl8,Psmd2,Rplp1,Capza2,Atp5e,Myh9,Calm3,Sar1a,Ahsg,C3,Etf1,Csnk2b,Anxa1,Ncl,Ndufa10,Vim,Gsn,Tpm2,Psmc2,Eif3f,C1qc,Myo1d,Rps29,C1qb,Rpl37,C1qa,Ptrf,Actn4,Khdrbs1,Rrs1,Tmod3,Rpl17,Rpl3,Rplp2,Gpx4,Sptan1,Actb,Capzb,Rpl11,Rps6,Sptbn1,Rps27a,Camk2a,Capza1,Cdk12,Tmod1,Myh14,Myo1c,Tpm1,Glyr1,Hnrnpm,Rps24,Myl6,Myo18a
GO:0043229	Intracellular organelle	92	11084	0.19	5.48e-08	10090.ENSMUSP00000000090,10090.ENSMUSP00000001051,10090.ENSMUSP00000001384,10090.ENSMUSP00000002403,10090.ENSMUSP00000002889,10090.ENSMUSP00000003575,10090.ENSMUSP00000004072,10090.ENSMUSP00000007212,10090.ENSMUSP00000008036,10090.ENSMUSP00000015877,10090.ENSMUSP00000016396,10090.ENSMUSP00000016771,10090.ENSMUSP00000017488,10090.ENSMUSP00000019514,10090.ENSMUSP00000020285,10090.ENSMUSP00000021554…	Cox5a,S100a6,Cnn1,Dhrs1,Flii,Tpm4,Rpl8,Psmd2,Rplp1,Capza2,Atp5e,Myh9,Vtn,Calm3,Sar1a,Actn1,Ahsg,Csnk2b,Lmnb1,Anxa1,Des,Ncl,Ndufa10,Csrp1,Vim,Gsn,Anxa5,S100a11,Lmna,Dnaja1,Tpm2,Tln1,Psip1,Padi2,Psmc2,Plin1,Trim21,Ctrb1,Cox7a2,Cuzd1,Myo1d,Rps29,Rpl22l1,Rpl37,Sdpr,Ptrf,Actn4,Khdrbs1,Rrs1,Tmod3,Plec,Pcbp2,Rpl17,Rpl3,Rplp2,Dmbt1,Lgals1,Rai14,Tuba1a,Gpx4,Sptan1,Actb,Dstn,Capzb,Rpl11,Gcg,Rps6,Sptbn1,Rps…
GO:0005737	Cytoplasm	88	10283	0.2	5.83e-08	10090.ENSMUSP00000000090,10090.ENSMUSP00000001051,10090.ENSMUSP00000002403,10090.ENSMUSP00000002889,10090.ENSMUSP00000003575,10090.ENSMUSP00000004072,10090.ENSMUSP00000007212,10090.ENSMUSP00000008036,10090.ENSMUSP00000015877,10090.ENSMUSP00000016396,10090.ENSMUSP00000016771,10090.ENSMUSP00000017488,10090.ENSMUSP00000019514,10090.ENSMUSP00000020285,10090.ENSMUSP00000021554,10090.ENSMUSP00000023583…	Cox5a,S100a6,Dhrs1,Flii,Tpm4,Rpl8,Psmd2,Rplp1,Capza2,Atp5e,Myh9,Vtn,Calm3,Sar1a,Actn1,Ahsg,Etf1,Csnk2b,Lmnb1,Anxa1,Des,Ncl,Ndufa10,Csrp1,Vim,Gsn,Anxa5,S100a11,Lmna,Dnaja1,Tpm2,Tln1,Padi2,Psmc2,Plin1,Trim21,Eif3f,Ctrb1,Cox7a2,Cuzd1,Myo1d,Rps29,Rpl37,Sdpr,Ptrf,Actn4,Khdrbs1,Rrs1,Tmod3,Plec,Pcbp2,Rpl17,Rpl3,Rplp2,Dmbt1,Lgals1,Rai14,Tuba1a,Gpx4,Sptan1,Actb,Dstn,Capzb,Rpl11,Gcg,Rps6,Sptbn1,Rps27a,Camk…
GO:0005884	Actin filament	10	111	1.23	7.72e-08	10090.ENSMUSP00000003575,10090.ENSMUSP00000021554,10090.ENSMUSP00000025561,10090.ENSMUSP00000030184,10090.ENSMUSP00000072087,10090.ENSMUSP00000098066,10090.ENSMUSP00000103402,10090.ENSMUSP00000104069,10090.ENSMUSP00000109337,10090.ENSMUSP00000113978	Tpm4,Actn1,Anxa1,Tpm2,Tmod3,Actb,Tmod1,Myo1c,Tpm1,Tpm3
GO:0005840	Ribosome	12	213	1.02	2.09e-07	10090.ENSMUSP00000004072,10090.ENSMUSP00000008036,10090.ENSMUSP00000038352,10090.ENSMUSP00000043111,10090.ENSMUSP00000046506,10090.ENSMUSP00000078654,10090.ENSMUSP00000080354,10090.ENSMUSP00000081474,10090.ENSMUSP00000099595,10090.ENSMUSP00000099878,10090.ENSMUSP00000099909,10090.ENSMUSP00000125977	Rpl8,Rplp1,Rps29,Rpl22l1,Rpl37,Rpl17,Rpl3,Rplp2,Rpl11,Rps6,Rps27a,Rps24
GO:0030054	Cell junction	33	2050	0.48	4.48e-07	10090.ENSMUSP00000002889,10090.ENSMUSP00000004072,10090.ENSMUSP00000016771,10090.ENSMUSP00000019514,10090.ENSMUSP00000021554,10090.ENSMUSP00000025246,10090.ENSMUSP00000025561,10090.ENSMUSP00000027409,10090.ENSMUSP00000029266,10090.ENSMUSP00000030187,10090.ENSMUSP00000030769,10090.ENSMUSP00000036747,10090.ENSMUSP00000040246,10090.ENSMUSP00000046506,10090.ENSMUSP00000048836,10090.ENSMUSP00000066068…	Flii,Rpl8,Myh9,Calm3,Actn1,Csnk2b,Anxa1,Des,Anxa5,Tln1,Psmc2,C1qc,C1qb,Rpl37,C1qa,Actn4,C4b,Plec,Pcbp2,Rpl17,Rpl3,Rplp2,Rai14,Tuba1a,Sptan1,Actb,Capzb,Rpl11,Sptbn1,Camk2a,Capza1,Dsp,Myo18a
GO:0044391	Ribosomal subunit	11	181	1.06	4.48e-07	10090.ENSMUSP00000004072,10090.ENSMUSP00000008036,10090.ENSMUSP00000038352,10090.ENSMUSP00000046506,10090.ENSMUSP00000078654,10090.ENSMUSP00000080354,10090.ENSMUSP00000081474,10090.ENSMUSP00000099595,10090.ENSMUSP00000099878,10090.ENSMUSP00000099909,10090.ENSMUSP00000125977	Rpl8,Rplp1,Rps29,Rpl37,Rpl17,Rpl3,Rplp2,Rpl11,Rps6,Rps27a,Rps24
GO:0005829	Cytosol	45	3573	0.37	5.77e-07	10090.ENSMUSP00000001051,10090.ENSMUSP00000002889,10090.ENSMUSP00000004072,10090.ENSMUSP00000007212,10090.ENSMUSP00000008036,10090.ENSMUSP00000016771,10090.ENSMUSP00000019514,10090.ENSMUSP00000025218,10090.ENSMUSP00000025561,10090.ENSMUSP00000028062,10090.ENSMUSP00000028239,10090.ENSMUSP00000029266,10090.ENSMUSP00000029699,10090.ENSMUSP00000030118,10090.ENSMUSP00000030769,10090.ENSMUSP00000032762…	S100a6,Flii,Rpl8,Psmd2,Rplp1,Myh9,Calm3,Etf1,Anxa1,Vim,Gsn,Anxa5,Lmna,Dnaja1,Psmc2,Plin1,Myo1d,Rps29,Rpl37,Sdpr,Ptrf,Actn4,Plec,Pcbp2,Rpl17,Rpl3,Rplp2,Lgals1,Rai14,Gpx4,Actb,Rpl11,Rps6,Rps27a,Camk2a,Srsf10,Lgals9,Myo1c,Tpm1,Glyr1,Mprip,Tpm3,Cyb5a,Rps24,Plin4
GO:0062023	Collagen-containing extracellular matrix	14	359	0.86	7.17e-07	10090.ENSMUSP00000001051,10090.ENSMUSP00000001147,10090.ENSMUSP00000001181,10090.ENSMUSP00000017488,10090.ENSMUSP00000023583,10090.ENSMUSP00000025561,10090.ENSMUSP00000029266,10090.ENSMUSP00000029515,10090.ENSMUSP00000065393,10090.ENSMUSP00000081556,10090.ENSMUSP00000086795,10090.ENSMUSP00000099581,10090.ENSMUSP00000103903,10090.ENSMUSP00000120115	S100a6,Col6a1,Col6a2,Vtn,Ahsg,Anxa1,Anxa5,S100a11,Prss2,Dmbt1,Lgals1,Cela3b,Lgals9,Hnrnpm
GO:1990904	Ribonucleoprotein complex	18	669	0.7	1.37e-06	10090.ENSMUSP00000004072,10090.ENSMUSP00000008036,10090.ENSMUSP00000027438,10090.ENSMUSP00000028062,10090.ENSMUSP00000033342,10090.ENSMUSP00000038352,10090.ENSMUSP00000046506,10090.ENSMUSP00000066068,10090.ENSMUSP00000071955,10090.ENSMUSP00000078654,10090.ENSMUSP00000080354,10090.ENSMUSP00000081474,10090.ENSMUSP00000098066,10090.ENSMUSP00000099595,10090.ENSMUSP00000099878,10090.ENSMUSP00000099909…	Rpl8,Rplp1,Ncl,Vim,Eif3f,Rps29,Rpl37,Actn4,Rrs1,Rpl17,Rpl3,Rplp2,Actb,Rpl11,Rps6,Rps27a,Hnrnpm,Rps24
GO:0022625	Cytosolic large ribosomal subunit	7	55	1.38	2.14e-06	10090.ENSMUSP00000004072,10090.ENSMUSP00000008036,10090.ENSMUSP00000046506,10090.ENSMUSP00000078654,10090.ENSMUSP00000080354,10090.ENSMUSP00000081474,10090.ENSMUSP00000099595	Rpl8,Rplp1,Rpl37,Rpl17,Rpl3,Rplp2,Rpl11
GO:0031252	Cell leading edge	14	438	0.78	7.05e-06	10090.ENSMUSP00000001051,10090.ENSMUSP00000016771,10090.ENSMUSP00000021554,10090.ENSMUSP00000028062,10090.ENSMUSP00000028239,10090.ENSMUSP00000029515,10090.ENSMUSP00000030187,10090.ENSMUSP00000037819,10090.ENSMUSP00000072087,10090.ENSMUSP00000098066,10090.ENSMUSP00000099565,10090.ENSMUSP00000099902,10090.ENSMUSP00000104069,10090.ENSMUSP00000109337	S100a6,Myh9,Actn1,Vim,Gsn,S100a11,Tln1,Myo1d,Tmod3,Actb,Capzb,Sptbn1,Myo1c,Tpm1
GO:0110165	Cellular anatomical entity	107	15632	0.11	9.11e-06	10090.ENSMUSP00000000090,10090.ENSMUSP00000001051,10090.ENSMUSP00000001147,10090.ENSMUSP00000001181,10090.ENSMUSP00000001384,10090.ENSMUSP00000002403,10090.ENSMUSP00000002889,10090.ENSMUSP00000003575,10090.ENSMUSP00000004072,10090.ENSMUSP00000007212,10090.ENSMUSP00000008036,10090.ENSMUSP00000015877,10090.ENSMUSP00000016396,10090.ENSMUSP00000016771,10090.ENSMUSP00000017488,10090.ENSMUSP00000019514…	Cox5a,S100a6,Col6a1,Col6a2,Cnn1,Dhrs1,Flii,Tpm4,Rpl8,Psmd2,Rplp1,Capza2,Atp5e,Myh9,Vtn,Calm3,Sar1a,Actn1,Ahsg,C3,Clps,Etf1,Csnk2b,Lmnb1,Anxa1,Des,Ncl,Ndufa10,Csrp1,Vim,Gsn,Anxa5,S100a11,Lmna,Dnaja1,Tpm2,Tln1,Psip1,Padi2,Psmc2,Mug1,Plin1,Trim21,Eif3f,Ctrb1,Cox7a2,C1qc,Cuzd1,Myo1d,Rps29,C1qb,Rpl22l1,Rpl37,C1qa,Sdpr,Ptrf,Prss2,Actn4,Khdrbs1,C4b,Rrs1,Tmod3,Plec,Pcbp2,Rpl17,Rnase1,Rpl3,Rplp2,Dmbt1,Lga…
GO:0005622	Intracellular	94	12596	0.14	1.14e-05	10090.ENSMUSP00000000090,10090.ENSMUSP00000001051,10090.ENSMUSP00000001384,10090.ENSMUSP00000002403,10090.ENSMUSP00000002889,10090.ENSMUSP00000003575,10090.ENSMUSP00000004072,10090.ENSMUSP00000007212,10090.ENSMUSP00000008036,10090.ENSMUSP00000015877,10090.ENSMUSP00000016396,10090.ENSMUSP00000016771,10090.ENSMUSP00000017488,10090.ENSMUSP00000019514,10090.ENSMUSP00000020285,10090.ENSMUSP00000021554…	Cox5a,S100a6,Cnn1,Dhrs1,Flii,Tpm4,Rpl8,Psmd2,Rplp1,Capza2,Atp5e,Myh9,Vtn,Calm3,Sar1a,Actn1,Ahsg,Etf1,Csnk2b,Lmnb1,Anxa1,Des,Ncl,Ndufa10,Csrp1,Vim,Gsn,Anxa5,S100a11,Lmna,Dnaja1,Tpm2,Tln1,Psip1,Padi2,Psmc2,Plin1,Trim21,Eif3f,Ctrb1,Cox7a2,Cuzd1,Myo1d,Rps29,Rpl22l1,Rpl37,Sdpr,Ptrf,Actn4,Khdrbs1,Rrs1,Tmod3,Plec,Pcbp2,Rpl17,Rpl3,Rplp2,Dmbt1,Lgals1,Rai14,Tuba1a,Gpx4,Sptan1,Actb,Dstn,Capzb,Rpl11,Gcg,Rps6…
GO:0043209	Myelin sheath	10	212	0.95	1.48e-05	10090.ENSMUSP00000000090,10090.ENSMUSP00000019514,10090.ENSMUSP00000027478,10090.ENSMUSP00000028239,10090.ENSMUSP00000037819,10090.ENSMUSP00000094778,10090.ENSMUSP00000097797,10090.ENSMUSP00000098066,10090.ENSMUSP00000099909,10090.ENSMUSP00000103531	Cox5a,Calm3,Ndufa10,Gsn,Myo1d,Tuba1a,Sptan1,Actb,Rps27a,Myh14
GO:0099513	Polymeric cytoskeletal fiber	16	631	0.68	1.56e-05	10090.ENSMUSP00000003575,10090.ENSMUSP00000019514,10090.ENSMUSP00000021554,10090.ENSMUSP00000025486,10090.ENSMUSP00000025561,10090.ENSMUSP00000027409,10090.ENSMUSP00000028062,10090.ENSMUSP00000029699,10090.ENSMUSP00000030184,10090.ENSMUSP00000072087,10090.ENSMUSP00000094778,10090.ENSMUSP00000098066,10090.ENSMUSP00000103402,10090.ENSMUSP00000104069,10090.ENSMUSP00000109337,10090.ENSMUSP00000113978	Tpm4,Calm3,Actn1,Lmnb1,Anxa1,Des,Vim,Lmna,Tpm2,Tmod3,Tuba1a,Actb,Tmod1,Myo1c,Tpm1,Tpm3
GO:0016459	Myosin complex	6	50	1.35	2.33e-05	10090.ENSMUSP00000016771,10090.ENSMUSP00000037819,10090.ENSMUSP00000103531,10090.ENSMUSP00000104069,10090.ENSMUSP00000128803,10090.ENSMUSP00000130696	Myh9,Myo1d,Myh14,Myo1c,Myl6,Myo18a
GO:0001726	Ruffle	9	183	0.96	3.92e-05	10090.ENSMUSP00000001051,10090.ENSMUSP00000016771,10090.ENSMUSP00000021554,10090.ENSMUSP00000028239,10090.ENSMUSP00000029515,10090.ENSMUSP00000030187,10090.ENSMUSP00000072087,10090.ENSMUSP00000104069,10090.ENSMUSP00000109337	S100a6,Myh9,Actn1,Gsn,S100a11,Tln1,Tmod3,Myo1c,Tpm1
GO:0014704	Intercalated disc	6	58	1.29	4.95e-05	10090.ENSMUSP00000021554,10090.ENSMUSP00000027409,10090.ENSMUSP00000029266,10090.ENSMUSP00000097797,10090.ENSMUSP00000099565,10090.ENSMUSP00000115062	Actn1,Des,Anxa5,Sptan1,Capzb,Dsp
GO:0045202	Synapse	24	1492	0.48	5.08e-05	10090.ENSMUSP00000004072,10090.ENSMUSP00000019514,10090.ENSMUSP00000021554,10090.ENSMUSP00000025246,10090.ENSMUSP00000025561,10090.ENSMUSP00000027409,10090.ENSMUSP00000029266,10090.ENSMUSP00000030769,10090.ENSMUSP00000036747,10090.ENSMUSP00000040246,10090.ENSMUSP00000046506,10090.ENSMUSP00000048836,10090.ENSMUSP00000069418,10090.ENSMUSP00000076294,10090.ENSMUSP00000078654,10090.ENSMUSP00000080354…	Rpl8,Calm3,Actn1,Csnk2b,Anxa1,Des,Anxa5,Psmc2,C1qc,C1qb,Rpl37,C1qa,C4b,Pcbp2,Rpl17,Rpl3,Rplp2,Tuba1a,Actb,Capzb,Rpl11,Sptbn1,Camk2a,Myo18a
GO:0005916	Fascia adherens	4	13	1.76	6.95e-05	10090.ENSMUSP00000021554,10090.ENSMUSP00000027409,10090.ENSMUSP00000097797,10090.ENSMUSP00000115062	Actn1,Des,Sptan1,Dsp
GO:0005844	Polysome	6	75	1.17	0.00018	10090.ENSMUSP00000004072,10090.ENSMUSP00000028062,10090.ENSMUSP00000038352,10090.ENSMUSP00000078654,10090.ENSMUSP00000099595,10090.ENSMUSP00000099878	Rpl8,Vim,Rps29,Rpl17,Rpl11,Rps6
GO:0005615	Extracellular space	22	1424	0.46	0.00026	10090.ENSMUSP00000001147,10090.ENSMUSP00000001181,10090.ENSMUSP00000017488,10090.ENSMUSP00000023583,10090.ENSMUSP00000024988,10090.ENSMUSP00000025561,10090.ENSMUSP00000028239,10090.ENSMUSP00000029266,10090.ENSMUSP00000032228,10090.ENSMUSP00000034435,10090.ENSMUSP00000036747,10090.ENSMUSP00000037168,10090.ENSMUSP00000040246,10090.ENSMUSP00000048836,10090.ENSMUSP00000065393,10090.ENSMUSP00000069418…	Col6a1,Col6a2,Vtn,Ahsg,C3,Anxa1,Gsn,Anxa5,Mug1,Ctrb1,C1qc,Cuzd1,C1qb,C1qa,Prss2,C4b,Dmbt1,Lgals1,Cpa2,Cela3b,Gcg,Manf
GO:0030018	Z disc	7	134	0.99	0.00038	10090.ENSMUSP00000021554,10090.ENSMUSP00000027409,10090.ENSMUSP00000027677,10090.ENSMUSP00000029266,10090.ENSMUSP00000066068,10090.ENSMUSP00000097797,10090.ENSMUSP00000099565	Actn1,Des,Csrp1,Anxa5,Actn4,Sptan1,Capzb
GO:0005865	Striated muscle thin filament	4	24	1.49	0.0005	10090.ENSMUSP00000030184,10090.ENSMUSP00000072087,10090.ENSMUSP00000103402,10090.ENSMUSP00000109337	Tpm2,Tmod3,Tmod1,Tpm1
GO:0005576	Extracellular region	28	2229	0.37	0.00054	10090.ENSMUSP00000001051,10090.ENSMUSP00000001147,10090.ENSMUSP00000001181,10090.ENSMUSP00000017488,10090.ENSMUSP00000023583,10090.ENSMUSP00000024988,10090.ENSMUSP00000025062,10090.ENSMUSP00000025561,10090.ENSMUSP00000028239,10090.ENSMUSP00000029266,10090.ENSMUSP00000029515,10090.ENSMUSP00000032228,10090.ENSMUSP00000034435,10090.ENSMUSP00000036747,10090.ENSMUSP00000037168,10090.ENSMUSP00000040246…	S100a6,Col6a1,Col6a2,Vtn,Ahsg,C3,Clps,Anxa1,Gsn,Anxa5,S100a11,Mug1,Ctrb1,C1qc,Cuzd1,C1qb,C1qa,Prss2,C4b,Rnase1,Dmbt1,Lgals1,Cpa2,Cela3b,Gcg,Lgals9,Hnrnpm,Manf
GO:0008290	F-actin capping protein complex	3	8	1.85	0.00078	10090.ENSMUSP00000015877,10090.ENSMUSP00000099565,10090.ENSMUSP00000102381	Capza2,Capzb,Capza1
GO:0070161	Anchoring junction	13	626	0.59	0.0012	10090.ENSMUSP00000002889,10090.ENSMUSP00000016771,10090.ENSMUSP00000021554,10090.ENSMUSP00000027409,10090.ENSMUSP00000029266,10090.ENSMUSP00000030187,10090.ENSMUSP00000066068,10090.ENSMUSP00000075772,10090.ENSMUSP00000097797,10090.ENSMUSP00000098066,10090.ENSMUSP00000099565,10090.ENSMUSP00000102381,10090.ENSMUSP00000115062	Flii,Myh9,Actn1,Des,Anxa5,Tln1,Actn4,Plec,Sptan1,Actb,Capzb,Capza1,Dsp
GO:0030864	Cortical actin cytoskeleton	5	70	1.13	0.0016	10090.ENSMUSP00000016771,10090.ENSMUSP00000028239,10090.ENSMUSP00000097797,10090.ENSMUSP00000099461,10090.ENSMUSP00000099902	Myh9,Gsn,Sptan1,Dstn,Sptbn1
GO:0002102	Podosome	4	35	1.33	0.0017	10090.ENSMUSP00000003575,10090.ENSMUSP00000028239,10090.ENSMUSP00000098066,10090.ENSMUSP00000113978	Tpm4,Gsn,Actb,Tpm3
GO:0005911	Cell-cell junction	11	489	0.62	0.0023	10090.ENSMUSP00000016771,10090.ENSMUSP00000021554,10090.ENSMUSP00000027409,10090.ENSMUSP00000029266,10090.ENSMUSP00000030187,10090.ENSMUSP00000066068,10090.ENSMUSP00000097797,10090.ENSMUSP00000098066,10090.ENSMUSP00000099565,10090.ENSMUSP00000102381,10090.ENSMUSP00000115062	Myh9,Actn1,Des,Anxa5,Tln1,Actn4,Sptan1,Actb,Capzb,Capza1,Dsp
GO:0005581	Collagen trimer	5	78	1.08	0.0024	10090.ENSMUSP00000001147,10090.ENSMUSP00000001181,10090.ENSMUSP00000036747,10090.ENSMUSP00000040246,10090.ENSMUSP00000048836	Col6a1,Col6a2,C1qc,C1qb,C1qa
GO:0022627	Cytosolic small ribosomal subunit	4	41	1.26	0.0028	10090.ENSMUSP00000038352,10090.ENSMUSP00000099878,10090.ENSMUSP00000099909,10090.ENSMUSP00000125977	Rps29,Rps6,Rps27a,Rps24
GO:0034399	Nuclear periphery	6	133	0.93	0.0029	10090.ENSMUSP00000025246,10090.ENSMUSP00000025486,10090.ENSMUSP00000028062,10090.ENSMUSP00000029699,10090.ENSMUSP00000030207,10090.ENSMUSP00000120115	Csnk2b,Lmnb1,Vim,Lmna,Psip1,Hnrnpm
GO:0005862	Muscle thin filament tropomyosin	2	2	2.27	0.0047	10090.ENSMUSP00000030184,10090.ENSMUSP00000109337	Tpm2,Tpm1
GO:0098794	Postsynapse	13	761	0.5	0.0069	10090.ENSMUSP00000004072,10090.ENSMUSP00000021554,10090.ENSMUSP00000025246,10090.ENSMUSP00000030769,10090.ENSMUSP00000036747,10090.ENSMUSP00000040246,10090.ENSMUSP00000048836,10090.ENSMUSP00000076294,10090.ENSMUSP00000098066,10090.ENSMUSP00000099565,10090.ENSMUSP00000099902,10090.ENSMUSP00000099952,10090.ENSMUSP00000130696	Rpl8,Actn1,Csnk2b,Psmc2,C1qc,C1qb,C1qa,Pcbp2,Actb,Capzb,Sptbn1,Camk2a,Myo18a
GO:0042383	Sarcolemma	6	161	0.84	0.0075	10090.ENSMUSP00000001147,10090.ENSMUSP00000001181,10090.ENSMUSP00000025561,10090.ENSMUSP00000027409,10090.ENSMUSP00000029266,10090.ENSMUSP00000075772	Col6a1,Col6a2,Anxa1,Des,Anxa5,Plec
GO:0097513	Myosin ii filament	2	3	2.1	0.0075	10090.ENSMUSP00000016771,10090.ENSMUSP00000103531	Myh9,Myh14
GO:0016363	Nuclear matrix	5	107	0.94	0.0089	10090.ENSMUSP00000025246,10090.ENSMUSP00000025486,10090.ENSMUSP00000028062,10090.ENSMUSP00000029699,10090.ENSMUSP00000120115	Csnk2b,Lmnb1,Vim,Lmna,Hnrnpm
GO:0120025	Plasma membrane bounded cell projection	26	2387	0.31	0.0089	10090.ENSMUSP00000001051,10090.ENSMUSP00000016771,10090.ENSMUSP00000019514,10090.ENSMUSP00000021554,10090.ENSMUSP00000025246,10090.ENSMUSP00000025561,10090.ENSMUSP00000028062,10090.ENSMUSP00000028239,10090.ENSMUSP00000029266,10090.ENSMUSP00000029515,10090.ENSMUSP00000030187,10090.ENSMUSP00000030769,10090.ENSMUSP00000037819,10090.ENSMUSP00000066068,10090.ENSMUSP00000069418,10090.ENSMUSP00000072087…	S100a6,Myh9,Calm3,Actn1,Csnk2b,Anxa1,Vim,Gsn,Anxa5,S100a11,Tln1,Psmc2,Myo1d,Actn4,C4b,Tmod3,Sptan1,Actb,Capzb,Rps6,Sptbn1,Camk2a,Myh14,Myo1c,Tpm1,Tpm3
GO:0045335	Phagocytic vesicle	5	112	0.92	0.0105	10090.ENSMUSP00000028062,10090.ENSMUSP00000028239,10090.ENSMUSP00000081556,10090.ENSMUSP00000104069,10090.ENSMUSP00000130696	Vim,Gsn,Dmbt1,Myo1c,Myo18a
GO:0005638	Lamin filament	2	5	1.87	0.0147	10090.ENSMUSP00000025486,10090.ENSMUSP00000029699	Lmnb1,Lmna
GO:0045098	Type iii intermediate filament	2	5	1.87	0.0147	10090.ENSMUSP00000027409,10090.ENSMUSP00000028062	Des,Vim
GO:0042788	Polysomal ribosome	3	32	1.24	0.0203	10090.ENSMUSP00000004072,10090.ENSMUSP00000038352,10090.ENSMUSP00000099595	Rpl8,Rps29,Rpl11
GO:0016528	Sarcoplasm	4	82	0.96	0.0273	10090.ENSMUSP00000020285,10090.ENSMUSP00000028239,10090.ENSMUSP00000075772,10090.ENSMUSP00000124562	Sar1a,Gsn,Plec,Manf
GO:0036464	Cytoplasmic ribonucleoprotein granule	6	214	0.72	0.0273	10090.ENSMUSP00000027438,10090.ENSMUSP00000030769,10090.ENSMUSP00000033264,10090.ENSMUSP00000094778,10090.ENSMUSP00000098066,10090.ENSMUSP00000099878	Ncl,Psmc2,Trim21,Tuba1a,Actb,Rps6
GO:0071203	WASH complex	2	9	1.62	0.0343	10090.ENSMUSP00000099565,10090.ENSMUSP00000102381	Capzb,Capza1
GO:0016460	Myosin ii complex	2	10	1.57	0.0399	10090.ENSMUSP00000016771,10090.ENSMUSP00000103531	Myh9,Myh14
GO:0045111	Intermediate filament cytoskeleton	5	158	0.77	0.0399	10090.ENSMUSP00000025486,10090.ENSMUSP00000027409,10090.ENSMUSP00000028062,10090.ENSMUSP00000029699,10090.ENSMUSP00000075772	Lmnb1,Des,Vim,Lmna,Plec
GO:0005634	Nucleus	49	6330	0.16	0.0435	10090.ENSMUSP00000001051,10090.ENSMUSP00000002889,10090.ENSMUSP00000007212,10090.ENSMUSP00000016771,10090.ENSMUSP00000019514,10090.ENSMUSP00000021554,10090.ENSMUSP00000025246,10090.ENSMUSP00000025486,10090.ENSMUSP00000025561,10090.ENSMUSP00000027409,10090.ENSMUSP00000027438,10090.ENSMUSP00000027677,10090.ENSMUSP00000028062,10090.ENSMUSP00000028239,10090.ENSMUSP00000029266,10090.ENSMUSP00000029515…	S100a6,Flii,Psmd2,Myh9,Calm3,Actn1,Csnk2b,Lmnb1,Anxa1,Des,Ncl,Csrp1,Vim,Gsn,Anxa5,S100a11,Lmna,Dnaja1,Psip1,Padi2,Psmc2,Trim21,Sdpr,Ptrf,Actn4,Khdrbs1,Rrs1,Pcbp2,Rpl17,Rpl3,Lgals1,Rai14,Gpx4,Actb,Rpl11,Rps6,Sptbn1,Rps27a,Camk2a,Srsf10,Zranb2,Cdk12,Tmod1,Lgals9,Myo1c,Pelo,Rcn2,Glyr1,Hnrnpm
GO:0008540	Proteasome regulatory particle, base subcomplex	2	11	1.53	0.0453	10090.ENSMUSP00000007212,10090.ENSMUSP00000030769	Psmd2,Psmc2
GO:0032437	Cuticular plate	2	11	1.53	0.0453	10090.ENSMUSP00000097797,10090.ENSMUSP00000099902	Sptan1,Sptbn1
